# Transcriptome-wide association analysis of 211 neuroimaging traits identifies new genes for brain structures and yields insights into the gene-level pleiotropy with other complex traits

**DOI:** 10.1101/842872

**Authors:** Bingxin Zhao, Yue Shan, Yue Yang, Tengfei Li, Tianyou Luo, Ziliang Zhu, Yun Li, Hongtu Zhu

**Affiliations:** Department of Biostatistics, University of North Carolina at Chapel Hill, Chapel Hill, NC, USA; Department of Radiology, University of North Carolina at Chapel Hill, Chapel Hill, NC, USA; Biomedical Research Imaging Center, School of Medicine, University of North Carolina at Chapel Hill, Chapel Hill, NC, USA; Department of Genetics, University of North Carolina at Chapel Hill, Chapel Hill, NC, USA; Department of Computer Science, University of North Carolina at Chapel Hill, Chapel Hill, NC, USA

**Keywords:** Gene expression, Cross-tissue TWAS, Regional brain volumes, Diffusion tensor imaging, UK Biobank

## Abstract

Structural and microstructural variations of human brain are heritable and highly polygenic traits, with hundreds of associated genes founded in recent genome-wide association studies (GWAS). Using gene expression data, transcriptome-wide association studies (TWAS) can prioritize these GWAS findings and also identify novel gene-trait associations. Here we performed TWAS analysis of 211 structural neuroimaging phenotypes in a discovery-validation analysis of six datasets. Using a cross-tissue approach, TWAS discovered 204 associated genes (86 new) exceeding Bonferroni significance threshold of 1.37*10^−8^ (adjusted for testing multiple phenotypes) in the UK Biobank (UKB) cohort, and validated 18 TWAS or previous GWAS-detected genes. The TWAS-significant genes of brain structures had been linked to a wide range of complex traits in different domains. Additional TWAS analysis of 11 cognitive and mental health traits detected 69 overlapping significant genes with brain structures, further characterizing the genetic overlaps among these brain-related traits. Through TWAS gene-based polygenic risk scores (PRS) prediction, we found that TWAS PRS gained substantial power in association analysis compared to conventional variant-based PRS, and up to 6.97% of phenotypic variance (p-value=7.56*10^−31^) in testing datasets can be explained by UKB TWAS-derived PRS. In conclusion, our study illustrates that TWAS can be a powerful supplement to traditional GWAS in imaging genetics studies for gene discovery-validation, genetic co-architecture analysis, and polygenic risk prediction.
