## Supplementary_tables for "Transcriptome-wide association analysis of 211 neuroimaging traits identifies new genes for brain structures and yields insights into the gene-level pleiotropy with other complex traits": Supp_Table1.xlsx

### Sheet: Supp_Table1
Supplementary Table 1: List of significant gene-trait associations discovered in UKB cross-tissue TWAS analysis of 211 neuroimaging traits (n=19,629 subjects for ROI volumes and 17,706 for DTI parameters)
ID	Gene	CHR	P0	P1	Test_score	P_value
SCC.RD	PCDHGC5	5	140868808	140871267	31.1818	1.3e-14
SCC.FA	PCDHGA1	5	140710251	140892548	30.5972	2.72e-14
SCC.RD	PCDHGA1	5	140710251	140892548	30.5972	2.72e-14
right.amygdala	RAD51AP1	12	4647950	4669214	30.9064	3.65e-14
X4th.ventricle	AQP9	15	58430368	58478110	31.1468	3.75e-14
SCC.RD	XRCC4	5	82373317	82649606	30.4074	4.05e-14
grey.matter	TREH	11	118528742	118550382	30.1446	4.46e-14
ALIC.RD	NT5C2	10	104845940	104953056	30.5321	5.24e-14
SCR.MD	ZKSCAN4	6	28212401	28227011	29.4562	6.13e-14
Average.MD	XRCC4	5	82373317	82649606	29.7653	6.94e-14
left.amygdala	RAD51AP1	12	4647950	4669214	30.2132	7.19e-14
left.insula	OSER1	20	42825136	42839431	29.698	7.25e-14
right.insula	OSER1	20	42825136	42839431	29.698	7.25e-14
PTR.MD	OSER1	20	42825136	42839431	29.698	7.25e-14
BCC.RD	OSER1	20	42825136	42839431	29.698	7.25e-14
Average.RD	XRCC4	5	82373317	82649606	29.6586	7.37e-14
left.insula	EFCAB5	17	28268622	28435470	29.3537	7.78e-14
PCR.MD	XRCC4	5	82373317	82649606	29.5003	9.27e-14
right.insula	CORO6	17	27941774	27949925	28.8683	9.63e-14
right.hippocampus	TBC1D30	12	65218446	65270940	30.4987	1.15e-13
SCC.FA	NKAPL	6	28227098	28228736	29.4985	1.22e-13
SCC.RD	NKAPL	6	28227098	28228736	29.434	1.29e-13
EC.MO	TREH	11	118528742	118550382	28.5797	1.94e-13
GCC.MD	CD14	5	140011316	140013286	29.6216	2.06e-13
ALIC.RD	CRHR1	17	43699267	43913194	28.6008	2.11e-13
ACR.MD	XRCC4	5	82373317	82649606	28.692	2.12e-13
X4th.ventricle	FOXD2	1	47901689	47906363	29.0644	2.39e-13
SCC.FA	ZKSCAN4	6	28212401	28227011	28.017	2.51e-13
ACR.MD	OSER1	20	42825136	42839431	28.0887	2.74e-13
left.putamen	WDHD1	14	55405655	55493819	27.6826	3e-13
SCC.FA	ZNF165	6	28048481	28057340	27.7966	3.15e-13
BCC.MO	FOXF1	16	86544133	86548076	28.062	3.26e-13
UNC.RD	PRPF3	1	150293925	150325671	27.6728	3.39e-13
left.hippocampus	XPOT	12	64798130	64844907	28.7761	3.54e-13
Average.RD	EIF4EBP3	5	139927251	139929163	28.6462	4.88e-13
CST.MD	SUPT3H	6	44794839	45345670	27.8179	5e-13
ALIC.MD	NT5C2	10	104845940	104953056	28.0471	6.06e-13
PCR.MD	ZKSCAN4	6	28212401	28227011	27.057	6.59e-13
RLIC.MD	ZKSCAN4	6	28212401	28227011	26.9686	7.19e-13
SFO.RD	NT5C2	10	104845940	104953056	27.8529	7.36e-13
left.pallidum	MED8	1	43849578	43855483	28.4108	7.62e-13
ACR.AD	OSER1	20	42825136	42839431	26.8653	7.68e-13
right.hippocampus	PCMT1	6	150070579	150132556	26.9399	7.7e-13
ALIC.MD	MAPT	17	43971748	44105700	28.109	8.94e-13
right.pallidum	STX6	1	180941861	180992047	27.3481	9.23e-13
Brain.stem	PRPF3	1	150293925	150325671	26.5416	9.3e-13
right.precentral	THBS1	15	39873133	39891116	28.3445	9.9e-13
GCC.AD	CTTNBP2	7	117350705	117513561	27.23	1.02e-12
BCC.FA	EIF4EBP3	5	139927251	139929163	27.6614	1.05e-12
left.putamen	DEFB124	20	30053309	30060841	27.0038	1.06e-12
SCC.FA	OR2B6	6	27925019	27925960	27.1501	1.08e-12
total.brain.volume	ARHGAP27	17	43471267	43503012	26.4937	1.17e-12
left.ventral.DC	MRPL1	4	78783674	78873944	27.7807	1.28e-12
ACR.FA	ICA1L	2	203640690	203736708	27.5188	1.41e-12
left.superior.frontal	PRPF3	1	150293925	150325671	26.084	1.42e-12
ALIC.FA	CRHR1	17	43699267	43913194	26.5424	1.7e-12
BCC.MD	OSER1	20	42825136	42839431	25.915	1.72e-12
GCC.FA	SLC35A4	5	139944041	139948688	26.2126	1.81e-12
ALIC.FA	ARHGAP27	17	43471267	43503012	26.0379	1.87e-12
SFO.RD	CNNM2	10	104678050	104849978	26.7959	1.88e-12
FXST.RD	PLEKHM1	17	43513088	43568180	26.0187	2.01e-12
ALIC.MD	CRHR1	17	43699267	43913194	26.302	2.16e-12
left.cerebellum.white.matter	GNPTAB	12	102139275	102224716	25.7381	2.16e-12
SCR.MO	DNAJC24	11	31391376	31454382	25.6484	2.18e-12
right.hippocampus	LATS1	6	149979288	150039392	26.1485	2.19e-12
Average.RD	ZKSCAN4	6	28212401	28227011	25.8697	2.21e-12
FX.MD	FOXF1	16	86544133	86548076	26.1955	2.23e-12
right.putamen	ANKRD42	11	82904781	82971736	25.6253	2.41e-12
ALIC.RD	CALHM1	10	105213143	105218648	26.8931	2.41e-12
CST.MD	TREH	11	118528742	118550382	25.8194	2.77e-12
X3rd.ventricle	GNA12	7	2767742	2883962	25.83	2.82e-12
total.brain.volume	LRRC37A	17	44370099	44415160	25.6077	2.91e-12
right.cerebellum.white.matter	GNPTAB	12	102139275	102224716	25.3675	3.14e-12
Average.AD	OSER1	20	42825136	42839431	25.1675	3.28e-12
ALIC.RD	MAPT	17	43971748	44105700	26.475	3.3e-12
FX.AD	FOXF1	16	86544133	86548076	25.7587	3.49e-12
PLIC.MO	C19orf55	19	36249044	36260766	25.8434	3.78e-12
total.brain.volume	CRHR1	17	43699267	43913194	25.7319	3.87e-12
left.pallidum	HM13	20	30102240	30157461	26.5582	4.34e-12
PTR.RD	ZKSCAN4	6	28212401	28227011	25.1878	4.48e-12
GCC.RD	SLC35A4	5	139944041	139948688	25.193	5.19e-12
BCC.FA	PICK1	22	38453261	38471708	24.7627	5.52e-12
ALIC.RD	CNNM2	10	104678050	104849978	25.6957	5.55e-12
Average.MO	TREH	11	118528742	118550382	25.0451	5.83e-12
CGH.AD	TREH	11	118528742	118550382	25.0132	6.02e-12
left.hippocampus	TBC1D30	12	65218446	65270940	26.4475	6.03e-12
Average.AD	XRCC4	5	82373317	82649606	25.4181	6.11e-12
SLF.AD	ARHGAP27	17	43471267	43503012	24.8367	6.56e-12
PTR.AD	OSER1	20	42825136	42839431	24.308	6.93e-12
right.insula	EFCAB5	17	28268622	28435470	24.4137	6.97e-12
right.putamen	LGALS3	14	55590828	55612126	24.334	7.37e-12
Average.FA	XRCC4	5	82373317	82649606	25.1688	7.9e-12
right.pallidum	HM13	20	30102240	30157461	25.8118	8.04e-12
SLF.AD	LRRC37A	17	44370099	44415160	24.3514	8.12e-12
left.cuneus	TWIST1	7	19155090	19157295	25.0182	8.14e-12
total.brain.volume	PLEKHM1	17	43513088	43568180	24.431	9.08e-12
Average.MD	EIF4EBP3	5	139927251	139929163	24.9416	9.56e-12
SLF.MD	XRCC4	5	82373317	82649606	24.9218	1.02e-11
FX.AD	TMEM190	19	55888204	55889612	25.4175	1.04e-11
right.precuneus	EFCAB5	17	28268622	28435470	243.908	1.07e-11
right.putamen	DEFB124	20	30053309	30060841	24.6906	1.09e-11
CGC.MD	LRRC37A	17	44370099	44415160	23.9638	1.12e-11
FX.RD	FOXF1	16	86544133	86548076	24.5956	1.14e-11
left.lingual	OSER1	20	42825136	42839431	23.7395	1.14e-11
SFO.RD	CALHM1	10	105213143	105218648	25.2043	1.17e-11
IFO.AD	WNT3	17	44839872	44910520	24.8104	1.19e-11
left.pallidum	HCK	20	30639991	30689659	266.024	1.27e-11
right.pallidum	HCK	20	30639991	30689659	289.223	1.27e-11
PTR.MD	XRCC4	5	82373317	82649606	24.685	1.3e-11
PLIC.FA	ZNF461	19	37128094	37157755	24.3229	1.34e-11
left.caudate	THNSL1	10	25305587	25315593	24.0676	1.44e-11
GCC.MD	MAPT	17	43971748	44105700	24.6594	1.45e-11
X4th.ventricle	ALDH1A2	15	58245622	58790065	249.178	1.45e-11
left.pallidum	DEFB124	20	30053309	30060841	149.861	1.46e-11
right.pallidum	DEFB124	20	30053309	30060841	191.916	1.46e-11
right.middle.temporal	JPH3	16	87635440	87731761	24.3492	1.52e-11
ACR.RD	XRCC4	5	82373317	82649606	24.4382	1.68e-11
left.putamen	COX4I2	20	30225691	30232809	23.5853	1.72e-11
right.hippocampus	ZC3H12D	6	149768765	149806148	23.8965	1.77e-11
FXST.MO	KLRD1	12	10460217	10469850	24.0845	1.79e-11
BCC.MO	AMZ1	7	2719162	2755069	444.318	1.79e-11
left.lateral.ventricle	AMZ1	7	2719162	2755069	343.593	1.8e-11
right.precuneus	CORO6	17	27941774	27949925	233.212	1.82e-11
left.insula	CORO6	17	27941774	27949925	246.746	1.82e-11
X3rd.ventricle	RHPN2	19	33469499	33555794	236.967	1.82e-11
right.putamen	DLGAP5	14	55614830	55658396	172.204	1.82e-11
left.putamen	DLGAP5	14	55614830	55658396	162.997	1.84e-11
RLIC.RD	ZKSCAN4	6	28212401	28227011	23.8158	1.86e-11
left.pars.triangularis	UBE2C	20	44441215	44445596	24.1076	1.89e-11
right.precuneus	GIT1	17	27900487	27921072	25.0923	1.92e-11
left.cerebellum.white.matter	CCDC53	12	102406705	102455927	22.9532	1.92e-11
SLF.RD	ZKSCAN4	6	28212401	28227011	23.7684	1.95e-11
total.brain.volume	MAPT	17	43971748	44105700	309.198	2.04e-11
GCC.FA	PICK1	22	38453261	38471708	23.4477	2.05e-11
SCR.MD	NKAPL	6	28227098	28228736	24.341	2.05e-11
left.pallidum	TIE1	1	43766565	43788781	443.384	2.08e-11
SCC.RD	CD14	5	140011316	140013286	512.046	2.16e-11
SCC.FA	CD14	5	140011316	140013286	566.247	2.16e-11
PLIC.FA	COX6B1	19	36139149	36149682	492.498	2.19e-11
EC.RD	NBEAL1	2	203879601	204082717	286.033	2.22e-11
right.cerebellum.white.matter	CCDC53	12	102406705	102455927	500.073	2.22e-11
PLIC.FA	LIN37	19	36239262	36245420	475.678	2.25e-11
SCR.MD	XRCC4	5	82373317	82649606	24.1483	2.26e-11
GCC.MD	LRRC37A	17	44370099	44415160	466.428	2.27e-11
IFO.AD	LRRC37A	17	44370099	44415160	468.016	2.27e-11
ALIC.MD	LRRC37A	17	44370099	44415160	494.909	2.27e-11
left.hippocampus	LEMD3	12	65563350	65642141	753.542	2.27e-11
right.hippocampus	LEMD3	12	65563350	65642141	762.462	2.27e-11
FXST.RD	LRRC37A	17	44370099	44415160	456.69	2.28e-11
right.insula	SSH2	17	27952955	28257246	477.901	2.28e-11
right.precuneus	SSH2	17	27952955	28257246	489.83	2.28e-11
ALIC.RD	LRRC37A	17	44370099	44415160	447.924	2.28e-11
left.insula	SSH2	17	27952955	28257246	542.346	2.28e-11
PLIC.AD	AMPD3	11	10329860	10529126	494.509	2.29e-11
right.cerebellum.white.matter	NUP37	12	102467967	102513902	23.9634	2.3e-11
PLIC.FA	C19orf55	19	36249044	36260766	505.918	2.32e-11
GCC.FA	EIF4EBP3	5	139927251	139929163	531.575	2.33e-11
GCC.RD	EIF4EBP3	5	139927251	139929163	520.651	2.33e-11
SCC.RD	EIF4EBP3	5	139927251	139929163	762.462	2.33e-11
SCC.FA	EIF4EBP3	5	139927251	139929163	762.462	2.33e-11
Average.FA	EIF4EBP3	5	139927251	139929163	407.147	2.34e-11
GCC.MD	EIF4EBP3	5	139927251	139929163	422.666	2.34e-11
cerebellar.vermal.lobules.VIII.X	PMPCB	7	102937869	102969958	576.159	2.34e-11
left.pericalcarine	ERCC8	5	60169658	60240900	397.543	2.35e-11
right.hippocampus	NUP43	6	150045450	150067696	414.768	2.35e-11
right.precuneus	NSRP1	17	28442539	28513493	406.961	2.35e-11
SCC.RD	ZNF165	6	28048481	28057340	23.3352	2.36e-11
white.matter	STX6	1	180941861	180992047	368.05	2.36e-11
total.brain.volume	PDCD11	10	105156405	105206049	350.373	2.36e-11
X3rd.ventricle	GPATCH1	19	33571786	33621448	350.709	2.36e-11
left.lateral.ventricle	GNA12	7	2767742	2883962	365.808	2.36e-11
BCC.MO	GNA12	7	2767742	2883962	371.525	2.36e-11
right.pallidum	COX4I2	20	30225691	30232809	261.027	2.37e-11
total.brain.volume	ARL17A	17	44594068	44657088	400.681	2.43e-11
left.pallidum	COX4I2	20	30225691	30232809	258.387	2.43e-11
right.pallidum	AKAP10	17	19807614	19881169	23.0696	2.44e-11
GCC.RD	CD14	5	140011316	140013286	339.568	2.47e-11
SCR.FA	KIAA1614	1	180882290	180920750	215.653	2.55e-11
CST.RD	SUPT3H	6	44794839	45345670	305.632	2.55e-11
SCC.FA	SLC35A4	5	139944041	139948688	227.555	2.55e-11
left.pallidum	AKAP10	17	19807614	19881169	291.434	2.56e-11
SCC.RD	ZKSCAN4	6	28212401	28227011	246.381	2.58e-11
left.pericalcarine	ELOVL7	5	60047616	60140216	327.451	2.62e-11
SCC.RD	PCDHGA10	5	140792743	140795178	23.2002	2.63e-11
ALIC.MD	CNNM2	10	104678050	104849978	24.0814	2.71e-11
SCC.FA	SCAND3	6	28539407	28583989	24.3475	2.75e-11
right.precuneus	PHF12	17	27232268	27278789	23.7497	2.77e-11
left.hippocampus	IFIH1	2	163123589	163175213	24.3088	2.8e-11
white.matter	EFNA4	1	155036207	155042029	24.2064	2.81e-11
SFO.MD	NT5C2	10	104845940	104953056	24.1137	2.88e-11
RLIC.RD	XRCC4	5	82373317	82649606	23.9055	2.91e-11
RLIC.MD	XRCC4	5	82373317	82649606	140.487	2.91e-11
CGC.MD	XRCC4	5	82373317	82649606	137.589	2.91e-11
SCC.FA	PCDHGA10	5	140792743	140795178	23.1015	2.92e-11
ACR.AD	XRCC4	5	82373317	82649606	23.86	3.05e-11
left.precentral	THBS1	15	39873133	39891116	319.239	3.05e-11
GCC.AD	OSER1	20	42825136	42839431	22.6457	3.06e-11
SCR.AD	KLRD1	12	10460217	10469850	23.3626	3.24e-11
PLIC.AD	MYO9A	15	72114632	72410918	23.6267	3.35e-11
ALIC.RD	ARHGAP27	17	43471267	43503012	213.616	3.42e-11
ALIC.MD	PLEKHM1	17	43513088	43568180	249.7	3.42e-11
GCC.MD	OSER1	20	42825136	42839431	22.5217	3.43e-11
SCC.RD	OR2B6	6	27925019	27925960	23.7523	3.44e-11
PLIC.MO	LIN37	19	36239262	36245420	22.9119	3.54e-11
EC.MD	NBEAL1	2	203879601	204082717	267.309	3.74e-11
ACR.MD	NMT1	17	43128978	43186384	22.8033	3.82e-11
SLF.RD	XRCC4	5	82373317	82649606	23.6249	3.88e-11
SLF.AD	C1QL1	17	43037061	43045439	23.6565	3.89e-11
GCC.RD	SRA1	5	139929177	139938016	22.7053	3.98e-11
X4th.ventricle	FOXF1	16	86544133	86548076	23.3359	4.1e-11
PCR.AD	XRCC4	5	82373317	82649606	23.5703	4.11e-11
GCC.FA	CD14	5	140011316	140013286	321.988	4.3e-11
SCR.FA	FOXF1	16	86544133	86548076	23.1701	4.84e-11
ALIC.MD	WNT3	17	44839872	44910520	344.126	4.85e-11
right.lateral.ventricle	GNA12	7	2767742	2883962	22.4285	5e-11
left.isthmus.cingulate	METTL10	10	126436718	126480439	21.4095	5.29e-11
ALIC.MD	ARHGAP27	17	43471267	43503012	206.355	5.32e-11
SCC.FA	HIST1H4J	6	27791884	27792257	22.2541	5.33e-11
FX.FA	CASC10	10	21781587	21786191	22.9844	5.41e-11
ALIC.RD	WNT3	17	44839872	44910520	342.07	5.44e-11
left.insula	PHF12	17	27232268	27278789	23.0707	5.46e-11
PLIC.AD	COX6B1	19	36139149	36149682	21.4662	5.63e-11
PCR.MD	NKAPL	6	28227098	28228736	23.3252	5.66e-11
PTR.RD	XRCC4	5	82373317	82649606	23.2514	5.7e-11
PCR.AD	OSER1	20	42825136	42839431	21.9667	5.72e-11
SLF.AD	PLEKHM1	17	43513088	43568180	22.5959	5.78e-11
SLF.AD	MAPT	17	43971748	44105700	22.9849	5.83e-11
ACR.FA	NBEAL1	2	203879601	204082717	256.968	6.09e-11
SCC.RD	C6orf100	6	28911654	28912314	22.6162	6.12e-11
PLIC.AD	C19orf55	19	36249044	36260766	22.4647	6.35e-11
Average.MD	OSER1	20	42825136	42839431	21.8333	6.48e-11
ACR.MD	MAPT	17	43971748	44105700	22.8483	6.55e-11
PTR.AD	NMT1	17	43128978	43186384	22.1693	6.64e-11
ALIC.MO	STX6	1	180941861	180992047	22.2471	6.66e-11
CSF	PDLIM4	5	131593364	131609147	22.8087	6.75e-11
SCC.RD	HIST1H4J	6	27791884	27792257	22.0026	6.8e-11
left.insula	NSRP1	17	28442539	28513493	23.0272	6.9e-11
ALIC.RD	NBEAL1	2	203879601	204082717	22.0863	6.97e-11
total.brain.volume	PUS10	2	61167357	61245394	22.0194	7.41e-11
right.postcentral	OSER1	20	42825136	42839431	21.687	7.43e-11
ALIC.MD	CALHM1	10	105213143	105218648	23.2279	7.45e-11
left.hippocampus	NUP43	6	150045450	150067696	22.9105	7.49e-11
RLIC.MD	OR12D2	6	29364416	29365448	-6.505	7.77e-11
cerebellar.vermal.lobules.I.V	SEMA3D	7	84624869	84816171	22.3947	8e-11
ACR.RD	OSER1	20	42825136	42839431	21.5945	8.11e-11
right.pallidum	REM1	20	30063096	30072708	22.4715	8.36e-11
right.lateral.ventricle	SLC7A5	16	87863629	87903094	22.4954	8.56e-11
FXST.RD	MAPT	17	43971748	44105700	22.5189	8.66e-11
ACR.RD	ZKSCAN4	6	28212401	28227011	22.2596	9.33e-11
PTR.AD	FZD2	17	42634925	42636907	21.9788	9.47e-11
right.putamen	HCK	20	30639991	30689659	190.286	9.52e-11
EC.MD	OSER1	20	42825136	42839431	21.4059	9.7e-11
PLIC.MO	COX6B1	19	36139149	36149682	20.8366	1e-10
SCC.FA	ZSCAN31	6	28292470	28324048	21.6716	1.06e-10
SCC.RD	SLC35A4	5	139944041	139948688	178.583	1.06e-10
SFO.MD	CNNM2	10	104678050	104849978	22.6768	1.09e-10
left.pallidum	STX6	1	180941861	180992047	21.7109	1.1e-10
SCC.FA	C6orf100	6	28911654	28912314	22.0158	1.12e-10
SFO.MD	CALHM1	10	105213143	105218648	22.6198	1.32e-10
left.caudate	NFATC2IP	16	28962127	28977767	21.5106	1.34e-10
right.hippocampus	GINM1	6	149887430	149912884	20.7693	1.35e-10
FXST.RD	ARHGAP27	17	43471267	43503012	21.9082	1.39e-10
GCC.MD	PLEKHM1	17	43513088	43568180	21.7295	1.42e-10
SCC.RD	SRA1	5	139929177	139938016	254.156	1.48e-10
SCC.FA	SRA1	5	139929177	139938016	254.071	1.49e-10
SCC.MD	EIF4EBP3	5	139927251	139929163	21.6969	1.51e-10
SLF.AD	NMT1	17	43128978	43186384	21.2094	1.56e-10
SCC.RD	GAL3ST1	22	30950622	30970574	22.8004	1.58e-10
UNC.FA	PRPF3	1	150293925	150325671	21.383	1.59e-10
left.pallidum	CDC20	1	43824626	43828874	22.3262	1.6e-10
left.pallidum	NINL	20	25433341	25566153	22.0546	1.62e-10
ALIC.RD	PLEKHM1	17	43513088	43568180	223.936	1.71e-10
ACR.MD	FZD2	17	42634925	42636907	21.4054	1.72e-10
GCC.RD	LRRC37A	17	44370099	44415160	20.7299	1.85e-10
left.lateral.orbitofrontal	TREH	11	118528742	118550382	21.4505	1.86e-10
CGC.MO	TRAIP	3	49866034	49894007	21.4586	1.86e-10
right.putamen	COX4I2	20	30225691	30232809	20.9853	1.89e-10
SCC.FA	ZKSCAN8	6	28109688	28127250	22.0054	1.95e-10
ACR.MD	PLEKHM1	17	43513088	43568180	21.4085	1.99e-10
left.cerebellum.exterior	DTX4	11	58938903	58976060	20.8235	2e-10
right.precuneus	TREH	11	118528742	118550382	21.3676	2.02e-10
GCC.FA	ZKSCAN4	6	28212401	28227011	21.4732	2.1e-10
ALIC.FA	PLEKHM1	17	43513088	43568180	21.3124	2.2e-10
PCR.RD	XRCC4	5	82373317	82649606	21.9097	2.26e-10
right.lateral.ventricle	AMZ1	7	2719162	2755069	22.0064	2.27e-10
SLF.AD	ACBD4	17	43209967	43221548	20.742	2.28e-10
ALIC.MD	NMT1	17	43128978	43186384	20.7903	2.28e-10
white.matter	TBC1D9B	5	179289066	179334859	21.1503	2.42e-10
left.pallidum	REM1	20	30063096	30072708	21.4076	2.43e-10
RLIC.MO	GNA12	7	2767742	2883962	20.6424	2.44e-10
FXST.RD	WNT3	17	44839872	44910520	21.1744	2.46e-10
SS.MD	OSER1	20	42825136	42839431	20.4363	2.49e-10
PLIC.MO	KLRD1	12	10460217	10469850	20.9515	2.5e-10
ACR.RD	FZD2	17	42634925	42636907	21.0312	2.54e-10
BCC.FA	BAIAP2L2	22	38480896	38506677	21.8957	2.66e-10
right.cerebellum.exterior	DCTPP1	16	30434940	30441396	22.3876	2.71e-10
right.transverse.temporal	MYO9A	15	72114632	72410918	21.505	2.73e-10
right.precentral	BMF	15	40380091	40401093	21.6511	2.74e-10
GCC.FA	PCDHGC5	5	140868808	140871267	21.1991	2.81e-10
ACR.RD	BAIAP2L2	22	38480896	38506677	21.8293	2.84e-10
GCC.RD	PCDHGC5	5	140868808	140871267	21.1855	2.85e-10
PCR.MD	C6orf100	6	28911654	28912314	21.0912	2.86e-10
SCC.RD	ZKSCAN8	6	28109688	28127250	21.5483	2.95e-10
PLIC.AD	WEE1	11	9595191	9611531	21.4357	3.11e-10
EC.RD	OSER1	20	42825136	42839431	20.2103	3.11e-10
CGC.MD	MAPT	17	43971748	44105700	21.0485	3.12e-10
GCC.RD	MAPT	17	43971748	44105700	21.0235	3.19e-10
EC.MD	PLEKHM1	17	43513088	43568180	20.8718	3.49e-10
SCR.MD	C6orf100	6	28911654	28912314	20.8766	3.56e-10
SCR.RD	KIAA1614	1	180882290	180920750	20.6609	3.61e-10
left.fusiform	OSER1	20	42825136	42839431	20.0403	3.69e-10
GCC.MD	XRCC4	5	82373317	82649606	21.4028	3.79e-10
CGH.MO	KLRD1	12	10460217	10469850	265.327	3.83e-10
left.accumbens.area	DCTPP1	16	30434940	30441396	22.0124	3.86e-10
CGC.MO	CELSR3	3	48673902	48700348	21.3065	3.89e-10
right.lateral.ventricle	FOXF1	16	86544133	86548076	102.497	3.99e-10
PCR.RD	ZKSCAN4	6	28212401	28227011	20.8444	4.01e-10
right.hippocampus	DCTPP1	16	30434940	30441396	21.9313	4.17e-10
left.pallidum	DEFB121	20	29992648	30000641	6.24533	4.23e-10
ALIC.FA	MAPT	17	43971748	44105700	20.7071	4.25e-10
X4th.ventricle	GNA12	7	2767742	2883962	19.9998	4.41e-10
SCR.AD	FOXF1	16	86544133	86548076	20.9616	4.46e-10
left.putamen	ANKRD42	11	82904781	82971736	20.5237	4.59e-10
left.cerebellum.white.matter	NUP37	12	102467967	102513902	20.9159	4.72e-10
PLIC.FA	POLR2I	19	36604612	36606248	21.5566	4.73e-10
PLIC.MO	ZNF461	19	37128094	37157755	20.8918	4.74e-10
GCC.FA	ICA1L	2	203640690	203736708	20.5579	4.81e-10
IFO.AD	PLEKHM1	17	43513088	43568180	20.5454	4.92e-10
white.matter	MR1	1	181002509	181026119	19.9938	5.2e-10
left.lateral.ventricle	FOXF1	16	86544133	86548076	100.981	5.22e-10
Average.MD	ZKSCAN4	6	28212401	28227011	20.5857	5.23e-10
left.putamen	HCK	20	30639991	30689659	177.317	5.26e-10
ACR.AD	NMT1	17	43128978	43186384	19.87	5.33e-10
SCC.MD	XRCC4	5	82373317	82649606	21.05	5.43e-10
right.transverse.temporal	MOB4	2	198380295	198418423	21.1351	5.51e-10
cerebellar.vermal.lobules.I.V	NUMBL	19	41172596	41196877	21.1031	5.56e-10
PTR.MD	ZKSCAN4	6	28212401	28227011	188.512	5.92e-10
PTR.RD	OSER1	20	42825136	42839431	19.562	6e-10
SS.RD	OSER1	20	42825136	42839431	19.5448	6.11e-10
left.insula	UBE2C	20	44441215	44445596	20.6346	6.21e-10
left.parahippocampal	STRN	2	37070783	37193615	20.2743	6.26e-10
left.pallidum	MRPS26	20	3026591	3028900	19.9953	6.31e-10
right.putamen	HM13	20	30102240	30157461	20.7694	6.31e-10
CGC.MO	IMPDH2	3	49061758	49066748	20.5474	6.35e-10
GCC.RD	PLEKHM1	17	43513088	43568180	20.2792	6.5e-10
SCC.MD	CD14	5	140011316	140013286	20.2222	6.52e-10
SS.MD	XRCC4	5	82373317	82649606	20.8663	6.55e-10
left.basal.forebrain	KLRD1	12	10460217	10469850	19.8729	6.6e-10
white.matter	LENEP	1	154966062	154966791	184.937	6.76e-10
Average.FA	ZKSCAN4	6	28212401	28227011	20.3299	6.79e-10
FX.RD	CASC10	10	21781587	21786191	20.4519	6.81e-10
right.putamen	GCH1	14	55308726	55369570	20.6104	6.89e-10
SFO.RD	NBEAL1	2	203879601	204082717	19.5971	7.24e-10
total.brain.volume	CALHM2	10	105206543	105212660	19.8061	7.47e-10
left.precentral	BMF	15	40380091	40401093	20.6364	7.66e-10
SCC.FA	XRCC4	5	82373317	82649606	92.3245	7.75e-10
SLF.MD	NKAPL	6	28227098	28228736	20.6921	7.89e-10
GCC.MD	WNT3	17	44839872	44910520	19.8277	8e-10
GCC.MD	CRHR1	17	43699267	43913194	20.5222	8.01e-10
FX.MD	TMEM190	19	55888204	55889612	21.0675	8.11e-10
left.postcentral	OSER1	20	42825136	42839431	19.2485	8.29e-10
SLF.RD	ARHGAP22	10	49654079	49813138	19.8857	8.31e-10
PLIC.AD	ACTN4	19	39138289	39222223	20.0464	8.49e-10
right.medial.orbitofrontal	KLRD1	12	10460217	10469850	19.5607	8.83e-10
right.precentral	C15orf56	15	40542865	40545088	20.1018	9.01e-10
total.brain.volume	PSD	10	104162376	104181296	20.3047	9.09e-10
Average.MD	GJC1	17	42875815	42908179	19.6442	9.26e-10
GCC.MO	CTTNBP2	7	117350705	117513561	20.21	9.27e-10
left.transverse.temporal	CORO6	17	27941774	27949925	19.926	9.28e-10
white.matter	OSER1	20	42825136	42839431	19.1353	9.32e-10
PCR.MD	PRPF3	1	150293925	150325671	19.6899	9.34e-10
Average.RD	PLEKHM1	17	43513088	43568180	19.9147	9.54e-10
BCC.FA	HOXC6	12	54384408	54424607	20.117	9.66e-10
ACR.MD	BAIAP2L2	22	38480896	38506677	20.5312	1.04e-09
grey.matter	EFNA4	1	155036207	155042029	20.5528	1.06e-09
PCR.MD	ZNF165	6	28048481	28057340	19.679	1.08e-09
ACR.AD	ACBD4	17	43209967	43221548	19.1175	1.09e-09
right.precuneus	CPD	17	28705948	28795699	19.8058	1.09e-09
FXST.AD	STRN	2	37070783	37193615	19.6638	1.11e-09
RLIC.FA	CORO6	17	27941774	27949925	19.7471	1.11e-09
cerebellar.vermal.lobules.I.V	CDK2AP1	12	123745552	123756687	19.5034	1.13e-09
right.precuneus	TBC1D29	17	28884130	28890511	19.708	1.13e-09
left.cuneus	TREH	11	118528742	118550382	19.5834	1.14e-09
PTR.RD	C6orf100	6	28911654	28912314	19.7374	1.14e-09
left.hippocampus	LATS1	6	149979288	150039392	19.3027	1.16e-09
GCC.FA	ZSCAN9	6	28192664	28201260	19.3134	1.19e-09
PTR.FA	BAIAP2L2	22	38480896	38506677	20.3938	1.19e-09
PLIC.MO	AMPD3	11	10329860	10529126	18.9479	1.24e-09
right.hippocampus	RNFT2	12	117176096	117291436	19.168	1.28e-09
EC.MD	NT5C2	10	104845940	104953056	20.2509	1.29e-09
ACR.MD	LRRC37A	17	44370099	44415160	18.6543	1.3e-09
GCC.FA	SRA1	5	139929177	139938016	19.1274	1.3e-09
FX.MD	CASC10	10	21781587	21786191	19.7831	1.34e-09
UNC.MD	PRPF3	1	150293925	150325671	19.3253	1.37e-09
SS.FA	SLC16A8	22	38474141	38480100	19.2808	1.37e-09
ACR.FA	ELL	19	18553473	18632937	20.025	1.37e-09
EC.MD	ARHGAP27	17	43471267	43503012	19.66	1.37e-09
right.pericalcarine	KLRD1	12	10460217	10469850	19.0816	1.39e-09
left.lateral.ventricle	SLC7A5	16	87863629	87903094	19.8171	1.43e-09
left.fusiform	ZBED4	22	50247490	50282090	19.6876	1.44e-09
PCR.MO	DNAJC24	11	31391376	31454382	19.3234	1.5e-09
right.lateral.orbitofrontal	BMP4	14	54416454	54423554	20.0805	1.54e-09
PCR.MD	OSER1	20	42825136	42839431	18.642	1.56e-09
PTR.FA	C6orf100	6	28911654	28912314	19.4002	1.61e-09
PLIC.RD	SEMA4B	15	90703836	90772911	19.1129	1.62e-09
BCC.RD	GPAA1	8	145137523	145141119	19.0601	1.64e-09
CGC.MD	NMT1	17	43128978	43186384	18.6564	1.7e-09
SLF.MD	ZKSCAN4	6	28212401	28227011	179.511	1.73e-09
ACR.RD	NT5C2	10	104845940	104953056	19.8951	1.82e-09
SCC.FA	HIST1H2AL	6	27833034	27833606	18.7426	1.83e-09
SLF.MD	ACBD4	17	43209967	43221548	18.596	1.85e-09
right.pallidum	NUP160	11	47799639	47870107	19.2464	1.85e-09
PLIC.AD	POLR2I	19	36604612	36606248	20.1293	1.87e-09
SCC.RD	HIST1H3J	6	27858093	27858588	20.0362	1.91e-09
SCR.MO	FOXF1	16	86544133	86548076	93.6774	1.93e-09
left.pallidum	NUP160	11	47799639	47870107	19.1721	1.98e-09
SLF.MD	OSER1	20	42825136	42839431	18.3805	2.06e-09
PCR.AD	NKAPL	6	28227098	28228736	19.7281	2.07e-09
CGC.RD	XRCC4	5	82373317	82649606	19.7214	2.1e-09
SLF.FA	CHMP1A	16	89710839	89724253	18.6752	2.11e-09
SCR.RD	CNNM2	10	104678050	104849978	19.693	2.12e-09
IFO.AD	CRHR1	17	43699267	43913194	19.5701	2.13e-09
left.putamen	HM13	20	30102240	30157461	19.4793	2.13e-09
PTR.MD	CABP7	22	30116343	30127820	20.2338	2.14e-09
SCC.RD	SCAND3	6	28539407	28583989	19.9928	2.17e-09
Brain.stem	GNPTAB	12	102139275	102224716	18.8143	2.17e-09
left.cerebellum.exterior	C11orf48	11	62430287	62438755	20.4661	2.18e-09
CGC.MD	SPPL2C	17	43922256	43924438	19.5746	2.18e-09
FXST.FA	MAPT	17	43971748	44105700	18.9511	2.24e-09
IFO.AD	MAPT	17	43971748	44105700	18.9484	2.24e-09
SS.RD	XRCC4	5	82373317	82649606	19.6548	2.24e-09
Average.MD	CD14	5	140011316	140013286	18.86	2.3e-09
SCR.RD	XRCC4	5	82373317	82649606	19.6274	2.3e-09
CGC.MD	CRHR1	17	43699267	43913194	19.4899	2.31e-09
cerebellar.vermal.lobules.I.V	STK17A	7	43622706	43666978	18.7935	2.33e-09
GCC.FA	PLEKHM1	17	43513088	43568180	19.0662	2.33e-09
SCR.MO	PI4KA	22	21061979	21213705	18.588	2.35e-09
PLIC.FA	KIAA1614	1	180882290	180920750	18.7698	2.36e-09
Brain.stem	SCML4	6	108025308	108145521	19.3882	2.39e-09
ACR.RD	MAPT	17	43971748	44105700	18.8833	2.39e-09
right.pallidum	TREH	11	118528742	118550382	18.8126	2.43e-09
FXST.RD	WNT9B	17	44910567	44964096	19.2512	2.47e-09
BCC.FA	CD14	5	140011316	140013286	18.7833	2.48e-09
CSF	SLC22A4	5	131629674	131679888	19.7041	2.5e-09
left.hippocampus	TRIM32	9	119449581	119463579	19.5078	2.57e-09
SCC.MD	OSER1	20	42825136	42839431	18.1674	2.58e-09
PCR.MD	FZD2	17	42634925	42636907	18.8216	2.58e-09
SCC.FA	HIST1H2BK	6	27106073	27114619	19.0628	2.59e-09
SLF.AD	CRHR1	17	43699267	43913194	19.3669	2.62e-09
GCC.RD	PICK1	22	38453261	38471708	18.7938	2.64e-09
CGC.RD	EIF4EBP3	5	139927251	139929163	18.5131	2.72e-09
left.pallidum	LGALS9B	17	20352708	20370852	18.541	2.73e-09
EC.MD	ICA1L	2	203640690	203736708	18.6491	2.75e-09
left.precentral	CORO6	17	27941774	27949925	18.8301	2.79e-09
ACR.RD	EIF4EBP3	5	139927251	139929163	18.486	2.79e-09
SCC.RD	BAIAP2L2	22	38480896	38506677	19.5452	2.79e-09
RLIC.FA	NSRP1	17	28442539	28513493	18.8319	2.85e-09
BCC.FA	SLC16A8	22	38474141	38480100	18.5458	2.9e-09
RLIC.MD	HIST1H2BO	6	27861203	27861669	19.6231	2.91e-09
ACR.FA	SLC16A8	22	38474141	38480100	18.5418	2.91e-09
ALIC.RD	OBFC1	10	105637132	105678045	18.7564	2.91e-09
right.insula	TMEM136	11	120195837	120204388	18.1921	2.92e-09
left.putamen	OSER1	20	42825136	42839431	18.0465	2.94e-09
RLIC.FA	EFCAB5	17	28268622	28435470	18.1034	2.94e-09
right.ventral.DC	SCML4	6	108025308	108145521	19.1473	3.07e-09
left.cerebellum.exterior	DCTPP1	16	30434940	30441396	19.8646	3.12e-09
IFO.AD	WNT9B	17	44910567	44964096	19.0195	3.12e-09
FXST.FA	LRRC37A	17	44370099	44415160	17.7566	3.14e-09
left.putamen	PRPF3	1	150293925	150325671	18.5023	3.21e-09
SS.FA	BAIAP2L2	22	38480896	38506677	19.3962	3.24e-09
CGC.MD	ARHGAP27	17	43471267	43503012	18.7921	3.29e-09
total.brain.volume	CNNM2	10	104678050	104849978	19.2525	3.29e-09
GCC.MD	SRA1	5	139929177	139938016	18.2435	3.29e-09
CSF	FNIP1	5	130977407	131132710	19.1769	3.3e-09
GCC.RD	PARP10	8	145051321	145086940	17.8523	3.3e-09
SLF.FA	EIF4EBP3	5	139927251	139929163	18.294	3.34e-09
left.caudate	NPIPB9	16	28763108	28784128	18.2097	3.37e-09
left.hippocampus	PCMT1	6	150070579	150132556	18.2017	3.37e-09
EC.AD	C2orf47	2	200820039	200828847	18.6763	3.39e-09
right.cerebellum.white.matter	GYPE	4	144792020	144826716	18.8256	3.43e-09
right.insula	NSRP1	17	28442539	28513493	18.6325	3.43e-09
SLF.MD	C6orf100	6	28911654	28912314	18.6564	3.44e-09
IFO.FA	TGM7	15	43568478	43594453	19.1521	3.49e-09
left.putamen	DCC	18	49866541	51062273	82.6977	3.5e-09
PCR.MD	ZKSCAN8	6	28109688	28127250	18.9149	3.54e-09
SCC.RD	HIST1H2BO	6	27861203	27861669	19.4287	3.55e-09
left.pallidum	PYGB	20	25228687	25278648	18.8438	3.69e-09
left.precentral	C15orf56	15	40542865	40545088	18.7554	3.75e-09
Average.RD	CD14	5	140011316	140013286	18.3416	3.77e-09
SCR.MD	HIST1H3J	6	27858093	27858588	19.3389	3.8e-09
cerebellar.vermal.lobules.VIII.X	MB21D2	3	192514604	192635950	18.6587	3.81e-09
left.cerebellum.exterior	MPEG1	11	58975984	58980494	18.9347	3.84e-09
FXST.RD	CRHR1	17	43699267	43913194	18.9872	3.86e-09
CGH.RD	HTR2B	2	231972944	231989832	18.8305	3.9e-09
SLF.RD	EIF4EBP3	5	139927251	139929163	18.1289	3.9e-09
CGC.MD	PLEKHM1	17	43513088	43568180	18.5643	3.93e-09
left.lateral.ventricle	TRIOBP	22	38093011	38172563	17.4983	4.05e-09
ACR.MD	ACBD4	17	43209967	43221548	17.8287	4.08e-09
ACR.MD	NT5C2	10	104845940	104953056	19.0496	4.19e-09
white.matter	THBS3	1	155165378	155177727	17.2273	4.2e-09
right.cerebellum.exterior	C11orf48	11	62430287	62438755	19.7779	4.21e-09
SCC.RD	ZSCAN31	6	28292470	28324048	18.0384	4.21e-09
SCR.RD	CALHM1	10	105213143	105218648	18.9377	4.42e-09
FX.AD	MYO9A	15	72114632	72410918	18.6997	4.43e-09
SCR.MD	NT5C2	10	104845940	104953056	18.9915	4.43e-09
PTR.MD	C6orf100	6	28911654	28912314	18.4093	4.43e-09
right.ventral.DC	MRPL1	4	78783674	78873944	18.576	4.48e-09
FX.RD	TMEM190	19	55888204	55889612	19.3699	4.62e-09
right.caudal.anterior.cingulate	OSER1	20	42825136	42839431	17.6178	4.66e-09
EC.AD	ARHGAP27	17	43471267	43503012	18.4459	4.66e-09
GCC.RD	PLEC	8	144989321	145050902	16.9939	4.7e-09
PLIC.RD	EIF4EBP3	5	139927251	139929163	17.9325	4.7e-09
PLIC.FA	FFAR2	19	35934809	35942669	19.602	4.75e-09
right.pallidum	DEFB121	20	29992648	30000641	5.85411	4.8e-09
EC.MD	CRHR1	17	43699267	43913194	18.7598	4.87e-09
right.hippocampus	IFIH1	2	163123589	163175213	18.8616	4.95e-09
ACR.MD	ZKSCAN4	6	28212401	28227011	18.3501	5.05e-09
Average.RD	GJC1	17	42875815	42908179	17.9428	5.16e-09
right.pallidum	TIE1	1	43766565	43788781	17.724	5.2e-09
Average.RD	C6orf100	6	28911654	28912314	18.2521	5.2e-09
SCR.MD	PLEKHM1	17	43513088	43568180	18.2881	5.25e-09
CGH.RD	ARMC9	2	232063260	232239548	18.4887	5.25e-09
cerebellar.vermal.lobules.I.V	C12orf65	12	123717463	123742506	18.1169	5.29e-09
SCC.RD	GJC1	17	42875815	42908179	17.8931	5.42e-09
right.caudate	CRHR1	17	43699267	43913194	18.6488	5.46e-09
UNC.FA	TWIST1	7	19155090	19157295	18.5599	5.46e-09
left.caudate	SH2B1	16	28857921	28885526	17.6743	5.59e-09
ALIC.RD	SLK	10	105726959	105788991	18.9445	5.66e-09
RLIC.MO	KIAA1614	1	180882290	180920750	17.8783	5.74e-09
ACR.MD	EIF4EBP3	5	139927251	139929163	17.7242	5.74e-09
cerebellar.vermal.lobules.I.V	CCL23	17	34340096	34345005	18.0702	5.9e-09
PCR.MD	HIST1H4J	6	27791884	27792257	17.6657	5.92e-09
left.caudate	C16orf54	16	29753784	29757327	18.3753	6.51e-09
total.brain.volume	NT5C2	10	104845940	104953056	18.5987	6.52e-09
left.insula	TMEM136	11	120195837	120204388	17.4261	6.6e-09
PCR.MO	FOXF1	16	86544133	86548076	18.2891	6.67e-09
SLF.AD	ZNF484	9	95607708	95640320	18.2634	6.76e-09
left.putamen	REM1	20	30063096	30072708	18.1154	6.79e-09
left.pallidum	SZT2	1	43855553	43918304	18.0979	6.82e-09
GCC.RD	GPAA1	8	145137523	145141119	17.7064	6.99e-09
CGC.FA	CELSR3	3	48673902	48700348	18.2728	7e-09
CGH.MD	HTR2B	2	231972944	231989832	18.2733	7.02e-09
GCC.RD	XRCC4	5	82373317	82649606	18.526	7.02e-09
EC.MD	WNT3	17	44839872	44910520	17.449	7.06e-09
ALIC.FA	LRRC37A	17	44370099	44415160	16.9616	7.06e-09
right.cuneus	EFNA4	1	155036207	155042029	18.6576	7.15e-09
BCC.MD	LRRC37A	17	44370099	44415160	16.9358	7.25e-09
left.ventral.DC	SCML4	6	108025308	108145521	18.2683	7.57e-09
IFO.AD	ARHGAP27	17	43471267	43503012	17.9621	7.58e-09
Brain.stem	TREH	11	118528742	118550382	17.6755	7.59e-09
Brain.stem	C12orf23	12	107349497	107372556	17.5827	7.71e-09
white.matter	LARP6	15	71123863	71146498	18.8126	7.72e-09
left.pallidum	HYI	1	43918574	43919597	16.6952	7.78e-09
SLF.MD	PLEKHM1	17	43513088	43568180	17.909	7.79e-09
left.caudate	NPIPB7	16	28467693	28481868	17.1584	7.85e-09
FX.AD	KLRD1	12	10460217	10469850	17.3495	7.88e-09
FX.FA	GNA12	7	2767742	2883962	17.1179	7.91e-09
GCC.FA	NBEAL1	2	203879601	204082717	17.2924	7.95e-09
ALIC.FA	WNT3	17	44839872	44910520	17.2921	8.2e-09
left.hippocampus	ZC3H12D	6	149768765	149806148	17.8089	8.31e-09
ACR.FA	ZKSCAN4	6	28212401	28227011	17.8537	8.32e-09
EC.MD	MAPT	17	43971748	44105700	17.6515	8.37e-09
EC.AD	CRHR1	17	43699267	43913194	18.2292	8.39e-09
left.isthmus.cingulate	CTBP2	10	126676417	126849624	17.3676	8.39e-09
SCR.MD	CNNM2	10	104678050	104849978	18.3099	8.47e-09
SCR.FA	CASC10	10	21781587	21786191	17.971	8.48e-09
BCC.FA	TRAPPC2L	16	88922628	88929094	18.3339	8.53e-09
SCR.MO	TESK2	1	45809554	45956840	18.5893	8.54e-09
GCC.FA	PCDHGA1	5	140710251	140892548	17.9765	8.76e-09
right.putamen	DCC	18	49866541	51062273	78.7442	8.8e-09
ACR.FA	BAIAP2L2	22	38480896	38506677	18.3993	8.81e-09
Average.AD	ACBD4	17	43209967	43221548	17.0701	9.05e-09
SCR.MD	NMT1	17	43128978	43186384	16.9893	9.07e-09
SCR.FA	GNA12	7	2767742	2883962	16.9761	9.2e-09
BCC.RD	PARP10	8	145051321	145086940	16.8888	9.27e-09
ACR.FA	EIF4EBP3	5	139927251	139929163	17.2203	9.35e-09
Average.MD	PLEKHM1	17	43513088	43568180	17.7242	9.44e-09
X3rd.ventricle	FOXF1	16	86544133	86548076	85.0652	9.45e-09
SLF.MD	ARHGAP22	10	49654079	49813138	17.4841	9.71e-09
left.cerebellum.white.matter	GYPE	4	144792020	144826716	17.8101	9.73e-09
right.pallidum	PLEKHM1	17	43513088	43568180	17.6918	9.77e-09
Average.MD	ACBD4	17	43209967	43221548	16.9724	1e-08
SCC.FA	HIST1H2BO	6	27861203	27861669	18.4089	1e-08
SCC.FA	PGBD1	6	28249314	28270326	17.3759	1.05e-08
CGC.MO	C3orf18	3	50595455	50608458	17.2038	1.07e-08
ALIC.RD	GSTO2	10	106028631	106059616	18.238	1.07e-08
Average.MD	C6orf100	6	28911654	28912314	17.533	1.08e-08
ACR.RD	NMT1	17	43128978	43186384	16.8046	1.1e-08
GCC.RD	ZSCAN9	6	28192664	28201260	17.1309	1.13e-08
left.insula	TBC1D29	17	28884130	28890511	17.4261	1.13e-08
ACR.MD	DCAKD	17	43100705	43138477	16.7042	1.14e-08
X4th.ventricle	DMBX1	1	46972668	46979898	18.3646	1.16e-08
SLF.MD	FZD2	17	42634925	42636907	17.3856	1.16e-08
FXST.FA	PLEKHM1	17	43513088	43568180	17.5226	1.16e-08
GCC.RD	CRHR1	17	43699267	43913194	17.9115	1.16e-08
RLIC.FA	SLC6A4	17	28521337	28563020	17.9884	1.16e-08
ACR.FA	PICK1	22	38453261	38471708	17.3633	1.17e-08
PCR.AD	ZKSCAN8	6	28109688	28127250	17.6889	1.19e-08
PLIC.MO	POLR2I	19	36604612	36606248	18.2714	1.19e-08
right.pallidum	SLC39A13	11	47428683	47438047	17.3803	1.22e-08
PTR.FA	XRCC4	5	82373317	82649606	17.9802	1.22e-08
right.putamen	PRPF3	1	150293925	150325671	17.1943	1.24e-08
PTR.MD	ZSCAN9	6	28192664	28201260	17.036	1.25e-08
right.pallidum	MED8	1	43849578	43855483	17.5426	1.26e-08
PLIC.AD	ARHGAP33	19	36265434	36279724	17.035	1.26e-08
SCC.RD	DMRTA1	9	22446839	22452472	17.5219	1.27e-08
SLF.AD	SPPL2C	17	43922256	43924438	17.8279	1.28e-08
SCR.MD	MAPT	17	43971748	44105700	17.2306	1.3e-08
EC.MD	CNNM2	10	104678050	104849978	17.8656	1.32e-08
SLF.AD	NKAPL	6	28227098	28228736	17.8691	1.32e-08
SFO.MD	OSER1	20	42825136	42839431	16.6484	1.33e-08
left.insula	CPD	17	28705948	28795699	17.1928	1.35e-08
white.matter	BAIAP2L2	22	38480896	38506677	17.9661	1.36e-08
SLF.MD	NMT1	17	43128978	43186384	16.6018	1.36e-08

### Sheet: readme
ID: ID of neuroimaging traits
Gene: Symbol of gene
CHR: the chromosome the gene is on
P0/P1: the annotation boundaries of the gene on that chromosome
Test_score: the test statistics provided by UTMOST
P-value: the raw p-value of gene
