## Supplementary_tables for "Transcriptome-wide association analysis of 211 neuroimaging traits identifies new genes for brain structures and yields insights into the gene-level pleiotropy with other complex traits": Supp_Table2.xlsx

### Sheet: Supp_Table2
Supplementary Table 2: List of significant gene-trait associations identified in ADNI cross-tissue TWAS analysis of 101 ROI volumes (n=860 subjects)
ID	Gene	Test_score	P_value
left.pars.opercularis	NUP210L	21.5476	9.19876e-11
left.precentral	OSER1	29.698	7.24976e-14
right.caudal.middle.frontal	TGM7	17.9702	1.13967e-08
right.inferior.temporal	NUP210L	18.5223	1.71277e-09
right.medial.orbitofrontal	PPP2R1B	19.7454	1.51737e-09
right.paracentral	OSER1	19.5944	5.80323e-10
right.precuneus	KLRD1	19.044	1.44179e-09
left.basal.forebrain	KLRD1	233.684	5.04735e-09
right.basal.forebrain	KLRD1	17.2867	8.40659e-09
left.lateral.ventricle	TREH	25.29	4.60854e-12
left.cerebellum.exterior	PRPF3	17.4025	1.00242e-08
left.caudate	TREH	25.0537	5.78626e-12
right.caudate	TREH	19.6471	1.07085e-09
right.hippocampus	TREH	20.5624	4.39888e-10

### Sheet: readme
ID: ID of neuroimaging traits
Gene: Symbol of gene
Test_score: the test statistics provided by UTMOST
P-value: the raw p-value of gene
