## Supplementary_tables for "Transcriptome-wide association analysis of 211 neuroimaging traits identifies new genes for brain structures and yields insights into the gene-level pleiotropy with other complex traits": Supp_Table3.xlsx

### Sheet: Supp_Table3
Supplementary Table 3: List of significant gene-trait associations identified in ENIGMA cross-tissue TWAS analysis of 8 ROI volumes (n=13,193 subjects)
ID	Originally_Reported_Traits	Gene	Test_score	P_value
total.brain.volume	ICV	LRRC37A	14.6891	8.08689e-08
left.accumbens.area	MeanAccumbens	OSER1	18.7309	1.42272e-09
left.amygdala	MeanAmygdala	OSER1	17.6899	4.31106e-09
left.hippocampus	MeanHippocampus	DPP4	15.3775	1.99264e-07
left.hippocampus	MeanHippocampus	NUP210L	381.948	1.07049e-11
left.putamen	MeanPutamen	ANKRD42	18.5801	3.32363e-09
left.putamen	MeanPutamen	DCC	17.1014	2.61565e-08
left.putamen	MeanPutamen	DLGAP5	101.229	1.68828e-08
left.putamen	MeanPutamen	DOK5	15.5396	1.376e-07
left.putamen	MeanPutamen	HCK	18.1971	6.51356e-09
left.putamen	MeanPutamen	LGALS3	15.4783	7.29768e-08
left.putamen	MeanPutamen	NUP210L	22.1522	5.21777e-11

### Sheet: readme
ID: ID of neuroimaging traits
Gene: Symbol of gene
Test_score: the test statistics provided by UTMOST
P-value: the raw p-value of gene
