## Supplementary_tables for "Transcriptome-wide association analysis of 211 neuroimaging traits identifies new genes for brain structures and yields insights into the gene-level pleiotropy with other complex traits": Supp_Table4.xlsx

### Sheet: Supp_Table4
Supplementary Table 4: List of significant gene-trait associations identified in HCP cross-tissue TWAS analysis of 211 neuroimaging traits (n=334 subjects for ROI volumes and 319 for DTI parameters).
ID	Gene	Test_score	P_value
total.brain.volume	FAM27E3	29.5237	2.56e-13
left.caudal.anterior.cingulate	FAM27E3	17.9933	4.71e-09
left.postcentral	FAM27E3	23.3386	3.94e-11
left.superior.frontal	FAM27E3	24.2357	1.85e-11
left.superior.temporal	ANKRD20A1	17.7807	9.13e-09
left.superior.temporal	SNX6	24.5209	8.77e-12
left.supramarginal	ANKRD20A1	23.5327	3.3e-11
right.caudal.anterior.cingulate	FAM27E3	18.0112	4.63e-09
right.caudal.middle.frontal	FAM27E3	17.8479	5.43e-09
right.caudal.middle.frontal	PRSS36	18.2678	3.65e-09
right.fusiform	FAM27E3	19.7493	9.09e-10
right.inferior.parietal	FAM27E3	27.9145	9.14e-13
right.inferior.temporal	FAM27E3	29.5237	2.56e-13
right.middle.temporal	FAM27E3	29.5237	2.56e-13
right.parahippocampal	FAM27E3	25.0495	9.37e-12
right.pars.triangularis	ANKRD20A1	21.2886	2.57e-10
right.postcentral	FAM27E3	19.5167	1.12e-09
right.transverse.temporal	FAM27E3	29.5237	2.56e-13
left.basal.forebrain	FAM27E3	21.3151	2.26e-10
left.inferior.lateral.ventricle	FAM27E3	29.5237	2.56e-13
left.inferior.lateral.ventricle	TREH	17.7937	6.73e-09
left.caudate	ANKRD20A1	17.6562	1.04e-08
left.putamen	FAM27E3	17.8485	5.43e-09
left.amygdala	FAM27E3	17.3324	9.09e-09
left.vessel	DCTPP1	18.947	7.82e-09
right.putamen	FAM27E3	25.2902	7.68e-12
right.vessel	FAM27E3	29.5237	2.56e-13
left.lateral.occipital	FAM27E3	29.5237	2.56e-13
PLIC.AD	ANKRD20A1	23.5178	3.34e-11
RLIC.AD	ANKRD20A1	18.9471	2.68e-09
SCR.AD	ETHE1	27.5186	8.42e-13
SS.AD	FAM27E3	22.1587	1.08e-10
UNC.AD	ANKRD20A1	30.2871	1.11e-13
EC.FA	FAM27E3	23.6933	2.92e-11
ALIC.MD	ANKRD20A1	26.1774	3.38e-12
BCC.MD	ANKRD20A1	18.2824	5.37e-09
BCC.MD	FAM27E3	29.5237	2.56e-13
CGC.MD	ANKRD20A1	18.5938	3.87e-09
EC.MD	ANKRD20A1	25.6637	5.23e-12
FX.MD	ANKRD20A1	26.5038	2.57e-12
PLIC.MD	ANKRD20A1	30.2871	1.11e-13
PTR.MD	FAM27E3	18.7901	2.2e-09
SCC.MD	ANKRD20A1	30.2871	1.11e-13
UNC.MD	ANKRD20A1	25.654	5.27e-12
ACR.MO	DCTPP1	19.5025	4.48e-09
Average.MO	ETHE1	19.4392	2.52e-09
Average.MO	FAM27E3	17.685	6.38e-09
EC.MO	FAM27E3	29.5237	2.56e-13
IFO.FA	ANKRD20A1	22.637	7.35e-11
IFO.FA	FAM27E3	28.4253	6.08e-13
IFO.FA	LRRC1	17.2342	1.22e-08
IFO.MO	FAM27E3	29.5237	2.56e-13
PCR.MO	C12orf61	18.2497	9.13e-09
RLIC.MO	FAM27E3	17.1325	1.11e-08
SLF.MO	FAM27E3	18.2162	3.79e-09
SLF.MO	UBE2C	31.0337	1.58e-14
SS.MO	FAM27E3	24.2257	1.86e-11
ALIC.RD	ANKRD20A1	22.4309	8.86e-11
BCC.RD	FAM27E3	23.8919	2.47e-11
EC.RD	ANKRD20A1	30.2871	1.11e-13
EC.RD	FAM27E3	17.1227	1.13e-08
PTR.RD	FAM27E3	17.2837	9.55e-09
SCC.RD	UBE2C	19.2233	2.4e-09
CGC.AD	ANKRD20A1	20.9041	3.72e-10
CGC.AD	FAM27E3	19.2671	1.41e-09
EC.AD	ETHE1	18.5243	6.22e-09
EC.AD	FAM27E3	18.7754	2.23e-09
FX.AD	ANKRD20A1	30.2871	1.11e-13
FXST.AD	ANKRD20A1	21.7285	1.7e-10
IFO.AD	FAM27E3	21.5605	1.82e-10
PCR.AD	ANKRD20A1	18.4144	4.67e-09

### Sheet: readme
ID: ID of neuroimaging traits
Gene: Symbol of gene
Test_score: the test statistics provided by UTMOST
P-value: the raw p-value of gene
