## Supplementary_tables for "Transcriptome-wide association analysis of 211 neuroimaging traits identifies new genes for brain structures and yields insights into the gene-level pleiotropy with other complex traits": Supp_Table5.xlsx

### Sheet: Supp_Table5
Supplementary Table 5: List of significant gene-trait associations identified in PING cross-tissue TWAS analysis of 211 neuroimaging traits (n=461 subjects for ROI volumes and 319 for DTI parameters).
ID	Gene	Test_score	P_value
white.matter	DOK5	18.9609	4.69e-09
left.precuneus	KLRD1	245.217	1.88e-09
left.superior.temporal	SDK2	20.2557	3.14e-09
right.inferior.temporal	KLRD1	19.5973	8.53e-10
right.precuneus	KLRD1	245.387	1.85e-09
right.superior.temporal	KLRD1	25.3167	6.63e-12
CSF	KLRD1	19.1519	1.3e-09
optic.chiasm	CBL	18.1366	8.59e-09
left.lateral.ventricle	OSER1	17.5629	4.94e-09
left.inferior.lateral.ventricle	OSER1	19.6388	5.55e-10
left.cerebellum.exterior	NUP210L	28.1345	2.24e-13
left.caudate	DOK5	30.8274	3.57e-14
left.hippocampus	SIGLEC14	23.5036	1.94e-11
left.ventral.DC	SIGLEC14	17.7281	4.71e-09
right.cerebellum.exterior	NUP210L	18.501	1.75e-09
right.caudate	DOK5	19.098	4.1e-09
right.pallidum	SIGLEC14	16.7185	1.3e-08
right.hippocampus	SIGLEC14	18.4425	2.33e-09
right.amygdala	CHTF18	17.5723	9.14e-09
right.ventral.DC	SIGLEC14	18.3719	2.5e-09
PLIC.AD	SIGLEC14	17.8548	4.16e-09
SCC.AD	OSER1	18.0787	2.84e-09
CST.FA	OSER1	18.3157	2.21e-09
Average.MD	NUP210L	17.9445	3.06e-09
BCC.MD	OSER1	19.5695	5.95e-10
FX.MD	NUP210L	19.0043	1.06e-09
PCR.MD	NUP210L	23.929	1.01e-11
FXST.FA	CTAGE5	21.1756	2.49e-10
SCR.MD	OSER1	17.3851	5.99e-09
SLF.MD	NUP210L	23.4772	1.53e-11
CST.MO	OSER1	23.9096	9.85e-12
IFO.MO	KLRD1	26.4505	2.69e-12
PLIC.MO	SIGLEC14	18.5955	2e-09
Average.RD	NUP210L	21.189	1.29e-10
Average.RD	OSER1	17.6256	4.62e-09
BCC.RD	OSER1	19.1377	9.3e-10
PLIC.FA	OSER1	27.7523	3.65e-13
PLIC.FA	SIGLEC14	17.4639	6.13e-09
FX.RD	NUP210L	27.5337	3.82e-13
PLIC.RD	OSER1	26.7809	8.27e-13
PTR.RD	NUP210L	23.1486	2.07e-11
SCR.RD	OSER1	23.7858	1.1e-11
PTR.FA	NUP210L	251.08	1.07e-11
SFO.RD	DOK5	22.0429	2.24e-10
SLF.RD	NUP210L	263.055	1.07e-11
SLF.RD	OSER1	17.2729	6.76e-09
SS.RD	NUP210L	21.4666	9.93e-11
SLF.FA	OSER1	18.9359	1.15e-09
SS.FA	NUP210L	24.7744	4.65e-12
BCC.FA	PRPF3	17.6773	7.55e-09

### Sheet: readme
ID: ID of neuroimaging traits
Gene: Symbol of gene
Test_score: the test statistics provided by UTMOST
P-value: the raw p-value of gene
