## Supplementary_tables for "Transcriptome-wide association analysis of 211 neuroimaging traits identifies new genes for brain structures and yields insights into the gene-level pleiotropy with other complex traits": Supp_Table6.xlsx

### Sheet: Supp_Table6
Supplementary Table 6: List of significant gene-trait associations identified in PNC cross-tissue TWAS analysis of 211 neuroimaging traits (n=537 subjects for ROI volumes and 520 for DTI parameters).
ID	Gene	Test_score	P_value
white.matter	TRPM5	26.9455	1.61e-12
left.lateral.orbitofrontal	OSER1	23.9311	9.66e-12
left.medial.orbitofrontal	NUBP2	187.072	2.18e-11
left.medial.orbitofrontal	TREH	107.886	3.29e-10
left.middle.temporal	OSER1	27.3958	4.9e-13
left.parahippocampal	OSER1	22.0607	5.24e-11
left.paracentral	TREH	98.3303	1.59e-09
left.pars.triangularis	SIGLEC14	22.6585	4.35e-11
left.pars.triangularis	SLX4	20.7086	1.03e-09
left.pericalcarine	ELANE	21.9506	1.51e-10
left.caudal.anterior.cingulate	TREH	100.41	1.13e-09
left.postcentral	TREH	21.8544	1.26e-10
left.posterior.cingulate	TREH	100.41	1.13e-09
left.precentral	KRTAP5-1	19.9244	2.92e-09
left.precuneus	TREH	119.61	4.46e-11
left.rostral.anterior.cingulate	TREH	29.8033	5.98e-14
left.rostral.middle.frontal	TREH	17.9073	6e-09
left.superior.frontal	KLRD1	17.3687	7.72e-09
left.superior.temporal	KRTAP5-1	20.3165	2e-09
left.superior.temporal	TREH	31.4127	1.25e-14
left.insula	KLRD1	19.1891	1.25e-09
right.caudal.middle.frontal	TREH	31.4127	1.25e-14
right.entorhinal	EBI3	91.1867	2.91e-11
right.entorhinal	NUP210L	282.676	1.07e-11
right.fusiform	TREH	31.4127	1.25e-14
right.inferior.parietal	TREH	20.0812	7.02e-10
right.inferior.temporal	KRTAP5-1	20.3984	1.84e-09
right.lateral.occipital	ELANE	20.8344	4.65e-10
right.lateral.occipital	TREH	24.6657	8.41e-12
right.lateral.orbitofrontal	OSER1	25.2456	3.06e-12
right.medial.orbitofrontal	NUBP2	24.8376	1.3e-11
right.middle.temporal	KRTAP5-1	18.802	8.67e-09
right.parahippocampal	KLRD1	20.8117	2.83e-10
right.parahippocampal	OSER1	24.4596	6.07e-12
right.paracentral	NUP210L	22.7498	2.99e-11
right.pars.opercularis	EBI3	29.7398	7.41e-13
right.pars.opercularis	FUOM	26.461	3.04e-12
right.pars.opercularis	TREH	23.1657	3.57e-11
right.pars.orbitalis	SET	18.9386	7.61e-09
right.pericalcarine	CANT1	25.0189	1.59e-11
right.pericalcarine	GMIP	19.8672	1.6e-09
right.postcentral	APOE	17.824	1.16e-08
right.precentral	TREH	20.4914	4.71e-10
right.precuneus	TREH	100.41	1.13e-09
right.superior.frontal	OSER1	18.9559	1.12e-09
right.superior.frontal	TREH	28.4172	2.27e-13
right.superior.parietal	C19orf26	24.797	2e-11
right.superior.parietal	EFNA2	26.6045	3.2e-12
right.superior.temporal	TREH	23.0482	3.99e-11
left.fusiform	TREH	26.1935	1.93e-12
right.transverse.temporal	NUP210L	288.099	1.07e-11
cerebellar.vermal.lobules.I.V	OSER1	24.3688	6.57e-12
cerebellar.vermal.lobules.VIII.X	CANT1	20.3202	1.57e-09
X3rd.ventricle	NUP210L	17.1275	7.05e-09
X3rd.ventricle	OSER1	27.2814	5.37e-13
X4th.ventricle	NUP210L	25.604	2.19e-12
left.lateral.ventricle	EBI3	18.8571	1.37e-08
left.accumbens.area	NMRK2	25.8571	2.19e-11
left.accumbens.area	SIGLEC14	204.858	4.35e-09
left.vessel	C20orf166	21.9808	3.47e-10
right.inferior.lateral.ventricle	EBI3	98.5494	2.91e-11
right.inferior.lateral.ventricle	SH3GL1	23.2251	5.07e-11
left.isthmus.cingulate	TREH	31.4127	1.25e-14
right.putamen	TREH	18.0163	5.38e-09
right.amygdala	SNAPC2	18.4941	1.31e-08
right.vessel	ETHE1	21.403	3.63e-10
right.vessel	KLRD1	16.9256	1.23e-08
PTR.AD	PEPD	19.6957	1.38e-09
CGC.FA	ATG2A	17.2573	1.13e-08
UNC.AD	TREH	19.4752	1.27e-09
ALIC.MD	KLRD1	29.4513	2.61e-13
FX.FA	TREH	31.4127	1.25e-14
BCC.MD	KLRD1	16.8309	1.35e-08
CGC.MD	MED29	18.8632	3.32e-09
CGH.MD	ETHE1	21.3173	3.95e-10
CGH.MD	TFRC	18.6056	6.17e-09
CST.MD	UBE2C	31.105	1.47e-14
FX.MD	TREH	19.5545	1.17e-09
GCC.MD	SPON2	21.4952	3.57e-10
GCC.MD	TREH	22.3705	7.67e-11
PLIC.MD	KLRD1	18.6699	2.07e-09
RLIC.MD	MED29	18.6682	4.03e-09
GCC.FA	MRPS23	18.8521	7.21e-09
GCC.FA	TREH	31.4127	1.25e-14
CGC.MO	SIGLEC14	19.5614	8.05e-10
CGH.MO	NUP210L	345.294	1.07e-11
CGH.MO	TREH	28.8479	1.5e-13
CST.MO	COL5A1	19.1197	5.51e-09
EC.MO	EHMT1	18.2466	5.91e-09
SFO.MO	TREH	19.0875	1.85e-09
SLF.MO	DOK5	21.0007	6.27e-10
Average.RD	MED29	17.9685	8.13e-09
CGC.RD	MED29	18.7355	3.77e-09
CGH.RD	ETHE1	18.8815	4.37e-09
PLIC.FA	CRTC1	23.2682	7.53e-11
EC.RD	MED29	19.7206	1.41e-09
FX.RD	TREH	19.1744	1.7e-09
FXST.RD	OSER1	22.2041	4.59e-11
GCC.RD	MRPS23	20.1404	2.05e-09
GCC.RD	TREH	31.4127	1.25e-14
PCR.RD	MED29	18.7838	3.59e-09
RLIC.RD	MED29	17.7953	9.67e-09
SCC.RD	MED29	20.1739	9.02e-10
SFO.RD	SIGLEC14	21.9745	8.2e-11
SLF.RD	MED29	17.4864	1.32e-08
SFO.FA	SIGLEC14	28.5736	2.14e-13
UNC.FA	TH	23.7423	9.58e-11
UNC.FA	TREH	26.5941	1.31e-12
ALIC.AD	KLRD1	25.3258	6.58e-12
CST.AD	NMRK2	18.9678	1.21e-08
EC.AD	SZRD1	18.2116	8.1e-09
FX.AD	TREH	18.9555	2.11e-09
GCC.AD	KLRD1	17.0012	1.13e-08
GCC.AD	OSER1	29.698	7.25e-14
GCC.AD	SPON2	20.4243	1.04e-09

### Sheet: readme
ID: ID of neuroimaging traits
Gene: Symbol of gene
Test_score: the test statistics provided by UTMOST
P-value: the raw p-value of gene
