## Supplementary_tables for "Transcriptome-wide association analysis of 211 neuroimaging traits identifies new genes for brain structures and yields insights into the gene-level pleiotropy with other complex traits": Supp_Table7.xlsx

### Sheet: Supp_Table7
Supplementary Table 7: List of significant genes identified in UKB cross-tissue TWAS analysis of 211 neuroimaging traits that were not discovered in previous GWAS of the same dataset (n=19,629 subjects for ROI volumes and 17,706 for DTI parameters).
Gene
EFNA4
LARP6
LENEP
OSER1
CALHM2
CNNM2
PSD
PUS10
TREH
STRN
UBE2C
BMF
THBS1
PRPF3
CPD
PHF12
TBC1D29
TMEM136
TWIST1
KLRD1
JPH3
ZBED4
MOB4
MYO9A
C12orf65
CCL23
CDK2AP1
SEMA3D
PMPCB
SCML4
FNIP1
PDLIM4
SLC22A4
FOXF1
DMBX1
SLC7A5
C11orf48
DCTPP1
DTX4
MPEG1
GYPE
C16orf54
NFATC2IP
NPIPB7
NPIPB9
SH2B1
DLGAP5
HCK
WDHD1
MRPS26
IFIH1
TBC1D30
XPOT
ZC3H12D
RAD51AP1
CTBP2
GCH1
LGALS3
ACTN4
WEE1
CELSR3
ACBD4
C1QL1
ZNF484
ELL
CALHM1
GJC1
CABP7
PCDHGA1
PCDHGC5
ARHGAP22
C3orf18
IMPDH2
TRAIP
TGM7
CTTNBP2
DNAJC24
ZNF461
TESK2
GPAA1
PARP10
ARMC9
FFAR2
WNT9B
SEMA4B
DMRTA1
PCDHGA10
C2orf47
HOXC6
TRAPPC2L
