## Supplementary_tables for "Transcriptome-wide association analysis of 211 neuroimaging traits identifies new genes for brain structures and yields insights into the gene-level pleiotropy with other complex traits": Supp_Table11.xlsx

### Sheet: Supp_Table11
Supplementary Table 11: The most significant GWAS variant-level signal corresponding to the gene-trait associations discovered in UKB brain tissue-specific TWAS analysis of 211 neuroimaging traits (n=19,629 subjects for ROI volumes and 17,706 for DTI parameters)
ID	Gene	Test_score	P_value	CHR	P0	P1	gwas_snp_1MB	gwas_p_value_1MB	gwas_snp_bp_1MB
ACR.AD	ACBD4	24.0279	1.56e-11	17	43209967	43221548	rs112297877	2.183e-09	43275949
ACR.AD	LRRC37A	16.3352	1.02e-08	17	44370099	44415160	rs2732687	1.624e-08	44338694
ACR.AD	NMT1	22.9075	2.58e-11	17	43128978	43186384	rs112297877	2.183e-09	43275949
ACR.AD	XRCC4	22.0811	1.5e-10	5	82373317	82649606	rs10052710	1.205e-21	82860025
ACR.FA	CARF	18.8243	4.27e-09	2	203776937	203851786	rs150289443	1.011e-13	203829582
ACR.FA	NBEAL1	24.2423	3.21e-11	2	203879602	204091101	rs150289443	1.011e-13	203829582
ACR.MD	ACBD4	25.8405	2.67e-12	17	43209967	43221548	rs10445365	6.618e-09	43932789
ACR.MD	EIF4EBP3	17.3128	1.19e-08	5	139927251	139929163	rs4150221	2.857e-10	139719991
ACR.MD	LRRC37A	17.8934	2.03e-09	17	44370099	44415160	17:44338782_AT_A	1.876e-10	44338782
ACR.MD	MAPT	20.389	3.46e-10	17	43971748	44105700	17:44338782_AT_A	1.876e-10	44338782
ACR.MD	NMT1	29.0394	6.51e-14	17	43128978	43186384	rs10445365	6.618e-09	43932789
ACR.MD	PLEKHM1	17.9169	1.1e-08	17	43513266	43568115	17:44338782_AT_A	1.876e-10	44338782
ACR.MD	XRCC4	25.9589	3.16e-12	5	82373317	82649606	rs10052710	2.316e-32	82860025
ACR.RD	ACBD4	19.8568	9.53e-10	17	43209967	43221548	rs10445365	1.223e-08	43932789
ACR.RD	EIF4EBP3	18.1306	5.27e-09	5	139927251	139929163	rs4150221	5.136e-09	139719991
ACR.RD	NMT1	21.2956	1.25e-10	17	43128978	43186384	rs10445365	1.223e-08	43932789
ACR.RD	XRCC4	20.6114	6.55e-10	5	82373317	82649606	rs10052710	1.703e-29	82860025
ALIC.FA	CRHR1	20.8743	7.56e-10	17	43699267	43913194	rs62062797	5.44e-11	44027366
ALIC.FA	MAPT	17.4248	6.53e-09	17	43971748	44105700	rs62062797	5.44e-11	44027366
ALIC.FA	PLEKHM1	23.229	5.89e-11	17	43513266	43568115	rs62062797	5.44e-11	44027366
ALIC.MD	ARHGAP27	24.9245	7.83e-12	17	43471275	43511787	rs537920412	1.687e-13	43681149
ALIC.MD	CALHM1	22.613	1.61e-10	10	105213144	105218645	rs11394128	9.707e-11	105454037
ALIC.MD	CRHR1	19.031	4.98e-09	17	43699267	43913194	rs537920412	1.687e-13	43681149
ALIC.MD	LRRC37A	25.7866	8.46e-13	17	44370099	44415160	rs537920412	1.687e-13	43681149
ALIC.MD	MAPT	24.0159	9.94e-12	17	43971748	44105700	rs537920412	1.687e-13	43681149
ALIC.MD	NMT1	23.256	1.84e-11	17	43128978	43186384	rs537920412	1.687e-13	43681149
ALIC.MD	PLEKHM1	30.5568	4.59e-14	17	43513266	43568115	rs537920412	1.687e-13	43681149
ALIC.RD	ARHGAP27	21.6311	2.03e-10	17	43471275	43511787	rs147431626	4.375e-13	44335635
ALIC.RD	ARL17A	17.6193	3.38e-09	17	44594068	44657088	rs147431626	4.375e-13	44335635
ALIC.RD	CALHM1	24.6128	2.26e-11	10	105213144	105218645	rs11394128	1.947e-12	105454037
ALIC.RD	CRHR1	21.1495	5.71e-10	17	43699267	43913194	rs147431626	4.375e-13	44335635
ALIC.RD	LRRC37A	20.1489	2.1e-10	17	44370099	44415160	rs147431626	4.375e-13	44335635
ALIC.RD	MAPT	23.9124	1.1e-11	17	43971748	44105700	rs147431626	4.375e-13	44335635
ALIC.RD	NMT1	18.3436	2.3e-09	17	43128978	43186384	rs1813014	4.663e-13	43660209
ALIC.RD	PLEKHM1	31.6783	1.6e-14	17	43513266	43568115	rs147431626	4.375e-13	44335635
Average.AD	ACBD4	24.2282	1.28e-11	17	43209967	43221548	rs77665779	2.699e-07	43022994
Average.FA	EIF4EBP3	22.3057	8.52e-11	5	139927251	139929163	rs796853593	1.837e-10	140007596
Average.FA	SMARCAL1	20.8219	4.72e-10	2	217277137	217347776	rs998102	8.897e-11	217369186
Average.FA	XRCC4	18.331	6.56e-09	5	82373317	82649606	rs35544841	1.677e-32	82862328
Average.FA	ZKSCAN4	18.6004	5.51e-09	6	28212401	28227011	rs3129171	4.05e-10	29155749
Average.MD	ACBD4	25.9067	2.5e-12	17	43209967	43221548	17:43965129_AT_A	2.944e-09	43965129
Average.MD	EIF4EBP3	21.9296	1.23e-10	5	139927251	139929163	rs4150221	3.997e-11	139719991
Average.MD	MAPT	16.7211	1.32e-08	17	43971748	44105700	17:44338782_AT_A	1.469e-10	44338782
Average.MD	SMARCAL1	18.4233	5.06e-09	2	217277137	217347776	rs7590302	2.045e-08	217330901
Average.MD	XRCC4	21.7578	2.07e-10	5	82373317	82649606	rs10052710	1.234e-37	82860025
Average.RD	ACBD4	22.0616	1.07e-10	17	43209967	43221548	17:43965129_AT_A	7.526e-10	43965129
Average.RD	EIF4EBP3	22.8022	5.23e-11	5	139927251	139929163	rs4150221	4.629e-11	139719991
Average.RD	MAPT	17.1146	8.91e-09	17	43971748	44105700	17:44338782_AT_A	6.945e-11	44338782
Average.RD	SMARCAL1	21.806	1.81e-10	2	217277137	217347776	rs7590302	4.484e-10	217330901
Average.RD	XRCC4	20.6742	6.15e-10	5	82373317	82649606	rs10052710	3.06e-37	82860025
Average.RD	ZKSCAN4	19.8318	1.62e-09	6	28212401	28227011	rs3129171	2.274e-11	29155749
BCC.FA	EIF4EBP3	22.8911	4.79e-11	5	139927251	139929163	rs4150221	3.788e-11	139719991
BCC.FA	PARP10	17.8243	8.74e-09	8	145051321	145086940	rs11136344	1.387e-08	145059425
BCC.MD	LRRC37A	17.2167	4.08e-09	17	44370099	44415160	17:44289832_A_G	4.729e-10	44289832
BCC.MO	AMZ1	132.397	5.4e-12	7	2719156	2815134	rs7784066	5.707e-16	2819727
BCC.MO	FOXF1	26.6513	1.53e-12	16	86544133	86548076	rs4843552	9.533e-18	87233516
BCC.RD	PARP10	18.5257	4.26e-09	8	145051321	145086940	rs11777239	6.426e-09	145031265
Brain.stem	GNPTAB	17.4913	1.01e-08	12	102139275	102224716	rs11111094	7.533e-25	102328806
CGC.MD	ACBD4	25.0261	5.9e-12	17	43209967	43221548	rs10445365	2.851e-10	43932789
CGC.MD	LRRC37A	18.6185	9.7e-10	17	44370099	44415160	17:44338782_AT_A	1.318e-10	44338782
CGC.MD	MAPT	20.7332	2.47e-10	17	43971748	44105700	17:44338782_AT_A	1.318e-10	44338782
CGC.MD	NMT1	20.9818	1.7e-10	17	43128978	43186384	rs10445365	2.851e-10	43932789
CGC.MD	PLEKHM1	18.0318	9.78e-09	17	43513266	43568115	17:44338782_AT_A	1.318e-10	44338782
CGC.MD	VCAN	18.4588	8.59e-09	5	82767284	82878122	rs17205972	3.191e-30	82859065
CGC.MD	XRCC4	25.1504	7.04e-12	5	82373317	82649606	rs17205972	3.191e-30	82859065
CGC.MO	C3orf62	18.5322	6.8e-09	3	49306035	49315342	rs536819065	2.823e-08	49541700
CGC.MO	CELSR3	17.24	1.21e-08	3	48673902	48700348	rs536819065	2.823e-08	49541700
CGC.RD	EIF4EBP3	17.7717	7.53e-09	5	139927251	139929163	rs4150221	2.279e-10	139719991
CSF	PDLIM4	17.7737	9.56e-09	5	131593364	131609147	5:131665166_CT_C	2.025e-08	131665166
EC.MD	NBEAL1	20.9881	8.28e-10	2	203879602	204091101	rs74675536	2.347e-11	203673073
EC.MD	PLEKHM1	21.902	2.16e-10	17	43513266	43568115	17:44212525_GA_G	9.426e-11	44212525
EC.RD	NBEAL1	22.8259	1.32e-10	2	203879602	204091101	rs186399184	1.782e-12	203728984
FX.AD	FOXF1	23.5664	3.31e-11	16	86544133	86548076	rs12149643	3.823e-15	87231499
FX.AD	TMEM190	20.3407	1.67e-10	19	55888204	55889612	rs11666276	1.7e-10	55886192
FX.FA	CASC10	18.3868	6.65e-09	10	21781587	21786191	rs1243179	7.811e-12	21912579
FX.MD	DCTPP1	18.5473	8.86e-09	16	30434940	30441396	rs41321249	0.003649	31341424
FX.MD	FOXF1	23.9385	2.29e-11	16	86544133	86548076	rs12149643	1.546e-15	87231499
FX.MD	TMEM190	18.0373	1.73e-09	19	55888204	55889612	rs11666276	2.766e-09	55886192
FX.RD	FOXF1	22.4916	9.66e-11	16	86544133	86548076	rs12149643	2.399e-15	87231499
FX.RD	TMEM190	16.939	5.33e-09	19	55888204	55889612	rs11668142	4.142e-09	55900417
FXST.FA	LRRC37A	16.4257	9.31e-09	17	44370099	44415160	rs2696524	4.523e-11	44356793
FXST.FA	PLEKHM1	17.9407	1.07e-08	17	43513266	43568115	rs2696524	4.523e-11	44356793
FXST.RD	ARHGAP27	19.5304	1.68e-09	17	43471275	43511787	rs2696457	5.914e-12	44284057
FXST.RD	LRRC37A	24.1977	3.98e-12	17	44370099	44415160	rs2696457	5.914e-12	44284057
FXST.RD	MAPT	20.6315	2.73e-10	17	43971748	44105700	rs2696457	5.914e-12	44284057
FXST.RD	PLEKHM1	25.7986	4.76e-12	17	43513266	43568115	rs2696457	5.914e-12	44284057
GCC.AD	ACBD4	17.6578	8.78e-09	17	43209967	43221548	rs7225002	1.507e-08	44189067
GCC.AD	CTTNBP2	23.724	2.94e-11	7	117350705	117514193	rs2402273	1.217e-10	117600424
GCC.FA	CD14	22.7236	8.45e-11	5	140011313	140013286	rs4150197	6.844e-16	139726292
GCC.FA	EIF4EBP3	120.498	5.45e-12	5	139927251	139929163	rs4150197	6.844e-16	139726292
GCC.FA	PCDHGC5	22.3878	1.24e-10	5	140868808	140892546	rs12517200	2.645e-14	140019921
GCC.FA	SLC35A4	20.2389	1.11e-09	5	139944041	139948688	rs4150197	6.844e-16	139726292
GCC.FA	SRA1	23.1044	4.07e-11	5	139916925	139937895	rs4150197	6.844e-16	139726292
GCC.FA	ZSCAN9	17.3929	1.11e-08	6	28192664	28201260	rs3129171	3.21e-07	29155749
GCC.MD	CD14	20.86	5.33e-10	5	140011313	140013286	rs4150221	2.338e-15	139719991
GCC.MD	EIF4EBP3	23.5239	2.57e-11	5	139927251	139929163	rs4150221	2.338e-15	139719991
GCC.MD	LRRC37A	25.7257	8.96e-13	17	44370099	44415160	17:44338782_AT_A	4.156e-11	44338782
GCC.MD	MAPT	21.2436	1.5e-10	17	43971748	44105700	17:44338782_AT_A	4.156e-11	44338782
GCC.MD	PCDHGC5	17.7453	1.2e-08	5	140868808	140892546	rs12517200	1.849e-11	140019921
GCC.MD	PLEKHM1	18.0755	9.36e-09	17	43513266	43568115	17:44338782_AT_A	4.156e-11	44338782
GCC.MD	SRA1	21.8645	1.37e-10	5	139916925	139937895	rs4150221	2.338e-15	139719991
GCC.MO	CTTNBP2	18.4846	5.22e-09	7	117350705	117514193	rs10270826	4.425e-09	117623182
GCC.RD	CD14	24.3365	1.71e-11	5	140011313	140013286	rs4150197	3.971e-17	139726292
GCC.RD	EIF4EBP3	114.697	5.45e-12	5	139927251	139929163	rs4150197	3.971e-17	139726292
GCC.RD	LRRC37A	18.8283	7.85e-10	17	44370099	44415160	17:44338782_AT_A	1.257e-10	44338782
GCC.RD	MAPT	19.5912	7.59e-10	17	43971748	44105700	17:44338782_AT_A	1.257e-10	44338782
GCC.RD	PARP10	19.4652	1.64e-09	8	145051321	145086940	rs11777835	1.189e-09	144986103
GCC.RD	PCDHGC5	22.3741	1.25e-10	5	140868808	140892546	rs12517200	3.254e-14	140019921
GCC.RD	PLEC	16.6925	6.09e-09	8	144989321	145050902	rs11777835	1.189e-09	144986103
GCC.RD	SLC35A4	19.9509	1.5e-09	5	139944041	139948688	rs4150197	3.971e-17	139726292
GCC.RD	SRA1	26.0751	2.19e-12	5	139916925	139937895	rs4150197	3.971e-17	139726292
IFO.AD	LRRC37A	25.9359	7.31e-13	17	44370099	44415160	rs112665297	1.24e-11	44348634
PCR.AD	NMT1	16.9399	9.41e-09	17	43128978	43186384	rs112297877	5.247e-09	43275949
PCR.AD	ZKSCAN8	19.3974	5.82e-10	6	28109688	28127250	6:28713950_AAT_A	2.074e-10	28713950
PCR.MD	ACBD4	17.5795	9.51e-09	17	43209967	43221548	rs149053776	4.471e-08	43130624
PCR.MD	NMT1	19.7879	5.51e-10	17	43128978	43186384	rs149053776	4.471e-08	43130624
PCR.MD	XRCC4	20.2968	9e-10	5	82373317	82649606	rs10052710	3.274e-28	82860025
PCR.MD	ZKSCAN4	21.1004	4.69e-10	6	28212401	28227011	rs3129787	4.91e-12	29048689
PCR.MD	ZKSCAN8	20.4894	1.97e-10	6	28109688	28127250	rs3129787	4.91e-12	29048689
PCR.MO	FOXF1	18.6494	4.42e-09	16	86544133	86548076	rs56023709	4.141e-12	87229344
PLIC.AD	ACTN4	19.0803	4.88e-09	19	39138289	39222223	rs547948198	5.614e-10	39223735
PLIC.AD	AMPD3	129.568	5.43e-12	11	10329860	10529126	rs936513	1.107e-17	10481667
PLIC.AD	C19orf55	17.8428	6.41e-09	19	36249044	36261930	rs173003	1.306e-10	36240960
PLIC.AD	COX6B1	20.0474	1.66e-10	19	36139125	36149763	rs173003	1.306e-10	36240960
PLIC.AD	POLR2I	17.2102	1.2e-08	19	36604612	36606248	rs173003	1.306e-10	36240960
PLIC.AD	WEE1	23.9961	3.16e-11	11	9595228	9615004	rs936513	1.107e-17	10481667
PLIC.FA	C19orf55	27.6052	4.4e-13	19	36249044	36261930	rs2242522	4.085e-12	36228954
PLIC.FA	COX6B1	25.1772	1.09e-12	19	36139125	36149763	rs2242522	4.085e-12	36228954
PLIC.FA	LIN37	29.3325	1.33e-13	19	36239262	36245420	rs2242522	4.085e-12	36228954
PLIC.FA	POLR2I	19.5806	1.13e-09	19	36604612	36606248	rs2242522	4.085e-12	36228954
PLIC.FA	ZNF461	20.2383	8.92e-10	19	37128094	37157755	rs2242522	4.085e-12	36228954
PLIC.MO	AMPD3	20.3615	5.18e-10	11	10329860	10529126	rs936513	1.112e-12	10481667
PLIC.MO	C19orf55	20.5219	4.56e-10	19	36249044	36261930	rs23595	1.286e-10	36204831
PLIC.MO	COX6B1	19.6378	2.5e-10	19	36139125	36149763	rs23595	1.286e-10	36204831
PLIC.MO	LIN37	24.1573	2.12e-11	19	36239262	36245420	rs23595	1.286e-10	36204831
PLIC.MO	POLR2I	17.1042	1.33e-08	19	36604612	36606248	rs23595	1.286e-10	36204831
PLIC.MO	ZNF461	19.0809	2.83e-09	19	37128094	37157755	rs23595	1.286e-10	36204831
PTR.AD	FZD2	18.7193	5.59e-09	17	42634925	42636907	rs2027995	9.119e-09	43161353
PTR.AD	NMT1	114.609	5.44e-12	17	43128978	43186384	rs2027995	9.119e-09	43161353
PTR.FA	XRCC4	17.7215	1.21e-08	5	82373317	82649606	rs10052710	4.78e-28	82860025
PTR.MD	XRCC4	19.2308	2.64e-09	5	82373317	82649606	rs10052710	1.391e-36	82860025
PTR.MD	ZKSCAN4	21.0075	5.13e-10	6	28212401	28227011	6:28866209_TTTTG_T	3.723e-10	28866209
PTR.RD	XRCC4	19.8241	1.45e-09	5	82373317	82649606	rs10052710	7.5e-36	82860025
PTR.RD	ZKSCAN4	20.2427	1.08e-09	6	28212401	28227011	rs3129787	4.138e-11	29048689
RLIC.FA	EFCAB5	17.3294	6.17e-09	17	28256218	28435470	17:28489042_CT_C	4.022e-11	28489042
RLIC.FA	NSRP1	21.213	3.31e-10	17	28442539	28513493	17:28489042_CT_C	4.022e-11	28489042
RLIC.FA	XRCC4	18.2234	7.31e-09	5	82373317	82649606	5:82861251_TGAGA_T	6.779e-17	82861251
RLIC.MD	XRCC4	20.8275	5.27e-10	5	82373317	82649606	rs10052710	4.901e-29	82860025
RLIC.MD	ZKSCAN4	21.4152	3.45e-10	6	28212401	28227011	rs3129119	1.404e-09	29102861
RLIC.RD	XRCC4	23.4399	3.85e-11	5	82373317	82649606	rs10052710	5.436e-27	82860025
RLIC.RD	ZKSCAN4	19.7815	1.71e-09	6	28212401	28227011	rs3129171	3.424e-09	29155749
SCC.FA	CD14	32.5981	4.77e-15	5	140011313	140013286	rs3776089	3.552e-31	139727260
SCC.FA	EIF4EBP3	173.287	5.45e-12	5	139927251	139929163	rs3776089	3.552e-31	139727260
SCC.FA	PCDHGC5	58.163	6.19e-09	5	140868808	140892546	rs10636296	5.393e-23	139906281
SCC.FA	SLC35A4	28.6478	2.29e-13	5	139944041	139948688	rs3776089	3.552e-31	139727260
SCC.FA	SRA1	136.773	5.45e-12	5	139916925	139937895	rs3776089	3.552e-31	139727260
SCC.FA	TMEM173	19.3226	2.03e-09	5	138855119	138862520	rs3776089	3.552e-31	139727260
SCC.FA	XRCC4	23.9027	2.43e-11	5	82373317	82649606	5:82861251_TGAGA_T	9.111e-24	82861251
SCC.FA	ZKSCAN4	25.8587	4.57e-12	6	28212401	28227011	rs2893928	2.19e-09	27738430
SCC.FA	ZKSCAN8	17.4166	4.29e-09	6	28109688	28127250	rs2893928	2.19e-09	27738430
SCC.FA	ZSCAN31	18.712	2.13e-09	6	28292470	28324048	rs2893928	2.19e-09	27738430
SCC.MD	EIF4EBP3	20.1479	7.15e-10	5	139927251	139929163	rs4150221	2.958e-13	139719991
SCC.RD	CD14	32.5981	4.77e-15	5	140011313	140013286	rs3776089	1.667e-27	139727260
SCC.RD	DMRTA1	20.4028	1.51e-09	9	22446840	22455739	rs10120688	2.113e-12	22056499
SCC.RD	EIF4EBP3	173.287	5.45e-12	5	139927251	139929163	rs3776089	1.667e-27	139727260
SCC.RD	GAL3ST1	17.7074	1.26e-08	22	30950622	30970574	rs2267161	3.753e-13	30953295
SCC.RD	NMT1	17.502	5.34e-09	17	43128978	43186384	rs1443462	3.299e-07	42986988
SCC.RD	PCDHGC5	32.3754	6.77e-15	5	140868808	140892546	rs12517200	1.877e-20	140019921
SCC.RD	SLC35A4	25.3466	6.22e-12	5	139944041	139948688	rs3776089	1.667e-27	139727260
SCC.RD	SRA1	127.783	5.45e-12	5	139916925	139937895	rs3776089	1.667e-27	139727260
SCC.RD	XRCC4	25.4774	5.09e-12	5	82373317	82649606	5:82861251_TGAGA_T	6.589e-32	82861251
SCC.RD	ZKSCAN4	25.6732	5.48e-12	6	28212401	28227011	rs2893928	1.638e-09	27738430
SCC.RD	ZKSCAN8	17.1303	5.76e-09	6	28109688	28127250	rs2893928	1.638e-09	27738430
SCR.FA	CASC10	19.6864	1.77e-09	10	21781587	21786191	10:21878831_TCCCTTC_T	9.168e-07	21878831
SCR.FA	FOXF1	22.6923	7.91e-11	16	86544133	86548076	rs4843227	1.037e-16	87225139
SCR.FA	KIAA1614	19.3698	1.49e-09	1	180882290	180920750	rs3795503	9.734e-11	180905694
SCR.MD	ACBD4	20.156	7.07e-10	17	43209967	43221548	rs7225002	1.861e-08	44189067
SCR.MD	NMT1	20.2035	3.66e-10	17	43128978	43186384	rs5820605	6.4e-08	44102682
SCR.MD	XRCC4	23.5155	3.57e-11	5	82373317	82649606	rs35544841	7.607e-23	82862328
SCR.MD	ZKSCAN4	21.1654	4.4e-10	6	28212401	28227011	6:28713950_AAT_A	1.443e-11	28713950
SCR.MD	ZKSCAN8	18.0672	2.21e-09	6	28109688	28127250	6:28713950_AAT_A	1.443e-11	28713950
SCR.MO	CASC10	18.4011	6.55e-09	10	21781587	21786191	rs71393921	2.21e-09	21982305
SCR.MO	DNAJC24	18.2855	4.14e-09	11	31391387	31453396	rs61879863	4.972e-08	31271966
SCR.MO	FOXF1	51.6897	4.77e-09	16	86544133	86548076	rs9937293	1.049e-18	87225101
SCR.MO	PI4KA	19.7746	1.92e-09	22	21061979	21213705	rs617767	4.392e-10	21017919
SFO.MD	CALHM1	21.6116	4.3e-10	10	105213144	105218645	rs7079298	1.838e-10	105447781
SFO.RD	CALHM1	22.6471	1.55e-10	10	105213144	105218645	rs10883931	6.164e-10	105623955
SLF.AD	ACBD4	23.1917	3.53e-11	17	43209967	43221548	rs62064364	3.98e-10	43654468
SLF.AD	C1QL1	25.4324	8.03e-12	17	43037061	43045439	rs62064364	3.98e-10	43654468
SLF.AD	LRRC37A	20.3748	1.68e-10	17	44370099	44415160	17:44338782_AT_A	4.849e-11	44338782
SLF.AD	MAPT	21.8944	7.91e-11	17	43971748	44105700	17:44338782_AT_A	4.849e-11	44338782
SLF.AD	NMT1	25.1902	2.78e-12	17	43128978	43186384	rs62064364	3.98e-10	43654468
SLF.AD	PLEKHM1	20.4768	8.74e-10	17	43513266	43568115	17:44338782_AT_A	4.849e-11	44338782
SLF.AD	SPPL2C	18.6743	6.42e-09	17	43922256	43924438	17:44338782_AT_A	4.849e-11	44338782
SLF.FA	CHMP1A	20.5264	5.05e-10	16	89710839	89724253	rs78961851	4.478e-10	89698986
SLF.FA	DCTPP1	24.5499	2.17e-11	16	30434940	30441396	rs4788413	3.305e-06	30410445
SLF.MD	ACBD4	27.0169	8.5e-13	17	43209967	43221548	rs149053776	1.711e-08	43130624
SLF.MD	NMT1	22.6614	3.29e-11	17	43128978	43186384	rs149053776	1.711e-08	43130624
SLF.MD	XRCC4	22.73	7.82e-11	5	82373317	82649606	rs10052710	9.261e-24	82860025
SLF.MD	ZKSCAN4	20.7371	6.68e-10	6	28212401	28227011	rs3129787	2.441e-12	29048689
SLF.MD	ZKSCAN8	17.446	4.17e-09	6	28109688	28127250	rs3129787	2.441e-12	29048689
SLF.RD	ACBD4	17.4784	1.05e-08	17	43209967	43221548	rs149053776	7.39e-07	43130624
SLF.RD	XRCC4	20.3459	8.57e-10	5	82373317	82649606	rs10052710	4.036e-23	82860025
SLF.RD	ZKSCAN4	20.3519	9.74e-10	6	28212401	28227011	rs3129119	2.906e-11	29102861
SS.MD	XRCC4	19.2051	2.71e-09	5	82373317	82649606	rs10052710	1.843e-35	82860025
SS.RD	XRCC4	21.3935	2.98e-10	5	82373317	82649606	rs10052710	5.857e-33	82860025
X3rd.ventricle	FOXF1	27.2975	8.05e-13	16	86544133	86548076	rs4843550	3.423e-15	87236383
X3rd.ventricle	GPATCH1	19.3491	1.59e-09	19	33571786	33621448	rs11672313	1.343e-14	33563190
X3rd.ventricle	RHPN2	22.1009	9.79e-11	19	33469499	33555794	rs11672313	1.343e-14	33563190
X4th.ventricle	ALDH1A2	27.7694	5.9e-13	15	58245622	58790065	rs4775006	3.457e-22	58215727
X4th.ventricle	FOXF1	22.0044	1.57e-10	16	86544133	86548076	rs4843227	1.431e-16	87225139
cerebellar.vermal.lobules.I.V	SEMA3D	19.128	5e-09	7	84624869	84816171	rs1014498	8.654e-10	84158588
cerebellar.vermal.lobules.VIII.X	LHFPL3	19.3588	2.09e-09	7	103969104	104549001	rs62482639	1.515e-25	103360054
cerebellar.vermal.lobules.VIII.X	MSH4	17.3729	1.22e-08	1	76262567	76378923	rs74091737	5.432e-46	76028526
cerebellar.vermal.lobules.VIII.X	PMPCB	169.821	5.44e-12	7	102937869	102969958	rs62482639	1.515e-25	103360054
left.accumbens.area	DCTPP1	20.6733	1.02e-09	16	30434940	30441396	rs76345698	0.0001676	30946165
left.amygdala	RAD51AP1	32.0652	7.44e-15	12	4647950	4669214	rs11062908	2.189e-16	4005222
left.caudate	NFATC2IP	21.1263	3.15e-10	16	28962128	28978418	rs62037364	6.632e-09	28868695
left.caudate	NPIPB9	17.275	5.74e-09	16	28763108	28784128	rs62037364	6.632e-09	28868695
left.caudate	SH2B1	18.1947	1.08e-08	16	28857921	28885526	rs62037364	6.632e-09	28868695
left.cerebellum.exterior	DCTPP1	20.2243	1.6e-09	16	30434940	30441396	rs12102776	1.487e-05	31166028
left.cerebellum.white.matter	CCDC53	20.9905	1.91e-10	12	102406705	102455927	rs11111094	3.851e-31	102328806
left.cerebellum.white.matter	GNPTAB	17.6842	8.29e-09	12	102139275	102224716	rs11111094	3.851e-31	102328806
left.cerebellum.white.matter	NUP37	19.6289	1.65e-09	12	102467967	102513902	rs11111094	3.851e-31	102328806
left.hippocampus	DCTPP1	29.6538	1.46e-13	16	30434940	30441396	16:30158550_CT_C	2.918e-06	30158550
left.hippocampus	IFIH1	21.5943	2.8e-10	2	163123589	163175213	2:162845572_CA_C	5.949e-12	162845572
left.hippocampus	LATS1	18.5024	2.64e-09	6	149979289	150039392	rs11155675	3.122e-09	150064019
left.hippocampus	LEMD3	156.901	5.43e-12	12	65563351	65642107	rs17178006	6.461e-35	65718299
left.hippocampus	NUP43	23.4187	4.94e-11	6	150045451	150070801	rs11155675	3.122e-09	150064019
left.hippocampus	TBK1	69.2694	2.47e-10	12	64845660	64895888	rs17178006	6.461e-35	65718299
left.hippocampus	XPOT	19.9319	1.47e-09	12	64798130	64844907	rs17178006	6.461e-35	65718299
left.insula	CORO6	26.6613	1.08e-12	17	27941774	27949925	rs3110494	5.399e-14	27976597
left.insula	EFCAB5	25.9102	1.32e-12	17	28256218	28435470	rs3110494	5.399e-14	27976597
left.insula	NSRP1	19.7374	1.41e-09	17	28442539	28513493	rs3110494	5.399e-14	27976597
left.insula	PHF12	20.5839	7.42e-10	17	27232268	27278789	rs3110494	5.399e-14	27976597
left.insula	SSH2	128.152	5.42e-12	17	27952956	28257294	rs3110494	5.399e-14	27976597
left.isthmus.cingulate	METTL10	19.6704	2.71e-10	10	126436718	126480439	10:126504461_CT_C	6.97e-11	126504461
left.lateral.ventricle	AMZ1	24.3561	3.36e-12	7	2719156	2815134	rs368699386	1.099e-15	2803883
left.lateral.ventricle	FOXF1	56.1944	1.34e-09	16	86544133	86548076	rs4843552	1.878e-21	87233516
left.pallidum	AKAP10	18.0156	9.34e-09	17	19807615	19881656	rs191865	6.294e-11	19857942
left.pallidum	BCL2L1	18.0407	9.1e-09	20	30252255	30311792	rs6121038	3.294e-15	30254773
left.pallidum	COX4I2	31.4369	1.21e-14	20	30225691	30232809	rs6121038	3.294e-15	30254773
left.pallidum	HM13	24.5355	2.15e-11	20	30102231	30157370	rs6121038	3.294e-15	30254773
left.pallidum	HYI	18.5546	1.05e-09	1	43916824	43919660	rs3120124	4.828e-11	43764165
left.pallidum	MED8	20.7553	2.69e-10	1	43849588	43855479	rs3120124	4.828e-11	43764165
left.pallidum	TIE1	22.9005	2.36e-11	1	43766664	43788779	rs3120124	4.828e-11	43764165
left.pallidum	TMEM125	18.7563	4.99e-09	1	43735665	43739673	rs3120124	4.828e-11	43764165
left.pericalcarine	ELOVL7	19.9304	8.31e-10	5	60047618	60140216	rs4235482	5.113e-11	60093612
left.pericalcarine	ERCC8	17.6521	1.04e-08	5	60169658	60240900	rs4235482	5.113e-11	60093612
left.precentral	C15orf56	20.455	8.73e-10	15	40542865	40545170	rs2033939	2.146e-81	39633904
left.precentral	THBS1	25.8697	3.38e-12	15	39873280	39891667	rs2033939	2.146e-81	39633904
left.putamen	COX4I2	18.3058	4.21e-09	20	30225691	30232809	rs6121038	1.483e-13	30254773
left.putamen	DCC	57.0192	8.14e-10	18	49866542	51057784	rs6508230	3.548e-18	50884924
left.putamen	HM13	21.7765	3.2e-10	20	30102231	30157370	rs6121038	1.483e-13	30254773
left.putamen	MBD2	55.2835	4e-10	18	51679079	51751158	rs6508230	3.548e-18	50884924
left.superior.frontal	DCTPP1	19.448	3.52e-09	16	30434940	30441396	rs11574637	0.0001131	31368874
left.ventral.DC	MRPL1	24.1979	7.97e-12	4	78783674	78873944	rs9654194	8.292e-11	78728697
right.amygdala	RAD51AP1	32.7584	3.77e-15	12	4647950	4669214	rs11062908	3.041e-17	4005222
right.caudate	CRHR1	19.6697	2.59e-09	17	43699267	43913194	rs9303521	5.595e-07	43805194
right.cerebellum.exterior	DCTPP1	20.6729	1.02e-09	16	30434940	30441396	rs9939286	3.728e-05	31162303
right.cerebellum.white.matter	CCDC53	25.0635	3.46e-12	12	102406705	102455927	rs11111094	6.081e-28	102328806
right.cerebellum.white.matter	GNPTAB	19.0508	2.07e-09	12	102139275	102224716	rs11111094	6.081e-28	102328806
right.cerebellum.white.matter	NUP37	22.7125	7.31e-11	12	102467967	102513902	rs11111094	6.081e-28	102328806
right.hippocampus	GINM1	19.0715	4.72e-10	6	149887430	149912884	rs202138115	4.706e-11	149971766
right.hippocampus	LATS1	23.2773	2.17e-11	6	149979289	150039392	rs202138115	4.706e-11	149971766
right.hippocampus	LEMD3	173.287	5.43e-12	12	65563351	65642107	rs17178006	6.044e-35	65718299
right.hippocampus	NUP43	30.6459	4.42e-14	6	150045451	150070801	rs202138115	4.706e-11	149971766
right.hippocampus	TBK1	73.5706	7.62e-11	12	64845660	64895888	rs17178006	6.044e-35	65718299
right.hippocampus	XPOT	26.0758	3.61e-12	12	64798130	64844907	rs17178006	6.044e-35	65718299
right.inferior.parietal	KNCN	18.6904	5.67e-09	1	47011316	47017199	rs2405922	3.946e-07	47873684
right.insula	CORO6	21.8537	1.21e-10	17	27941774	27949925	rs3110494	2.501e-12	27976597
right.insula	EFCAB5	22.7828	2.79e-11	17	28256218	28435470	rs3110494	2.501e-12	27976597
right.insula	PHF12	17.7584	1.27e-08	17	27232268	27278789	rs3110494	2.501e-12	27976597
right.insula	SSH2	30.9765	1.84e-14	17	27952956	28257294	rs3110494	2.501e-12	27976597
right.lateral.orbitofrontal	BMP4	22.2308	1.49e-10	14	54416454	54425479	rs55694272	4.13e-08	54562488
right.lateral.ventricle	AMZ1	18.1321	1.57e-09	7	2719156	2815134	rs529794364	1.005e-13	2791033
right.lateral.ventricle	FOXF1	59.648	4.63e-10	16	86544133	86548076	rs12149643	6.656e-24	87231499
right.pallidum	COX4I2	84.2139	8.33e-12	20	30225691	30232809	rs6121038	2.252e-16	30254773
right.pallidum	HM13	25.4513	8.77e-12	20	30102231	30157370	rs6121038	2.252e-16	30254773
right.pallidum	STX6	18.1213	4.27e-09	1	180941861	180992047	rs6684455	6.453e-11	181016529
right.pallidum	TIE1	16.6855	1.18e-08	1	43766664	43788779	rs550778111	4.345e-09	43843241
right.precentral	C15orf56	21.8339	2.22e-10	15	40542865	40545170	rs2033939	2.03e-79	39633904
right.precentral	DCTPP1	26.5407	3.08e-12	16	30434940	30441396	rs59502288	0.0003489	31109287
right.precentral	THBS1	24.95	8.32e-12	15	39873280	39891667	rs2033939	2.03e-79	39633904
right.precuneus	CORO6	30.0066	3.93e-14	17	27941774	27949925	17:27953390_TG_T	1.265e-12	27953390
right.precuneus	CPD	18.4575	5.26e-09	17	28705923	28797007	17:27953390_TG_T	1.265e-12	27953390
right.precuneus	EFCAB5	30.4258	1.61e-14	17	28256218	28435470	17:27953390_TG_T	1.265e-12	27953390
right.precuneus	GIT1	23.4036	7.18e-11	17	27900487	27921072	17:27953390_TG_T	1.265e-12	27953390
right.precuneus	NSRP1	25.4315	5.27e-12	17	28442539	28513493	17:27953390_TG_T	1.265e-12	27953390
right.precuneus	PHF12	21.3569	3.46e-10	17	27232268	27278789	17:27953390_TG_T	1.265e-12	27953390
right.precuneus	SSH2	28.333	2.35e-13	17	27952956	28257294	17:27953390_TG_T	1.265e-12	27953390
right.putamen	ANKRD42	17.8185	7.56e-09	11	82904781	82971736	rs1228632	5.5e-11	83325114
right.putamen	DCC	52.8763	2.99e-09	18	49866542	51057784	rs6508230	8.585e-18	50884924
right.putamen	HM13	23.1011	8.75e-11	20	30102231	30157370	rs6121038	2.322e-14	30254773
right.putamen	MBD2	53.8232	6.33e-10	18	51679079	51751158	rs6508230	8.585e-18	50884924
right.ventral.DC	MRPL1	17.2411	7.78e-09	4	78783674	78873944	rs34830788	4.921e-09	78715432
total.brain.volume	ARHGAP27	20.1214	9.23e-10	17	43471275	43511787	rs118087478	7.738e-14	44051589
total.brain.volume	ARL17A	123.191	5.42e-12	17	44594068	44657088	rs118087478	7.738e-14	44051589
total.brain.volume	CALHM2	22.4213	1.16e-10	10	105206543	105212660	rs6584542	2.562e-14	104995495
total.brain.volume	GJC1	18.9587	3.12e-09	17	42875816	42908184	rs62057121	1.051e-13	43900760
total.brain.volume	LRRC37A	17.4827	3.09e-09	17	44370099	44415160	rs118087478	7.738e-14	44051589
total.brain.volume	PDCD11	28.9816	1.53e-13	10	105156405	105206049	rs6584542	2.562e-14	104995495
total.brain.volume	PLEKHM1	21.9551	2.05e-10	17	43513266	43568115	rs118087478	7.738e-14	44051589
total.brain.volume	PSD	21.1157	3.39e-10	10	104162376	104181296	rs6584542	2.562e-14	104995495
total.brain.volume	PUS10	22.9433	5.45e-11	2	61167357	61245394	2:61486689_AT_A	1.459e-08	61486689
white.matter	LENEP	5.78373	7.31e-09	1	154966062	154966791	rs4971088	1.009e-08	155142883
white.matter	STX6	25.9156	1.98e-12	1	180941861	180992047	rs1044595	9.201e-13	180943529
white.matter	THBS3	17.3623	4.89e-09	1	155165379	155178842	rs4971088	1.009e-08	155142883

### Sheet: readme
ID: ID of neuroimaging traits
Gene: Symbol of gene
CHR: the chromosome the gene is on
P0/P1: the annotation boundaries of the gene on that chromosome
Test_score: the test statistics provided by UTMOST
P-value: the raw p-value of gene
gwas_snp_1MB: the RSID of the most significant within this region
gwas_p_value_1MB: the RSID of the most significant within this region
gwas_snp_bp_1MB: the RSID of the most significant within this region
