## Supplementary_tables for "Transcriptome-wide association analysis of 211 neuroimaging traits identifies new genes for brain structures and yields insights into the gene-level pleiotropy with other complex traits": Supp_Table12.xlsx

### Sheet: Supp_Table12
Supplementary Table 12: Conditional analysis of significant gene-trait associations discovered in UKB cross-tissue TWAS analysis of 211 neuroimaging traits (n=19,629 subjects for ROI volumes and 17,706 for DTI parameters)
ID	gene	test_score	p_value
CGC.MD	XRCC4	21.3032	4.19e-10
ACR.MD	XRCC4	18.0833	1.1e-08
SCR.MD	XRCC4	17.4958	1.99e-08
Average.MD	XRCC4	17.2304	2.6e-08
ALIC.RD	OBFC1	16.6243	2.75e-08
left.precentral	C15orf56	16.4042	3.86e-08
Average.FA	XRCC4	16.5017	5.42e-08
Average.RD	XRCC4	16.3852	6.1e-08
RLIC.MD	XRCC4	16.0796	8.3e-08
SCC.RD	XRCC4	15.3134	1.8e-07
ACR.AD	XRCC4	14.3989	4.56e-07
SLF.AD	NMT1	13.2708	4.87e-07
PCR.MD	XRCC4	14.265	5.22e-07
GCC.MD	XRCC4	14.1086	6.73e-07
SLF.RD	XRCC4	13.855	7.93e-07
ACR.RD	XRCC4	13.7909	8.46e-07
SLF.MD	XRCC4	13.6704	9.57e-07
SCC.FA	XRCC4	13.5853	1.04e-06
Average.AD	XRCC4	13.5272	1.11e-06
right.cerebellum.white.matter	NUP37	13.0639	1.2e-06
SCC.MD	XRCC4	12.6982	2.58e-06
SCR.RD	XRCC4	12.6331	2.76e-06
left.cerebellum.white.matter	NUP37	12.1794	2.91e-06
RLIC.RD	XRCC4	12.5724	2.94e-06
PTR.RD	XRCC4	12.4489	3.33e-06
CGC.RD	XRCC4	11.965	5.48e-06
PCR.AD	XRCC4	11.8213	6.35e-06
PTR.MD	XRCC4	11.6078	7.91e-06
SLF.AD	C1QL1	10.7934	2.05e-05
left.cerebellum.white.matter	GYPE	10.3196	2.19e-05
ALIC.MD	NMT1	9.31132	2.9e-05
GCC.RD	XRCC4	10.3162	3.22e-05
right.precentral	C15orf56	9.97738	3.34e-05
right.cerebellum.white.matter	GYPE	9.46139	5.31e-05
SLF.MD	ACBD4	8.86911	5.39e-05
SS.MD	XRCC4	9.67438	5.82e-05
PTR.FA	XRCC4	9.50146	6.96e-05
SS.RD	XRCC4	9.44181	7.4e-05
CGC.FA	CELSR3	9.57062	8.08e-05
EC.MD	NT5C2	8.82954	0.000103363
SCR.MD	NMT1	7.91346	0.000120149
PCR.RD	XRCC4	8.42238	0.000213794
ACR.AD	NMT1	7.35544	0.000214516
CGC.MD	NMT1	7.29881	0.000227584
left.putamen	WDHD1	7.97869	0.000239848
Average.AD	ACBD4	7.44167	0.000243839
CGC.MO	CELSR3	8.50138	0.000250879
ACR.AD	ACBD4	7.3616	0.000265476
CGC.MD	SPPL2C	7.96235	0.000276825
ACR.MD	ACBD4	7.23913	0.000302363
Average.MD	ACBD4	7.18487	0.000320313
PTR.AD	FZD2	7.69534	0.00032084
right.cuneus	EFNA4	8.08515	0.000328274
PTR.MD	CABP7	8.34499	0.000349645
SLF.AD	PLEKHM1	7.7036	0.000361751
SLF.AD	ACBD4	6.85289	0.000455933
SLF.AD	SPPL2C	7.4638	0.000461753
SFO.MD	NT5C2	7.04775	0.000638472
left.cerebellum.exterior	DTX4	6.59532	0.000700396
PLIC.FA	KIAA1614	6.52963	0.000720782
ACR.RD	MAPT	6.84566	0.000767585
ALIC.RD	NT5C2	6.81363	0.000812981
SFO.RD	NT5C2	6.716	0.000899315
ACR.MD	PLEKHM1	6.84558	0.000903755
GCC.RD	ZSCAN9	6.40103	0.000909459
ACR.MD	NMT1	5.77761	0.00111433
ALIC.MD	NT5C2	6.45315	0.00118071
right.middle.temporal	JPH3	6.45873	0.00127913
ACR.MD	MAPT	6.3476	0.00130164
CGC.MD	PLEKHM1	6.4739	0.00134669
SCR.MD	NT5C2	6.29785	0.00138727
ACR.RD	FZD2	6.19124	0.00160415
cerebellar.vermal.lobules.I.V	C12orf65	5.97466	0.00161449
SFO.RD	CNNM2	6.36068	0.00162526
RLIC.MD	OR12D2	-3.15123	0.00162864
RLIC.MD	HIST1H2BO	6.51734	0.00177573
right.hippocampus	TBC1D30	6.3746	0.00185168
PTR.MD	ZSCAN9	5.71552	0.00189926
white.matter	MR1	5.64411	0.00192622
left.precentral	BMF	6.34684	0.00196248
ACR.MD	FZD2	5.97785	0.00201856
ACR.FA	ICA1L	5.82402	0.00212442
left.putamen	DCC	6.17008	0.00217596
ALIC.MD	CNNM2	6.03354	0.00229615
left.pallidum	COX4I2	5.19851	0.00254081
Average.MD	GJC1	5.50761	0.00258593
right.pallidum	COX4I2	5.15741	0.00265354
left.cerebellum.exterior	C11orf48	6.21473	0.00269191
X4th.ventricle	DMBX1	6.07797	0.00275054
white.matter	TBC1D9B	4.92832	0.00281045
ALIC.RD	CNNM2	5.82973	0.00284921
right.transverse.temporal	MOB4	5.61665	0.0028799
SCR.MO	DNAJC24	5.50946	0.00299643
SCC.RD	C6orf100	5.24004	0.00336426
right.putamen	DCC	5.63841	0.00379036
CSF	PDLIM4	5.37377	0.00381283
GCC.MD	MAPT	5.28106	0.00401459
PTR.AD	NMT1	4.48603	0.00418938
CGC.MO	C3orf18	5.03258	0.00445482
BCC.MO	AMZ1	5.53516	0.00456568
PTR.FA	C6orf100	4.93807	0.00460253
EC.MD	CNNM2	5.34577	0.00476317
total.brain.volume	CRHR1	5.42869	0.00521595
ACR.RD	BAIAP2L2	5.5051	0.00523661
IFO.AD	PLEKHM1	5.19698	0.00534914
Average.MD	PLEKHM1	5.10604	0.00590217
right.lateral.orbitofrontal	BMP4	5.09735	0.00631169
Average.MD	C6orf100	4.52945	0.00703315
Average.RD	C6orf100	4.49284	0.00730548
ALIC.MD	PLEKHM1	4.88252	0.00751558
SS.FA	BAIAP2L2	5.09968	0.00791127
left.hippocampus	TBC1D30	4.97019	0.00793243
SCC.FA	CD14	4.66573	0.00798072
Average.RD	GJC1	4.47367	0.00798582
GCC.FA	ICA1L	4.54556	0.00811976
left.putamen	COX4I2	4.08602	0.00820884
right.cerebellum.exterior	C11orf48	5.13834	0.00826442
SCR.MD	MAPT	4.58558	0.00833729
PCR.MD	FZD2	4.63372	0.00861012
right.putamen	COX4I2	4.0393	0.0086219
EC.MD	WNT3	3.94803	0.00867573
left.hippocampus	TRIM32	4.58308	0.00896951
CGC.MO	IMPDH2	4.6388	0.00910627
ACR.MD	NT5C2	4.45192	0.00961461
PTR.RD	C6orf100	4.11435	0.0108192
SLF.FA	CHMP1A	3.65494	0.0114778
GCC.RD	MAPT	4.04448	0.0115202
BCC.FA	BAIAP2L2	4.71999	0.0116206
SLF.MD	FZD2	4.34618	0.0117309
grey.matter	EFNA4	4.63559	0.0124845
SCR.MD	PLEKHM1	4.40355	0.0125983
CGC.MO	TRAIP	4.17162	0.0130483
right.precentral	BMF	4.5235	0.0130787
SCC.RD	BAIAP2L2	4.58094	0.0133697
SCC.FA	ZSCAN31	3.56385	0.014143
SLF.AD	MAPT	3.82969	0.0144355
ACR.RD	NT5C2	4.06458	0.0144896
GCC.FA	ZSCAN9	3.79004	0.0150984
SLF.MD	PLEKHM1	4.23275	0.0151377
left.precentral	THBS1	4.57575	0.0158418
ACR.RD	NMT1	3.1952	0.0161129
Average.RD	PLEKHM1	4.16498	0.0162808
SCC.RD	EIF4EBP3	3.73105	0.0170817
SCR.MD	C6orf100	3.6554	0.0174133
left.amygdala	RAD51AP1	4.21946	0.0177838
CGC.MD	CRHR1	4.23044	0.018157
CST.RD	SUPT3H	3.27371	0.0195809
GCC.MD	LRRC37A	2.68096	0.0211637
left.pallidum	DEFB121	2.28593	0.0222696
BCC.MO	FOXF1	4.12019	0.0226878
right.pallidum	PLEKHM1	3.85496	0.0227011
left.pallidum	HYI	2.55133	0.0229041
right.putamen	PRPF3	3.58229	0.0229436
CST.MD	SUPT3H	3.12239	0.0229647
Average.MD	CD14	3.50855	0.0250536
SCR.RD	CNNM2	3.78227	0.0253001
Brain.stem	SCML4	3.93848	0.025796
EC.MD	CRHR1	3.88327	0.0259405
GCC.MD	PLEKHM1	3.72083	0.0262049
RLIC.MD	ZKSCAN4	3.67918	0.0266851
EC.AD	CRHR1	3.84161	0.0270708
X4th.ventricle	AQP9	3.7434	0.0273386
GCC.FA	ZKSCAN4	3.62776	0.0282038
PTR.MD	C6orf100	3.17005	0.0287871
total.brain.volume	PUS10	2.98747	0.0289924
ACR.FA	NBEAL1	3.18886	0.0291866
SFO.MD	CNNM2	3.64095	0.0294325
SCC.FA	C6orf100	3.11978	0.0303241
SCR.MD	CNNM2	3.59871	0.0307937
SS.RD	OSER1	3.06049	0.0312115
right.pallidum	REM1	3.36606	0.0317042
total.brain.volume	ARL17A	2.35317	0.0329138
SCC.FA	SCAND3	3.59625	0.0338189
SCC.RD	GJC1	3.16325	0.0338439
SFO.MD	CALHM1	3.70395	0.0340799
SLF.AD	CRHR1	3.60606	0.0344252
SCC.RD	ZSCAN31	2.70857	0.0348176
SCC.FA	HIST1H2AL	3.44541	0.0349587
IFO.AD	CRHR1	3.5756	0.0355081
SCC.RD	HIST1H2BO	3.57095	0.0359671
left.pallidum	MRPS26	3.1591	0.0365961
PLIC.RD	SEMA4B	3.06248	0.0384488
ACR.MD	LRRC37A	2.07103	0.0402898
right.cerebellum.white.matter	GNPTAB	2.80596	0.0408937
left.pallidum	AKAP10	2.8366	0.0415543
left.cerebellum.exterior	MPEG1	3.45868	0.0428218
left.putamen	PRPF3	2.9672	0.0442673
SCC.MD	CD14	3.03713	0.0447785
FXST.RD	WNT9B	3.12209	0.0451273
FXST.RD	CRHR1	3.33791	0.0451874
SCC.RD	GAL3ST1	3.17881	0.0452808
GCC.RD	SLC35A4	3.14054	0.0454584
PTR.FA	BAIAP2L2	3.33742	0.0460299
BCC.MD	LRRC37A	1.92423	0.0470209
right.caudate	CRHR1	3.25334	0.0492005
left.pallidum	NINL	3.27979	0.0502432
SLF.MD	NMT1	2.07732	0.0523363
cerebellar.vermal.lobules.I.V	STK17A	2.84223	0.052683
GCC.MD	WNT3	2.17873	0.0543106
SCC.FA	NKAPL	2.96621	0.0554802
SCC.FA	OR2B6	3.00712	0.0559274
cerebellar.vermal.lobules.I.V	NUMBL	2.71285	0.0559827
PCR.MD	ZNF165	2.86447	0.0568816
FXST.RD	PLEKHM1	2.96204	0.0588729
GCC.RD	LRRC37A	1.69494	0.0601119
SLF.AD	NKAPL	2.85154	0.0615902
SCC.RD	ZKSCAN8	2.86177	0.064973
SLF.AD	ARHGAP27	2.92683	0.06532
left.caudate	C16orf54	3.09839	0.0659795
left.pallidum	STX6	2.68534	0.0663133
Average.RD	CD14	2.56933	0.0666878
left.fusiform	OSER1	2.29077	0.0704491
SFO.RD	CALHM1	2.9894	0.0722595
IFO.AD	LRRC37A	1.53274	0.0724027
left.insula	UBE2C	2.91283	0.0724442
SCC.RD	CD14	2.54832	0.0726645
left.ventral.DC	SCML4	2.9489	0.0739934
EC.AD	C2orf47	2.5957	0.0740189
CSF	FNIP1	3.24489	0.074371
right.pallidum	HCK	2.68726	0.0744093
SCC.RD	SCAND3	2.89805	0.0751429
left.lateral.ventricle	AMZ1	2.85815	0.0752491
FXST.RD	LRRC37A	1.48812	0.0759431
right.precuneus	CORO6	2.50798	0.0761405
left.lateral.ventricle	TRIOBP	1.43009	0.0777589
SCR.FA	KIAA1614	2.15703	0.0777907
right.pallidum	DEFB124	2.47048	0.0809821
SCC.FA	HIST1H2BO	2.75839	0.0810906
left.hippocampus	LEMD3	2.19899	0.0876155
SCC.RD	NKAPL	2.50349	0.0890116
GCC.MD	CD14	2.31946	0.0891046
left.caudate	NFATC2IP	1.69072	0.0892152
right.ventral.DC	SCML4	2.76055	0.0903317
BCC.FA	HOXC6	2.59118	0.0953262
SCC.FA	ZNF165	2.42066	0.0967332
right.precuneus	CPD	2.33342	0.0977081
RLIC.FA	SLC6A4	2.10823	0.099311
PCR.MD	HIST1H4J	1.97761	0.100319
IFO.AD	WNT9B	2.35434	0.101227
right.precuneus	TBC1D29	2.21207	0.107315
PTR.MD	ZKSCAN4	2.36223	0.109312
left.pallidum	HCK	2.32082	0.109367
left.pallidum	REM1	2.17347	0.111419
left.parahippocampal	STRN	2.29839	0.116146
PLIC.AD	COX6B1	1.20943	0.116184
SLF.MD	C6orf100	1.74229	0.125001
X4th.ventricle	FOXD2	2.07623	0.126143
PCR.MD	C6orf100	1.72632	0.127053
right.hippocampus	PCMT1	1.93734	0.127218
SCC.RD	ZNF165	2.08502	0.129045
left.pallidum	PYGB	2.3966	0.129698
white.matter	THBS3	1.04753	0.13223
ACR.FA	ZKSCAN4	2.17639	0.133037
right.insula	TMEM136	1.64767	0.133241
white.matter	BAIAP2L2	2.18725	0.138164
BCC.FA	PICK1	1.9904	0.140576
Brain.stem	C12orf23	1.52622	0.14149
right.precuneus	NSRP1	1.90425	0.142645
right.pallidum	AKAP10	1.64811	0.145124
CGC.MD	LRRC37A	0.883786	0.147115
left.pallidum	LGALS9B	1.10833	0.147747
ALIC.RD	ARHGAP27	2.19405	0.148315
SCC.FA	HIST1H4J	1.59162	0.150016
GCC.RD	PARP10	1.2093	0.150157
ACR.FA	BAIAP2L2	2.11648	0.150814
left.pallidum	TIE1	2.3591	0.151415
PLIC.FA	C19orf55	1.10388	0.152583
Average.FA	EIF4EBP3	1.3766	0.155248
SLF.AD	LRRC37A	0.818663	0.158293
GCC.RD	PLEKHM1	2.02169	0.159004
IFO.AD	ARHGAP27	2.09358	0.159632
left.cerebellum.white.matter	GNPTAB	1.52969	0.159932
right.precuneus	EFCAB5	1.21118	0.160334
right.putamen	LGALS3	1.86512	0.160356
SLF.FA	EIF4EBP3	1.52226	0.162122
total.brain.volume	LRRC37A	0.788459	0.162282
left.caudate	NPIPB9	1.25574	0.162334
GCC.FA	PICK1	1.84889	0.164379
GCC.FA	SLC35A4	1.92279	0.165848
SS.FA	SLC16A8	1.54934	0.166299
right.pallidum	DEFB121	1.38236	0.166877
right.hippocampus	LEMD3	1.58669	0.169943
right.insula	OSER1	1.44621	0.170158
ACR.FA	EIF4EBP3	1.27644	0.172275
EC.MD	ICA1L	1.61152	0.172958
PCR.MD	ZKSCAN8	1.93471	0.173392
GCC.RD	SRA1	1.54615	0.173999
SCR.AD	FOXF1	2.12282	0.17863
ACR.RD	EIF4EBP3	1.45978	0.179425
SCC.FA	ZKSCAN8	1.86882	0.179489
CGC.MD	ARHGAP27	1.95748	0.181046
SCC.RD	OR2B6	1.78396	0.184266
UNC.MD	PRPF3	1.61212	0.184977
SCC.FA	SLC35A4	1.81334	0.185802
CGC.MD	MAPT	1.356	0.19142
ACR.MD	BAIAP2L2	1.83124	0.191608
GCC.RD	CD14	1.57355	0.19285
Brain.stem	GNPTAB	1.34501	0.194053
right.pallidum	HM13	2.16569	0.197339
BCC.FA	TRAPPC2L	1.8676	0.204704
right.lateral.ventricle	AMZ1	1.9139	0.205417
left.pallidum	HM13	2.1246	0.205861
GCC.MD	CRHR1	1.7811	0.206562
ALIC.MD	CALHM1	1.98494	0.206605
SCR.RD	CALHM1	1.95447	0.213182
BCC.FA	CD14	1.44296	0.214484
SCC.FA	HIST1H2BK	1.38931	0.216922
right.pallidum	STX6	1.4439	0.217486
left.putamen	ANKRD42	1.44741	0.219374
ACR.MD	EIF4EBP3	1.26224	0.219709
SCC.RD	HIST1H4J	1.21634	0.220911
GCC.FA	PLEKHM1	1.69836	0.222113
ALIC.RD	CALHM1	1.87547	0.231151
PCR.AD	ZKSCAN8	1.8622	0.233253
left.cerebellum.exterior	DCTPP1	2.29228	0.233655
left.putamen	DLGAP5	1.91507	0.237421
SLF.AD	ZNF484	1.67721	0.237906
right.precuneus	SSH2	1.32306	0.24006
total.brain.volume	ARHGAP27	1.70785	0.243449
ACR.MD	DCAKD	0.75142	0.246448
FX.AD	TMEM190	0.165063	0.246538
total.brain.volume	PLEKHM1	1.58907	0.2521
ALIC.FA	PLEKHM1	1.57251	0.252465
PLIC.AD	MYO9A	1.25323	0.253696
total.brain.volume	MAPT	1.07373	0.25581
ACR.FA	PICK1	1.40351	0.257312
Average.MD	EIF4EBP3	1.10523	0.257901
PLIC.FA	COX6B1	0.463941	0.258792
ACR.FA	ELL	1.80197	0.2611
FX.AD	MYO9A	1.23729	0.261813
left.pallidum	DEFB124	1.32466	0.26617
PLIC.FA	ZNF461	1.64583	0.267055
GCC.RD	GPAA1	1.25193	0.267568
right.hippocampus	ZC3H12D	1.20086	0.267725
BCC.RD	PARP10	0.694115	0.269171
RLIC.MO	GNA12	0.891256	0.269549
right.lateral.ventricle	FOXF1	1.69686	0.271566
left.lateral.orbitofrontal	TREH	1.09315	0.27352
FX.AD	FOXF1	1.71451	0.277949
X3rd.ventricle	GNA12	0.846842	0.282059
right.medial.orbitofrontal	KLRD1	0.890826	0.282557
SCC.RD	ZKSCAN4	1.4327	0.286061
white.matter	LENEP	1.91842	0.286146
left.insula	OSER1	0.93112	0.287485
left.pallidum	NUP160	1.233	0.290017
SCC.RD	DMRTA1	1.68996	0.294394
right.precentral	THBS1	1.7808	0.29448
SLF.RD	EIF4EBP3	0.972307	0.295239
left.insula	TMEM136	0.872565	0.295367
GCC.MD	SRA1	1.02744	0.295523
RLIC.RD	ZKSCAN4	1.39067	0.298242
ALIC.RD	PLEKHM1	1.39466	0.301745
IFO.FA	TGM7	0.935079	0.315286
left.pallidum	SZT2	1.05808	0.315923
X4th.ventricle	GNA12	0.728777	0.31825
BCC.RD	GPAA1	1.07289	0.320351
left.cuneus	TWIST1	1.26282	0.320864
ACR.RD	ZKSCAN4	1.31521	0.321225
PLIC.MO	ZNF461	1.45608	0.321554
PTR.RD	OSER1	0.81767	0.322192
SCC.RD	PCDHGA10	1.09733	0.323869
BCC.MO	GNA12	0.708651	0.324879
Average.MO	TREH	0.864706	0.326704
SCC.FA	EIF4EBP3	0.888098	0.327297
right.ventral.DC	MRPL1	1.28651	0.327798
left.pallidum	MED8	1.36672	0.332519
GCC.RD	CRHR1	1.25049	0.33429
left.fusiform	ZBED4	1.27173	0.337641
PCR.RD	ZKSCAN4	1.25974	0.339052
PCR.AD	NKAPL	1.17457	0.34417
SCR.MD	ZKSCAN4	1.24281	0.344651
right.pallidum	TIE1	1.55407	0.345839
SCC.RD	HIST1H3J	1.31232	0.346241
ALIC.MD	CRHR1	1.21008	0.346372
ACR.MD	ZKSCAN4	1.23492	0.347287
SCC.MD	EIF4EBP3	0.60524	0.347481
FXST.AD	STRN	1.17393	0.348154
SCR.MO	PI4KA	0.539025	0.352411
PTR.RD	ZKSCAN4	1.21569	0.35378
SCR.RD	KIAA1614	0.696976	0.356823
FX.FA	GNA12	0.60462	0.361493
SCC.FA	ZKSCAN4	1.19183	0.361971
X3rd.ventricle	RHPN2	0.810907	0.363954
PLIC.MO	C19orf55	0.304727	0.365204
EC.AD	ARHGAP27	1.25226	0.371225
right.pallidum	NUP160	0.985757	0.371723
SCC.RD	SLC35A4	1.11109	0.374905
PLIC.AD	POLR2I	1.84843	0.375899
ALIC.RD	SLK	1.32145	0.383123
PLIC.RD	EIF4EBP3	0.707826	0.386034
right.precuneus	PHF12	1.24082	0.386305
IFO.AD	MAPT	0.903357	0.386559
RLIC.FA	CORO6	0.924621	0.387442
SCC.FA	PGBD1	0.984381	0.388259
IFO.AD	WNT3	0.311724	0.390596
EC.RD	NBEAL1	0.716689	0.391369
left.putamen	HM13	1.45046	0.3939
FX.FA	CASC10	1.1268	0.394924
EC.MD	PLEKHM1	1.10849	0.398268
right.precuneus	GIT1	1.66579	0.403114
GCC.RD	PICK1	0.94804	0.403587
FXST.RD	WNT3	0.278382	0.406313
PLIC.MO	COX6B1	0.199249	0.406904
right.precuneus	TREH	0.677524	0.410947
PLIC.FA	LIN37	0.606446	0.4194
ALIC.MD	WNT3	0.248363	0.421294
UNC.RD	PRPF3	0.783982	0.425141
ALIC.MD	ARHGAP27	1.12694	0.426946
ALIC.FA	CRHR1	0.943722	0.435572
left.insula	PHF12	1.10153	0.437302
Brain.stem	TREH	0.573717	0.440177
GCC.FA	SRA1	0.625167	0.442417
X3rd.ventricle	GPATCH1	0.438967	0.445648
right.cerebellum.white.matter	CCDC53	0.134944	0.448693
left.ventral.DC	MRPL1	1.06515	0.453973
GCC.FA	NBEAL1	0.439911	0.454609
cerebellar.vermal.lobules.VIII.X	PMPCB	1.30805	0.457182
GCC.AD	CTTNBP2	0.863204	0.45923
Average.RD	EIF4EBP3	0.341208	0.462787
CSF	SLC22A4	0.966563	0.464995
X3rd.ventricle	FOXF1	1.0366	0.465787
right.putamen	DLGAP5	1.13169	0.471247
total.brain.volume	CALHM2	0.242166	0.472431
PLIC.AD	ARHGAP33	0.409404	0.474718
left.putamen	REM1	0.712633	0.478109
right.pallidum	MED8	1.02476	0.479243
left.cuneus	TREH	0.524099	0.48012
FX.MD	FOXF1	1.06842	0.48676
GCC.FA	CD14	0.646525	0.488085
PLIC.MO	POLR2I	1.37928	0.491243
BCC.FA	EIF4EBP3	0.287757	0.491866
PLIC.FA	POLR2I	1.36655	0.497478
white.matter	OSER1	0.380176	0.500465
SLF.MD	NKAPL	0.767789	0.500714
left.precentral	CORO6	0.643396	0.506343
total.brain.volume	PDCD11	0.660643	0.512104
SCR.MD	NKAPL	0.731173	0.517045
left.insula	EFCAB5	0.259413	0.519935
left.pars.triangularis	UBE2C	0.884684	0.522782
right.putamen	HM13	1.05433	0.530042
SCC.FA	PCDHGA10	0.571679	0.536359
EC.MD	NBEAL1	0.383737	0.545872
CGC.RD	EIF4EBP3	0.339622	0.546202
GCC.AD	OSER1	0.295591	0.546279
PCR.MD	ZKSCAN4	0.730591	0.547473
ACR.FA	SLC16A8	0.36484	0.552727
Average.AD	OSER1	0.274053	0.558806
CGH.AD	TREH	0.36262	0.559712
PLIC.AD	AMPD3	0.0414934	0.566839
ALIC.RD	GSTO2	1.10521	0.567778
FX.RD	FOXF1	0.852787	0.570187
right.insula	EFCAB5	0.178487	0.57265
left.caudate	SH2B1	0.327651	0.575537
PLIC.MO	AMPD3	0.0361636	0.576171
right.pallidum	TREH	0.336655	0.578175
PCR.MO	FOXF1	0.819827	0.581854
Average.RD	ZKSCAN4	0.642085	0.58749
right.putamen	GCH1	0.833767	0.591562
SCR.MD	HIST1H3J	0.540669	0.593751
left.hippocampus	ZC3H12D	0.328521	0.594725
left.basal.forebrain	KLRD1	0.192723	0.595896
PLIC.AD	WEE1	0.781721	0.600809
FXST.FA	PLEKHM1	0.626211	0.602388
PLIC.MO	LIN37	0.182838	0.605297
EC.MD	ARHGAP27	0.661942	0.609191
BCC.FA	SLC16A8	0.266846	0.60993
ACR.AD	OSER1	0.192089	0.610525
right.postcentral	OSER1	0.191642	0.610828
GCC.FA	PCDHGC5	0.5549	0.617876
white.matter	LARP6	0.837024	0.625127
left.lateral.ventricle	FOXF1	0.659473	0.632489
SLF.MD	ARHGAP22	0.365723	0.637173
ALIC.RD	CRHR1	0.470736	0.637749
SLF.MD	ZKSCAN4	0.523861	0.64142
ALIC.FA	ARHGAP27	0.594228	0.642587
RLIC.MO	KIAA1614	0.131675	0.647242
right.lateral.ventricle	SLC7A5	0.643477	0.647794
SCR.MO	TESK2	0.290518	0.648281
left.putamen	HCK	0.292159	0.652197
right.cerebellum.exterior	DCTPP1	0.528026	0.664533
SCC.RD	SRA1	0.213431	0.668988
left.superior.frontal	PRPF3	0.291536	0.670321
right.putamen	DEFB124	0.320947	0.672072
right.putamen	HCK	0.232334	0.672299
PCR.MD	NKAPL	0.407549	0.675146
right.caudal.anterior.cingulate	OSER1	0.102482	0.67766
SCR.FA	CASC10	0.462056	0.687286
Average.MD	ZKSCAN4	0.418	0.688975
right.pallidum	SLC39A13	0.0831239	0.689481
Average.FA	ZKSCAN4	0.408952	0.69297
right.insula	SSH2	0.0603999	0.694654
BCC.MD	OSER1	0.0829823	0.69466
right.putamen	ANKRD42	0.253827	0.697462
PCR.MO	DNAJC24	0.274949	0.700292
left.isthmus.cingulate	CTBP2	0.149244	0.70506
UNC.FA	TWIST1	0.348588	0.706133
PCR.MD	PRPF3	0.227317	0.707853
left.hippocampus	IFIH1	0.185883	0.70959
left.pericalcarine	ELOVL7	0.386552	0.71056
cerebellar.vermal.lobules.I.V	SEMA3D	0.280673	0.713095
white.matter	EFNA4	0.460838	0.714595
left.hippocampus	XPOT	0.229589	0.716043
ACR.MD	OSER1	0.0549658	0.721687
FXST.RD	MAPT	0.184764	0.729874
EC.MD	MAPT	0.0814662	0.731847
X4th.ventricle	ALDH1A2	0.330371	0.734798
right.lateral.ventricle	GNA12	0.00606109	0.736636
GCC.MD	EIF4EBP3	0.0112827	0.73932
SCC.MD	OSER1	0.0368857	0.741666
SCR.MO	FOXF1	0.366113	0.746105
GCC.FA	PCDHGA1	0.173299	0.749227
left.postcentral	OSER1	0.0303285	0.749701
left.caudate	NPIPB7	0.0071691	0.750008
SCR.FA	FOXF1	0.336856	0.753446
SLF.RD	ARHGAP22	0.166454	0.760544
CGH.MO	KLRD1	0.0121951	0.777314
GCC.RD	PCDHGC5	0.171058	0.777884
EC.MD	OSER1	0.0052435	0.789666
SLF.MD	OSER1	0.00324878	0.79458
GCC.MO	CTTNBP2	0.103679	0.795108
left.lateral.ventricle	SLC7A5	0.160792	0.798669
SCC.FA	SRA1	0.0274573	0.799718
cerebellar.vermal.lobules.I.V	CCL23	0.057349	0.819391
right.insula	CORO6	0.0675098	0.82396
FX.RD	CASC10	0.114566	0.826323
SFO.RD	NBEAL1	0.0105278	0.826561
right.amygdala	RAD51AP1	0.116037	0.850802
left.insula	TBC1D29	0.000231348	0.875755
Average.MD	OSER1	0	1
PTR.MD	OSER1	0	1
SFO.MD	OSER1	0	1
FXST.RD	ARHGAP27	0	1
SLF.RD	ZKSCAN4	0	1
white.matter	STX6	0	1
PLIC.FA	FFAR2	0	1
left.insula	CORO6	0	1
left.insula	CPD	0	1
left.insula	NSRP1	0	1
left.insula	SSH2	0	1
ALIC.MD	LRRC37A	0	1
ALIC.MD	MAPT	0	1
UNC.FA	PRPF3	0	1
X4th.ventricle	FOXF1	0	1
PLIC.MO	KLRD1	0	1
FX.MD	CASC10	0	1
FX.MD	TMEM190	0	1
GCC.RD	EIF4EBP3	0	1
GCC.RD	PLEC	0	1
right.insula	NSRP1	0	1
left.putamen	DEFB124	0	1
left.putamen	OSER1	0	1
SCR.FA	GNA12	0	1
FXST.MO	KLRD1	0	1
left.transverse.temporal	CORO6	0	1
GCC.FA	EIF4EBP3	0	1
total.brain.volume	CNNM2	0	1
total.brain.volume	NT5C2	0	1
total.brain.volume	PSD	0	1
RLIC.FA	EFCAB5	0	1
RLIC.FA	NSRP1	0	1
right.hippocampus	DCTPP1	0	1
right.hippocampus	GINM1	0	1
right.hippocampus	IFIH1	0	1
right.hippocampus	LATS1	0	1
right.hippocampus	NUP43	0	1
right.hippocampus	RNFT2	0	1
right.pericalcarine	KLRD1	0	1
GCC.MD	OSER1	0	1
SCC.FA	PCDHGA1	0	1
PCR.AD	OSER1	0	1
CGH.MD	HTR2B	0	1
PTR.AD	OSER1	0	1
grey.matter	TREH	0	1
cerebellar.vermal.lobules.I.V	CDK2AP1	0	1
Brain.stem	PRPF3	0	1
left.pericalcarine	ERCC8	0	1
EC.RD	OSER1	0	1
left.lateral.ventricle	GNA12	0	1
BCC.RD	OSER1	0	1
FXST.FA	LRRC37A	0	1
FXST.FA	MAPT	0	1
FX.AD	KLRD1	0	1
ACR.RD	OSER1	0	1
ALIC.MO	STX6	0	1
EC.MO	TREH	0	1
PCR.MD	OSER1	0	1
SCC.RD	PCDHGA1	0	1
SCC.RD	PCDHGC5	0	1
SCR.AD	KLRD1	0	1
left.isthmus.cingulate	METTL10	0	1
CST.MD	TREH	0	1
ALIC.FA	LRRC37A	0	1
ALIC.FA	MAPT	0	1
ALIC.FA	WNT3	0	1
left.caudate	THNSL1	0	1
PLIC.AD	ACTN4	0	1
PLIC.AD	C19orf55	0	1
left.accumbens.area	DCTPP1	0	1
ALIC.RD	LRRC37A	0	1
ALIC.RD	MAPT	0	1
ALIC.RD	NBEAL1	0	1
ALIC.RD	WNT3	0	1
SS.MD	OSER1	0	1
cerebellar.vermal.lobules.VIII.X	MB21D2	0	1
left.hippocampus	LATS1	0	1
left.hippocampus	NUP43	0	1
left.hippocampus	PCMT1	0	1
left.lingual	OSER1	0	1
FX.RD	TMEM190	0	1
left.cerebellum.white.matter	CCDC53	0	1
CGH.RD	ARMC9	0	1
CGH.RD	HTR2B	0	1
right.transverse.temporal	MYO9A	0	1
left.pallidum	CDC20	NA	NA

### Sheet: readme
ID: ID of neuroimaging traits
Gene: Symbol of gene
Test_score: the test statistics of cross-tissue conditional analysis provided by UTMOST
P-value: the raw p-value of gene in conditional analysis
