## Supplementary_tables for "Transcriptome-wide association analysis of 211 neuroimaging traits identifies new genes for brain structures and yields insights into the gene-level pleiotropy with other complex traits": Supp_Table13.xlsx

### Sheet: Supp_Table13
Supplementary Table 13: Conditional analysis of significant gene-trait associations discovered in UKB brain tissue-specific TWAS analysis of 211 neuroimaging traits (n=19,629 subjects for ROI volumes and 17,706 for DTI parameters)
ID	gene	test_score	p_value
CGC.MD	XRCC4	21.3032	4.19e-10
ACR.MD	XRCC4	18.0833	1.1e-08
SCR.MD	XRCC4	17.4958	1.99e-08
Average.MD	XRCC4	17.2304	2.6e-08
left.precentral	C15orf56	16.4042	3.86e-08
Average.FA	XRCC4	16.5017	5.42e-08
Average.RD	XRCC4	16.3852	6.1e-08
RLIC.MD	XRCC4	16.0796	8.3e-08
SCC.RD	XRCC4	15.3134	1.8e-07
ACR.AD	XRCC4	14.3989	4.56e-07
SLF.AD	NMT1	13.2708	4.87e-07
PCR.MD	XRCC4	14.265	5.22e-07
SLF.RD	XRCC4	13.855	7.93e-07
ACR.RD	XRCC4	13.7909	8.46e-07
SLF.MD	XRCC4	13.6704	9.57e-07
SCC.FA	XRCC4	13.5853	1.04e-06
right.cerebellum.white.matter	NUP37	13.0639	1.2e-06
left.cerebellum.white.matter	NUP37	12.1794	2.91e-06
RLIC.RD	XRCC4	12.5724	2.94e-06
PTR.RD	XRCC4	12.4489	3.33e-06
PTR.MD	XRCC4	11.6078	7.91e-06
SLF.AD	C1QL1	10.7934	2.05e-05
ALIC.MD	NMT1	9.31132	2.9e-05
right.precentral	C15orf56	9.97738	3.34e-05
SLF.MD	ACBD4	8.86911	5.39e-05
SS.MD	XRCC4	9.67438	5.82e-05
PTR.FA	XRCC4	9.50146	6.96e-05
SS.RD	XRCC4	9.44181	7.4e-05
SCR.MD	NMT1	7.91346	0.000120149
ACR.AD	NMT1	7.35544	0.000214516
CGC.MD	NMT1	7.29881	0.000227584
Average.AD	ACBD4	7.44167	0.000243839
CGC.MO	CELSR3	8.50138	0.000250879
ACR.AD	ACBD4	7.3616	0.000265476
ACR.MD	ACBD4	7.23913	0.000302363
ALIC.RD	NMT1	7.01294	0.000306945
Average.MD	ACBD4	7.18487	0.000320313
PTR.AD	FZD2	7.69534	0.00032084
SLF.AD	PLEKHM1	7.7036	0.000361751
SLF.AD	ACBD4	6.85289	0.000455933
SLF.AD	SPPL2C	7.4638	0.000461753
ACR.MD	PLEKHM1	6.84558	0.000903755
Average.RD	ACBD4	6.07454	0.00104397
ACR.MD	NMT1	5.77761	0.00111433
CGC.MD	ACBD4	5.87098	0.00129639
ACR.MD	MAPT	6.3476	0.00130164
CGC.MD	PLEKHM1	6.4739	0.00134669
RLIC.FA	XRCC4	6.57466	0.00149324
SCR.MD	ACBD4	5.40047	0.00213706
left.putamen	DCC	6.17008	0.00217596
left.pallidum	COX4I2	5.19851	0.00254081
right.pallidum	COX4I2	5.15741	0.00265354
ACR.RD	ACBD4	5.08582	0.00298306
SCR.MO	DNAJC24	5.50946	0.00299643
right.putamen	DCC	5.63841	0.00379036
CSF	PDLIM4	5.37377	0.00381283
GCC.MD	MAPT	5.28106	0.00401459
PTR.AD	NMT1	4.48603	0.00418938
cerebellar.vermal.lobules.VIII.X	MSH4	4.71876	0.00422284
right.inferior.parietal	KNCN	5.38943	0.00428395
BCC.MO	AMZ1	5.53516	0.00456568
PCR.AD	NMT1	4.09598	0.00626393
right.lateral.orbitofrontal	BMP4	5.09735	0.00631169
ALIC.MD	PLEKHM1	4.88252	0.00751558
PCR.MD	ACBD4	4.15667	0.00795339
SCC.FA	CD14	4.66573	0.00798072
left.putamen	COX4I2	4.08602	0.00820884
SCC.RD	NMT1	3.61082	0.0103955
SLF.FA	CHMP1A	3.65494	0.0114778
GCC.RD	MAPT	4.04448	0.0115202
SCC.FA	ZSCAN31	3.56385	0.014143
SLF.AD	MAPT	3.82969	0.0144355
GCC.FA	ZSCAN9	3.79004	0.0150984
left.precentral	THBS1	4.57575	0.0158418
ACR.RD	NMT1	3.1952	0.0161129
SCC.RD	EIF4EBP3	3.73105	0.0170817
GCC.AD	ACBD4	3.41168	0.0173964
left.amygdala	RAD51AP1	4.21946	0.0177838
GCC.MD	LRRC37A	2.68096	0.0211637
BCC.MO	FOXF1	4.12019	0.0226878
left.pallidum	HYI	2.55133	0.0229041
left.putamen	MBD2	3.50755	0.0249625
GCC.MD	PLEKHM1	3.72083	0.0262049
RLIC.MD	ZKSCAN4	3.67918	0.0266851
total.brain.volume	PUS10	2.98747	0.0289924
ACR.FA	NBEAL1	3.18886	0.0291866
CGC.MD	VCAN	3.77372	0.0328046
total.brain.volume	ARL17A	2.35317	0.0329138
SFO.MD	CALHM1	3.70395	0.0340799
ACR.MD	LRRC37A	2.07103	0.0402898
right.cerebellum.white.matter	GNPTAB	2.80596	0.0408937
left.pallidum	AKAP10	2.8366	0.0415543
SCC.RD	GAL3ST1	3.17881	0.0452808
GCC.RD	SLC35A4	3.14054	0.0454584
Average.MD	MAPT	2.71795	0.0463483
BCC.MD	LRRC37A	1.92423	0.0470209
ACR.FA	CARF	2.3298	0.047212
ACR.AD	LRRC37A	1.90606	0.0479294
right.caudate	CRHR1	3.25334	0.0492005
SLF.MD	NMT1	2.07732	0.0523363
CGC.MO	C3orf62	2.98822	0.0527053
FXST.RD	PLEKHM1	2.96204	0.0588729
GCC.RD	LRRC37A	1.69494	0.0601119
SLF.RD	ACBD4	2.21461	0.0609327
SCC.RD	ZKSCAN8	2.86177	0.064973
SFO.RD	CALHM1	2.9894	0.0722595
IFO.AD	LRRC37A	1.53274	0.0724027
SCC.RD	CD14	2.54832	0.0726645
left.lateral.ventricle	AMZ1	2.85815	0.0752491
FXST.RD	LRRC37A	1.48812	0.0759431
right.precuneus	CORO6	2.50798	0.0761405
SCR.FA	KIAA1614	2.15703	0.0777907
PCR.MD	NMT1	1.68087	0.0797125
Average.RD	MAPT	2.16794	0.0824039
left.hippocampus	LEMD3	2.19899	0.0876155
GCC.MD	CD14	2.31946	0.0891046
left.caudate	NFATC2IP	1.69072	0.0892152
right.precuneus	CPD	2.33342	0.0977081
right.putamen	MBD2	2.18585	0.101677
PTR.MD	ZKSCAN4	2.36223	0.109312
PLIC.AD	COX6B1	1.20943	0.116184
BCC.FA	PARP10	1.38276	0.125929
white.matter	THBS3	1.04753	0.13223
right.precuneus	NSRP1	1.90425	0.142645
CGC.MD	LRRC37A	0.883786	0.147115
ALIC.RD	ARHGAP27	2.19405	0.148315
GCC.RD	PARP10	1.2093	0.150157
left.pallidum	TIE1	2.3591	0.151415
PLIC.FA	C19orf55	1.10388	0.152583
Average.FA	EIF4EBP3	1.3766	0.155248
SLF.AD	LRRC37A	0.818663	0.158293
left.cerebellum.white.matter	GNPTAB	1.52969	0.159932
right.precuneus	EFCAB5	1.21118	0.160334
total.brain.volume	LRRC37A	0.788459	0.162282
left.caudate	NPIPB9	1.25574	0.162334
left.superior.frontal	DCTPP1	2.89641	0.164091
GCC.FA	SLC35A4	1.92279	0.165848
right.hippocampus	LEMD3	1.58669	0.169943
PCR.MD	ZKSCAN8	1.93471	0.173392
GCC.RD	SRA1	1.54615	0.173999
ACR.RD	EIF4EBP3	1.45978	0.179425
SCC.FA	ZKSCAN8	1.86882	0.179489
SCC.FA	SLC35A4	1.81334	0.185802
SCC.FA	TMEM173	1.08187	0.190289
CGC.MD	MAPT	1.356	0.19142
GCC.RD	CD14	1.57355	0.19285
Brain.stem	GNPTAB	1.34501	0.194053
right.pallidum	HM13	2.16569	0.197339
SLF.MD	ZKSCAN8	1.99814	0.202842
right.lateral.ventricle	AMZ1	1.9139	0.205417
left.pallidum	HM13	2.1246	0.205861
ALIC.MD	CALHM1	1.98494	0.206605
right.pallidum	STX6	1.4439	0.217486
ACR.MD	EIF4EBP3	1.26224	0.219709
cerebellar.vermal.lobules.VIII.X	LHFPL3	1.65847	0.220682
ALIC.RD	CALHM1	1.87547	0.231151
PCR.AD	ZKSCAN8	1.8622	0.233253
left.cerebellum.exterior	DCTPP1	2.29228	0.233655
right.precuneus	SSH2	1.32306	0.24006
total.brain.volume	ARHGAP27	1.70785	0.243449
FX.AD	TMEM190	0.165063	0.246538
total.brain.volume	PLEKHM1	1.58907	0.2521
ALIC.FA	PLEKHM1	1.57251	0.252465
Average.MD	EIF4EBP3	1.10523	0.257901
PLIC.FA	COX6B1	0.463941	0.258792
PLIC.FA	ZNF461	1.64583	0.267055
BCC.RD	PARP10	0.694115	0.269171
right.lateral.ventricle	FOXF1	1.69686	0.271566
FX.AD	FOXF1	1.71451	0.277949
SCC.RD	ZKSCAN4	1.4327	0.286061
white.matter	LENEP	1.91842	0.286146
SCC.RD	DMRTA1	1.68996	0.294394
right.precentral	THBS1	1.7808	0.29448
GCC.MD	SRA1	1.02744	0.295523
RLIC.RD	ZKSCAN4	1.39067	0.298242
ALIC.RD	PLEKHM1	1.39466	0.301745
PLIC.MO	ZNF461	1.45608	0.321554
SCC.FA	EIF4EBP3	0.888098	0.327297
right.ventral.DC	MRPL1	1.28651	0.327798
left.pallidum	MED8	1.36672	0.332519
SCR.MD	ZKSCAN4	1.24281	0.344651
right.pallidum	TIE1	1.55407	0.345839
ALIC.MD	CRHR1	1.21008	0.346372
SCC.MD	EIF4EBP3	0.60524	0.347481
left.hippocampus	TBK1	1.25203	0.347942
right.hippocampus	XPOT	1.05324	0.348579
SCR.MO	PI4KA	0.539025	0.352411
SCR.MD	ZKSCAN8	1.25111	0.352723
PTR.RD	ZKSCAN4	1.21569	0.35378
SCC.FA	ZKSCAN4	1.19183	0.361971
X3rd.ventricle	RHPN2	0.810907	0.363954
PLIC.MO	C19orf55	0.304727	0.365204
SCC.RD	SLC35A4	1.11109	0.374905
PLIC.AD	POLR2I	1.84843	0.375899
right.precuneus	PHF12	1.24082	0.386305
left.pallidum	TMEM125	1.26805	0.390017
EC.RD	NBEAL1	0.716689	0.391369
left.putamen	HM13	1.45046	0.3939
FX.FA	CASC10	1.1268	0.394924
EC.MD	PLEKHM1	1.10849	0.398268
right.precuneus	GIT1	1.66579	0.403114
PLIC.MO	COX6B1	0.199249	0.406904
PLIC.FA	LIN37	0.606446	0.4194
ALIC.MD	ARHGAP27	1.12694	0.426946
right.hippocampus	TBK1	1.02804	0.430593
ALIC.FA	CRHR1	0.943722	0.435572
left.insula	PHF12	1.10153	0.437302
GCC.FA	SRA1	0.625167	0.442417
X3rd.ventricle	GPATCH1	0.438967	0.445648
right.cerebellum.white.matter	CCDC53	0.134944	0.448693
left.ventral.DC	MRPL1	1.06515	0.453973
cerebellar.vermal.lobules.VIII.X	PMPCB	1.30805	0.457182
GCC.AD	CTTNBP2	0.863204	0.45923
Average.RD	EIF4EBP3	0.341208	0.462787
X3rd.ventricle	FOXF1	1.0366	0.465787
total.brain.volume	CALHM2	0.242166	0.472431
FX.MD	FOXF1	1.06842	0.48676
GCC.FA	CD14	0.646525	0.488085
PLIC.MO	POLR2I	1.37928	0.491243
BCC.FA	EIF4EBP3	0.287757	0.491866
PLIC.FA	POLR2I	1.36655	0.497478
total.brain.volume	PDCD11	0.660643	0.512104
left.insula	EFCAB5	0.259413	0.519935
right.putamen	HM13	1.05433	0.530042
EC.MD	NBEAL1	0.383737	0.545872
CGC.RD	EIF4EBP3	0.339622	0.546202
PCR.MD	ZKSCAN4	0.730591	0.547473
left.pallidum	BCL2L1	0.720304	0.553616
PLIC.AD	AMPD3	0.0414934	0.566839
FX.RD	FOXF1	0.852787	0.570187
right.insula	EFCAB5	0.178487	0.57265
left.caudate	SH2B1	0.327651	0.575537
PLIC.MO	AMPD3	0.0361636	0.576171
right.insula	PHF12	0.751469	0.57947
PCR.MO	FOXF1	0.819827	0.581854
Average.RD	ZKSCAN4	0.642085	0.58749
SCR.MO	CASC10	0.640065	0.594586
PLIC.AD	WEE1	0.781721	0.600809
FXST.FA	PLEKHM1	0.626211	0.602388
PLIC.MO	LIN37	0.182838	0.605297
FX.MD	DCTPP1	0.90011	0.605565
GCC.FA	PCDHGC5	0.5549	0.617876
left.lateral.ventricle	FOXF1	0.659473	0.632489
ALIC.RD	CRHR1	0.470736	0.637749
SLF.MD	ZKSCAN4	0.523861	0.64142
right.cerebellum.exterior	DCTPP1	0.528026	0.664533
SCC.RD	SRA1	0.213431	0.668988
GCC.MD	PCDHGC5	0.446284	0.677898
SCR.FA	CASC10	0.462056	0.687286
Average.FA	ZKSCAN4	0.408952	0.69297
right.insula	SSH2	0.0603999	0.694654
right.putamen	ANKRD42	0.253827	0.697462
total.brain.volume	GJC1	0.193623	0.706861
left.hippocampus	IFIH1	0.185883	0.70959
left.pericalcarine	ELOVL7	0.386552	0.71056
cerebellar.vermal.lobules.I.V	SEMA3D	0.280673	0.713095
left.hippocampus	XPOT	0.229589	0.716043
right.precentral	DCTPP1	0.124922	0.723841
FXST.RD	MAPT	0.184764	0.729874
X4th.ventricle	ALDH1A2	0.330371	0.734798
GCC.MD	EIF4EBP3	0.0112827	0.73932
SLF.FA	DCTPP1	0.0980011	0.740085
SCR.MO	FOXF1	0.366113	0.746105
SCR.FA	FOXF1	0.336856	0.753446
GCC.RD	PCDHGC5	0.171058	0.777884
SCC.FA	PCDHGC5	0.168389	0.79167
GCC.MO	CTTNBP2	0.103679	0.795108
SCC.FA	SRA1	0.0274573	0.799718
right.insula	CORO6	0.0675098	0.82396
right.amygdala	RAD51AP1	0.116037	0.850802
GCC.FA	EIF4EBP3	0	1
Average.RD	SMARCAL1	0	1
SCC.RD	PCDHGC5	0	1
FX.RD	TMEM190	0	1
PLIC.AD	ACTN4	0	1
PLIC.AD	C19orf55	0	1
GCC.RD	EIF4EBP3	0	1
GCC.RD	PLEC	0	1
left.insula	CORO6	0	1
left.insula	NSRP1	0	1
left.insula	SSH2	0	1
left.cerebellum.white.matter	CCDC53	0	1
SLF.RD	ZKSCAN4	0	1
ALIC.FA	MAPT	0	1
ALIC.MD	LRRC37A	0	1
ALIC.MD	MAPT	0	1
RLIC.FA	EFCAB5	0	1
RLIC.FA	NSRP1	0	1
FXST.RD	ARHGAP27	0	1
ALIC.RD	ARL17A	0	1
ALIC.RD	LRRC37A	0	1
ALIC.RD	MAPT	0	1
FX.MD	TMEM190	0	1
FXST.FA	LRRC37A	0	1
X4th.ventricle	FOXF1	0	1
left.isthmus.cingulate	METTL10	0	1
white.matter	STX6	0	1
left.hippocampus	DCTPP1	0	1
left.hippocampus	LATS1	0	1
left.hippocampus	NUP43	0	1
Average.FA	SMARCAL1	0	1
left.pericalcarine	ERCC8	0	1
left.accumbens.area	DCTPP1	0	1
total.brain.volume	PSD	0	1
right.hippocampus	GINM1	0	1
right.hippocampus	LATS1	0	1
right.hippocampus	NUP43	0	1
Average.MD	SMARCAL1	0	1

### Sheet: readme
ID: ID of neuroimaging traits
Gene: Symbol of gene
Test_score: the test statistics of cross-tissue conditional analysis provided by UTMOST
P-value: the raw p-value of gene in conditional analysis
