## Supplementary_tables for "Transcriptome-wide association analysis of 211 neuroimaging traits identifies new genes for brain structures and yields insights into the gene-level pleiotropy with other complex traits": Supp_Table15.xlsx

### Sheet: Supp_Table15
Supplementary Table 15: Enrichment analysis of genes identified for 211 neuroimaging traits (n=19,629 subjects for ROI volumes and 17,706 for DTI parameters) and 11 cognitive and mental health traits.
	promoter_astrocyte	promoter_cortical	promoter_hippocampal	promoter_motor	high_conf
UTMOST_cross_tissue	0.001382	0.00459055	0.00151764	0.00376092	0.0243859
UTMOST_other_traits	4.48274e-08	1.41955e-05	2.14197e-07	4.90877e-11	3.02771e-05
Combined	1.67024e-09	6.91297e-07	3.36075e-09	2.93292e-11	2.76597e-05
FUMA\MAGMA	0.00510874	0.20042	0.332588	0.0632935	0.014769
UTMOST_brain	0.0683583	0.0457161	0.107504	0.319287	0.299945

### Sheet: readme
promoter_astrocyte: Primary astrocytes
promoter_cortical: iPSC-induced excitatory neurons
promoter_hippocampal: iPSC-derived hippocampal DG-like neurons
promoter_motor: iPSC-induced lower motor neurons
high_conf: high confident interactions
UTMOST_cross_tissue: significant genes identified by cross-tissue TWAS analyais for 211 neuroimaging traits
UTMOST_other_traits: significant genes identified by cross-tissue TWAS analyais for 11 cognitive and mental health traits
Combined: combinding the significant genes found in the above two analyses
FUMA\MAGMA: significant genes identified by FUMA or MAGMA analyais for 211 neuroimaging traits
UTMOST_brain: significant genes identified by brain tissue-specific TWAS analyais for 211 neuroimaging traits
