## Supplementary_tables for "Transcriptome-wide association analysis of 211 neuroimaging traits identifies new genes for brain structures and yields insights into the gene-level pleiotropy with other complex traits": Supp_Table16.xlsx

### Sheet: Supp_Table16
Supplementary Table 16: Enrichment analysis of genes identified for 211 neuroimaging traits (n=19,629 subjects for ROI volumes and 17,706 for DTI parameters) and 11 cognitive and mental health traits.
	promoter_astrocyte	promoter_cortical	promoter_hippocampal	promoter_motor	high_conf
UTMOST_cross_tissue	0.00314092	0.0081974	0.00316175	0.00723253	0.0358617
UTMOST_other_traits	2.24137e-07	4.4361e-05	8.92486e-07	6.13596e-10	7.56927e-05
Combined	1.39186e-08	2.46892e-06	2.10047e-08	6.13596e-10	7.56927e-05
FUMA\MAGMA	0.00851456	0.22775	0.332588	0.0832809	0.0230765
UTMOST_brain	0.0854479	0.0634946	0.127981	0.332588	0.326027

### Sheet: 工作表1
promoter_astrocyte: Primary astrocytes
promoter_cortical: iPSC-induced excitatory neurons
promoter_hippocampal: iPSC-derived hippocampal DG-like neurons
promoter_motor: iPSC-induced lower motor neurons
high_conf: high confident interactions
UTMOST_cross_tissue: significant genes identified by cross-tissue TWAS analyais for 211 neuroimaging traits
UTMOST_other_traits: significant genes identified by cross-tissue TWAS analyais for 11 cognitive and mental health traits
Combined: combinding the significant genes found in the above two analyses
FUMA\MAGMA: significant genes identified by FUMA or MAGMA analyais for 211 neuroimaging traits
UTMOST_brain: significant genes identified by brain tissue-specific TWAS analyais for 211 neuroimaging traits
