## Supplementary_tables for "Transcriptome-wide association analysis of 211 neuroimaging traits identifies new genes for brain structures and yields insights into the gene-level pleiotropy with other complex traits": Supp_Table17.xlsx

### Sheet: Supp_Table17
Supplementary Table 17: Drug-target lookups of genes identified for 11 cognitive and mental health traits (sample sizes and data resources can be found in Supplementary Table 23).
DrugBank_ID	Drug_name	ACT_code	Gene_Symbol	Chro
DB00568	Cinnarizine	N07CA02	CACNA1I	22q13.1
DB00617	Paramethadione	N03AC01	CACNA1I	22q13.1
DB00909	Zonisamide	N03AX15	CACNA1I	22q13.1
DB04841	Flunarizine	N07CA03	CACNA1I	22q13.1
DB01065	Melatonin	N05CH01	ESR1	6q25.1
DB01183	Naloxone	N02AA55	ESR1	6q25.1
DB00822	Disulfiram	N07BB01	ALDH2	12q24.2
DB00568	Cinnarizine	N07CA02	CACNA1C	12p13.3
DB00659	Acamprosate	N07BB03	GRM2	3p21.2
DB01159	Halothane	N01AB01	KCNJ3	2q24.1
DB00909	Zonisamide	N03AX15	SCN3A	2q24
DB00568	Cinnarizine	N07CA02	CACNA1D	3p14.3
DB01159	Halothane	N01AB01	KCNK3	2p23
DB00184	Nicotine	N07BA01	CHRNA3	15q24
DB00674	Galantamine	N06DA04	CHRNA3	15q24
DB01156	Bupropion	N06AX12	CHRNA3	15q24
DB01227	Levomethadyl Acetate	N07BC03	CHRNA3	15q24
DB01273	Varenicline	N07BA03	CHRNA3	15q24
DB00184	Nicotine	N07BA01	CHRNA6	8p11.21
DB00674	Galantamine	N06DA04	CHRNA6	8p11.21
DB01273	Varenicline	N07BA03	CHRNA6	8p11.21
DB00176	Fluvoxamine	N06AB08	SLC6A4	17q11.2
DB00182	Amphetamine	N06BA01	SLC6A4	17q11.2
DB00193	Tramadol	N02AJ13	SLC6A4	17q11.2
DB00215	Citalopram	N06AB04	SLC6A4	17q11.2
DB00234	Reboxetine	N06AX18	SLC6A4	17q11.2
DB00285	Venlafaxine	N06AX16	SLC6A4	17q11.2
DB00289	Atomoxetine	N06BA09	SLC6A4	17q11.2
DB00321	Amitriptyline	N06AA09	SLC6A4	17q11.2
DB00344	Protriptyline	N06AA11	SLC6A4	17q11.2
DB00363	Clozapine	N05AH02	SLC6A4	17q11.2
DB00422	Methylphenidate	N06BA04	SLC6A4	17q11.2
DB00458	Imipramine	N06AA02	SLC6A4	17q11.2
DB00472	Fluoxetine	N06AB03	SLC6A4	17q11.2
DB00476	Duloxetine	N06AX21	SLC6A4	17q11.2
DB00477	Chlorpromazine	N05AA01	SLC6A4	17q11.2
DB00502	Haloperidol	N05AD01	SLC6A4	17q11.2
DB00540	Nortriptyline	N06AA10	SLC6A4	17q11.2
DB00543	Amoxapine	N06AA17	SLC6A4	17q11.2
DB00656	Trazodone	N06AX05	SLC6A4	17q11.2
DB00715	Paroxetine	N06AB05	SLC6A4	17q11.2
DB00726	Trimipramine	N06AA06	SLC6A4	17q11.2
DB00734	Risperidone	N05AX08	SLC6A4	17q11.2
DB00907	Cocaine	N01BC01	SLC6A4	17q11.2
DB00934	Maprotiline	N06AA21	SLC6A4	17q11.2
DB01142	Doxepin	N06AA12	SLC6A4	17q11.2
DB01149	Nefazodone	N06AX06	SLC6A4	17q11.2
DB01151	Desipramine	N06AA01	SLC6A4	17q11.2
DB01156	Bupropion	N06AX12	SLC6A4	17q11.2
DB01175	Escitalopram	N06AB10	SLC6A4	17q11.2
DB01224	Quetiapine	N05AH04	SLC6A4	17q11.2
DB01238	Aripiprazole	N05AX12	SLC6A4	17q11.2
DB01242	Clomipramine	N06AA04	SLC6A4	17q11.2
DB01267	Paliperidone	N05AX13	SLC6A4	17q11.2
DB01576	Dextroamphetamine	N06BA02	SLC6A4	17q11.2
DB04821	Nomifensine	N06AX04	SLC6A4	17q11.2
DB04832	Zimelidine	N06AB02	SLC6A4	17q11.2
DB04842	Fluspirilene	N05AG01	SLC6A4	17q11.2
DB04896	Milnacipran	N06AX17	SLC6A4	17q11.2
DB06144	Sertindole	N05AE03	SLC6A4	17q11.2
DB06148	Mianserin	N06AX03	SLC6A4	17q11.2
DB06216	Asenapine	N05AH05	SLC6A4	17q11.2
DB06684	Vilazodone	N06AX24	SLC6A4	17q11.2
DB06700	Desvenlafaxine	N06AX23	SLC6A4	17q11.2
