## Supplementary_tables for "Transcriptome-wide association analysis of 211 neuroimaging traits identifies new genes for brain structures and yields insights into the gene-level pleiotropy with other complex traits": Supp_Table18.xlsx

### Sheet: Supp_Table18
Supplementary Table 18: Drug-target lookups of genes identified for 211 neuroimaging traits (n=19,629 subjects for ROI volumes and 17,706 for DTI parameters).
DrugBank_ID	Drug_name	ACT_code	Gene_Symbol	Chro
DB00837	Progabide	N03AG05	GABBR1	6p21.31
DB01080	Vigabatrin	N03AG04	GABBR1	6p21.31
DB00216	Eletriptan	N02CC06	HTR2B	2q36.3-q37.1
DB00247	Methysergide	N02CA04	HTR2B	2q36.3-q37.1
DB00248	Cabergoline	N04BC06	HTR2B	2q36.3-q37.1
DB00268	Ropinirole	N04BC04	HTR2B	2q36.3-q37.1
DB00320	Dihydroergotamine	N02CA01	HTR2B	2q36.3-q37.1
DB00413	Pramipexole	N04BC05	HTR2B	2q36.3-q37.1
DB00508	Triflupromazine	N05AA05	HTR2B	2q36.3-q37.1
DB00589	Lisuride	N02CA07	HTR2B	2q36.3-q37.1
DB00714	Apomorphine	N04BC07	HTR2B	2q36.3-q37.1
DB00805	Minaprine	N06AX07	HTR2B	2q36.3-q37.1
DB01142	Doxepin	N06AA12	HTR2B	2q36.3-q37.1
DB01186	Pergolide	N04BC02	HTR2B	2q36.3-q37.1
DB01200	Bromocriptine	N04BC01	HTR2B	2q36.3-q37.1
DB01239	Chlorprothixene	N05AF03	HTR2B	2q36.3-q37.1
DB01242	Clomipramine	N06AA04	HTR2B	2q36.3-q37.1
DB01183	Naloxone	N02AA55	CREB1	2q34
DB00176	Fluvoxamine	N06AB08	SLC6A4	17q11.2
DB00182	Amphetamine	N06BA01	SLC6A4	17q11.2
DB00193	Tramadol	N02AJ13	SLC6A4	17q11.2
DB00215	Citalopram	N06AB04	SLC6A4	17q11.2
DB00234	Reboxetine	N06AX18	SLC6A4	17q11.2
DB00285	Venlafaxine	N06AX16	SLC6A4	17q11.2
DB00289	Atomoxetine	N06BA09	SLC6A4	17q11.2
DB00321	Amitriptyline	N06AA09	SLC6A4	17q11.2
DB00344	Protriptyline	N06AA11	SLC6A4	17q11.2
DB00363	Clozapine	N05AH02	SLC6A4	17q11.2
DB00422	Methylphenidate	N06BA04	SLC6A4	17q11.2
DB00458	Imipramine	N06AA02	SLC6A4	17q11.2
DB00472	Fluoxetine	N06AB03	SLC6A4	17q11.2
DB00472	Fluoxetine	N06AB03	HTR2B	2q36.3-q37.1
DB00476	Duloxetine	N06AX21	SLC6A4	17q11.2
DB00476	Duloxetine	N06AX21	HTR2B	2q36.3-q37.1
DB00477	Chlorpromazine	N05AA01	SLC6A4	17q11.2
DB00477	Chlorpromazine	N05AA01	HTR2B	2q36.3-q37.1
DB00490	Buspirone	N05BE01	HTR2B	2q36.3-q37.1
DB00502	Haloperidol	N05AD01	SLC6A4	17q11.2
DB00502	Haloperidol	N05AD01	HTR2B	2q36.3-q37.1
DB00540	Nortriptyline	N06AA10	SLC6A4	17q11.2
DB00543	Amoxapine	N06AA17	SLC6A4	17q11.2
DB00656	Trazodone	N06AX05	SLC6A4	17q11.2
DB00656	Trazodone	N06AX05	HTR2B	2q36.3-q37.1
DB00696	Ergotamine	N02CA02	HTR2B	2q36.3-q37.1
DB00715	Paroxetine	N06AB05	SLC6A4	17q11.2
DB00726	Trimipramine	N06AA06	SLC6A4	17q11.2
DB00734	Risperidone	N05AX08	SLC6A4	17q11.2
DB00734	Risperidone	N05AX08	HTR2B	2q36.3-q37.1
DB00907	Cocaine	N01BC01	SLC6A4	17q11.2
DB00934	Maprotiline	N06AA21	SLC6A4	17q11.2
DB01065	Melatonin	N05CH01	HTR2B	2q36.3-q37.1
DB01142	Doxepin	N06AA12	SLC6A4	17q11.2
DB01149	Nefazodone	N06AX06	SLC6A4	17q11.2
DB01151	Desipramine	N06AA01	SLC6A4	17q11.2
DB01156	Bupropion	N06AX12	SLC6A4	17q11.2
DB01175	Escitalopram	N06AB10	SLC6A4	17q11.2
DB01224	Quetiapine	N05AH04	SLC6A4	17q11.2
DB01238	Aripiprazole	N05AX12	SLC6A4	17q11.2
DB01238	Aripiprazole	N05AX12	HTR2B	2q36.3-q37.1
DB01242	Clomipramine	N06AA04	SLC6A4	17q11.2
DB01267	Paliperidone	N05AX13	SLC6A4	17q11.2
DB01576	Dextroamphetamine	N06BA02	SLC6A4	17q11.2
DB04821	Nomifensine	N06AX04	SLC6A4	17q11.2
DB04832	Zimelidine	N06AB02	SLC6A4	17q11.2
DB04842	Fluspirilene	N05AG01	SLC6A4	17q11.2
DB04842	Fluspirilene	N05AG01	HTR2B	2q36.3-q37.1
DB04896	Milnacipran	N06AX17	SLC6A4	17q11.2
DB06144	Sertindole	N05AE03	SLC6A4	17q11.2
DB06148	Mianserin	N06AX03	SLC6A4	17q11.2
DB06148	Mianserin	N06AX03	HTR2B	2q36.3-q37.1
DB06216	Asenapine	N05AH05	SLC6A4	17q11.2
DB06288	Amisulpride	N05AL05	HTR2B	2q36.3-q37.1
DB06594	Agomelatine	N06AX22	HTR2B	2q36.3-q37.1
DB06684	Vilazodone	N06AX24	SLC6A4	17q11.2
DB06700	Desvenlafaxine	N06AX23	SLC6A4	17q11.2
