## Supplementary_tables for "Transcriptome-wide association analysis of 211 neuroimaging traits identifies new genes for brain structures and yields insights into the gene-level pleiotropy with other complex traits": Supp_Table19.xlsx

### Sheet: R_squared
Supplementary Table 19: Prediction accuracy (incremental R-squared) and p-value of gene-based polygenic risk scores constructed by UKB-derived TWAS summary statistics (n=19,629 subjects) on the four independent datasets.
ID	ADNI	PING	PNC	HCP
left.caudal.anterior.cingulate	1.33915	1.50494	1.35947	1.67799
left.caudal.middle.frontal	1.98898	1.69507	3.00307	2.16758
left.cuneus	0.912945	1.91562	5.16005	2.42656
left.entorhinal	0.810533	3.08154	3.15384	2.75431
left.fusiform	1.72974	2.01371	4.41401	2.54844
left.inferior.parietal	1.23445	1.11816	1.95751	1.21608
left.inferior.temporal	0.502129	2.17687	6.95723	3.00063
left.isthmus.cingulate	1.17521	1.51842	3.13905	3.39963
left.lateral.occipital	1.08991	2.05778	3.90299	1.7611
left.lateral.orbitofrontal	0.920659	1.87916	4.49072	2.6264
left.lingual	0.985658	2.21739	6.63458	3.57783
left.medial.orbitofrontal	0.87945	1.89474	1.64357	1.22091
left.middle.temporal	0.425192	3.8961	5.69858	2.30692
left.parahippocampal	0.617244	1.30387	3.18976	2.15849
left.paracentral	0.800598	1.73859	3.93019	2.22679
left.pars.opercularis	0.943654	1.39587	2.75271	1.98935
left.pars.orbitalis	1.08155	2.80287	2.84259	2.04717
left.pars.triangularis	1.86279	1.11464	1.72913	1.30357
left.pericalcarine	1.9813	2.55045	3.04288	2.32075
left.postcentral	0.90146	1.45981	4.04544	1.91385
left.posterior.cingulate	1.26921	0.881202	1.55839	1.42077
left.precentral	1.42463	2.53289	2.76689	1.76768
left.precuneus	1.06834	1.93166	4.79258	3.41874
left.rostral.anterior.cingulate	1.3138	1.77699	2.79824	1.64286
left.rostral.middle.frontal	1.15701	1.20969	1.65422	1.68749
left.superior.frontal	0.768447	1.12923	3.22589	1.83578
left.superior.parietal	0.926058	1.65904	6.16174	1.96689
left.superior.temporal	1.04848	1.38542	2.91253	1.77239
left.supramarginal	0.783087	1.30773	2.53341	1.43129
left.transverse.temporal	2.05335	2.25576	2.84842	3.25935
left.insula	2.34169	2.51647	3.50915	3.62727
right.caudal.anterior.cingulate	0.808859	0.789523	0.785922	1.15717
right.caudal.middle.frontal	1.18678	1.8539	3.26133	2.42233
right.cuneus	0.818215	1.27236	3.15795	1.95991
right.entorhinal	0.42584	1.45205	5.22826	2.79844
right.fusiform	1.70944	2.25922	4.94919	2.87872
right.inferior.parietal	0.910193	1.40387	1.59166	1.01825
right.inferior.temporal	1.252	1.61167	6.14224	2.07818
right.isthmus.cingulate	1.01354	2.22505	3.25248	2.74489
right.lateral.occipital	1.00687	1.32162	2.94179	2.55039
right.lateral.orbitofrontal	0.871161	1.69848	3.84312	2.87339
right.lingual	1.50736	2.09132	5.40271	3.75817
right.medial.orbitofrontal	1.09481	2.44607	3.47721	1.30522
right.middle.temporal	0.437805	2.58688	6.43903	5.68125
right.parahippocampal	0.627187	1.09191	2.20821	2.10356
right.paracentral	1.89469	1.88041	1.83069	1.54333
right.pars.opercularis	1.30414	1.59675	3.09503	2.38442
right.pars.orbitalis	0.706366	1.4921	2.6352	1.13192
right.pars.triangularis	1.21081	1.99686	1.78942	1.47675
right.pericalcarine	2.60355	1.1677	3.2784	1.83434
right.postcentral	0.850421	1.33611	3.11151	1.48229
right.posterior.cingulate	1.67077	1.21197	1.56805	1.97631
right.precentral	1.67425	0.63299	4.92956	1.94893
right.precuneus	1.66121	2.25522	5.18888	3.59248
right.rostral.anterior.cingulate	1.47142	1.12204	2.995	0.739591
right.rostral.middle.frontal	1.12142	1.55135	1.44627	1.36971
right.superior.frontal	0.824459	0.9296	3.37711	2.702
right.superior.parietal	0.891922	1.04144	3.41228	2.06145
right.superior.temporal	1.37892	1.29082	3.57744	1.9792
right.supramarginal	0.613213	1.16607	1.99831	1.22981
right.transverse.temporal	2.17126	1.85093	1.18033	2.91613
right.insula	1.86272	2.9385	2.81303	2.81575
cerebellar.vermal.lobules.I.V	3.55995	1.1337	1.23146	2.03665
cerebellar.vermal.lobules.VI.VII	1.19077	1.56133	0.590124	1.19577
cerebellar.vermal.lobules.VIII.X	1.39038	4.67485	6.97416	6.48022
left.basal.forebrain	0.566318	1.62688	0.838362	1.25887
right.basal.forebrain	0.816666	1.59409	0.699608	1.31349
Brain.stem	2.21518	0.818482	1.33918	1.63674
CSF	1.06377	1.93201	1.09108	1.53924
X3rd.ventricle	1.15279	2.29175	2.26719	1.3328
X4th.ventricle	3.26743	2.24758	1.31525	2.04266
optic.chiasm	1.96945	0.699257	1.19021	1.08911
left.lateral.ventricle	0.759423	1.17733	0.911369	2.13732
left.inferior.lateral.ventricle	0.444586	1.65764	1.21116	1.44219
left.cerebellum.exterior	2.09425	1.77968	2.60425	2.34299
left.cerebellum.white.matter	1.52547	1.14585	2.07507	2.79981
left.thalamus.proper	1.06749	1.99482	4.19774	1.85829
left.caudate	1.29682	2.6243	2.33632	1.12996
left.putamen	2.49753	1.97001	2.11718	2.55393
left.pallidum	2.34236	2.29612	1.411	1.63479
left.hippocampus	1.0005	2.97217	3.47867	3.1686
left.amygdala	1.353	0.770062	2.96471	1.7128
left.accumbens.area	2.1418	2.46954	2.98959	1.68774
left.ventral.DC	1.65364	1.58737	2.1276	1.89425
left.vessel	1.52818	1.72201	0.734259	0.944097
right.lateral.ventricle	0.686736	1.20092	0.735651	1.68036
right.inferior.lateral.ventricle	0.704844	0.744989	0.786586	0.948721
right.cerebellum.exterior	2.21517	2.20883	2.92383	2.08093
right.cerebellum.white.matter	2.21287	1.42096	1.67962	2.34576
right.thalamus.proper	0.779336	1.77333	4.50882	1.94967
right.caudate	0.445381	2.53997	1.90588	1.738
right.putamen	2.43181	2.84502	1.7241	2.47108
right.pallidum	3.14192	2.72098	1.10986	1.79091
right.hippocampus	0.920589	3.25842	4.03498	1.88938
right.amygdala	0.851331	1.03889	1.68445	1.37232
right.accumbens.area	2.92489	3.26029	2.91269	2.26051
right.ventral.DC	2.02956	1.45323	2.35507	1.79411
right.vessel	1.26108	1.52808	0.444072	1.29183
grey.matter	0.886662	1.72161	6.0679	2.50108
white.matter	0.925551	1.14944	2.98298	1.27109
total.brain.volume	2.28962	1.67139	4.37924	2.51114

### Sheet: p-value
ID	ADNI	PING	PNC	HCP
left.caudal.anterior.cingulate	9.3503e-05	8.54675e-05	1.29596e-06	2.0516e-06
left.caudal.middle.frontal	1.52343e-06	4.84275e-05	1.20171e-12	5.46068e-08
left.cuneus	0.001327	8.85003e-06	8.14416e-21	1.34661e-08
left.entorhinal	0.00092274	1.84467e-09	4.43412e-14	1.02965e-10
left.fusiform	1.40843e-06	1.53891e-06	2.77782e-19	1.91079e-10
left.inferior.parietal	0.00017414	0.000714452	9.16421e-09	4.4118e-05
left.inferior.temporal	0.00541654	1.0201e-06	7.85487e-30	2.70173e-12
left.isthmus.cingulate	0.000236135	1.34838e-05	1.05939e-14	5.53501e-13
left.lateral.occipital	0.000220186	2.24015e-06	3.05913e-16	8.80734e-07
left.lateral.orbitofrontal	0.00038572	4.67937e-06	2.96047e-19	2.26833e-10
left.lingual	0.000320091	6.11326e-07	6.5525e-28	3.36778e-13
left.medial.orbitofrontal	0.000791398	6.56657e-06	6.82024e-08	1.76798e-05
left.middle.temporal	0.0182024	8.71961e-11	3.27381e-24	1.5401e-09
left.parahippocampal	0.00395968	0.000376949	5.59903e-13	3.1379e-07
left.paracentral	0.00201756	2.42182e-05	1.04057e-16	5.85412e-08
left.pars.opercularis	0.00134451	0.000205363	2.12408e-11	8.56224e-07
left.pars.orbitalis	0.000691502	1.96465e-07	2.05428e-11	6.75808e-07
left.pars.triangularis	9.48502e-06	0.00105882	1.45099e-07	6.96494e-05
left.pericalcarine	7.00092e-06	6.11463e-07	4.57074e-12	1.67851e-07
left.postcentral	0.00132698	0.000139156	1.23952e-16	3.82157e-07
left.posterior.cingulate	7.67853e-05	0.00100503	5.75955e-08	5.62225e-06
left.precentral	4.36443e-05	2.41948e-07	3.09779e-12	3.6157e-07
left.precuneus	0.000169552	1.04679e-06	6.13651e-22	5.40948e-13
left.rostral.anterior.cingulate	5.95243e-05	1.34914e-05	2.71837e-12	1.35573e-06
left.rostral.middle.frontal	0.000165816	0.000468279	8.54435e-08	1.34689e-06
left.superior.frontal	0.00140496	0.000789905	7.66466e-14	2.9984e-07
left.superior.parietal	0.000711205	5.58243e-05	3.22793e-24	3.72911e-07
left.superior.temporal	0.000160372	9.85069e-05	1.65941e-13	8.22129e-08
left.supramarginal	0.00320723	0.000283207	2.44682e-11	7.14487e-06
left.transverse.temporal	9.46983e-07	2.10966e-06	1.26538e-11	4.30666e-10
left.insula	7.11614e-08	1.53951e-07	1.9233e-15	9.51798e-14
right.caudal.anterior.cingulate	0.00328241	0.00622876	0.000419054	0.000227363
right.caudal.middle.frontal	0.000212467	2.04549e-05	1.02086e-13	3.15323e-08
right.cuneus	0.00152454	0.000299833	2.1078e-13	1.24445e-07
right.entorhinal	0.0158318	2.47715e-05	2.36646e-23	2.77037e-11
right.fusiform	1.18802e-06	2.02179e-07	1.1041e-21	8.5347e-12
right.inferior.parietal	0.00130146	0.00014129	1.55538e-07	0.000139897
right.inferior.temporal	1.80541e-05	1.93491e-05	1.11884e-26	8.94907e-09
right.isthmus.cingulate	0.000528739	2.38189e-07	2.14146e-14	1.14014e-09
right.lateral.occipital	0.000221438	0.00018681	1.18384e-12	1.59966e-09
right.lateral.orbitofrontal	0.000664037	1.19361e-05	5.95216e-17	6.01322e-11
right.lingual	6.63978e-06	9.62222e-07	3.08963e-23	6.45497e-15
right.medial.orbitofrontal	0.00011529	3.84606e-07	1.069e-14	1.42106e-05
right.middle.temporal	0.0139907	1.15162e-07	4.21264e-27	2.10687e-21
right.parahippocampal	0.00629132	0.00125792	2.83697e-09	7.33703e-07
right.paracentral	2.65935e-06	1.3483e-05	1.95193e-08	5.24791e-06
right.pars.opercularis	0.000163438	7.1696e-05	7.45069e-13	3.46294e-08
right.pars.orbitalis	0.0054209	0.000131199	6.81734e-11	0.00015489
right.pars.triangularis	0.000371337	1.28345e-05	1.00775e-07	4.14728e-05
right.pericalcarine	3.73854e-08	0.000799664	4.0488e-13	1.95705e-06
right.postcentral	0.00212605	0.000209091	8.35233e-13	6.70357e-06
right.posterior.cingulate	5.26903e-06	0.00017069	6.47949e-08	1.61517e-07
right.precentral	7.0168e-06	0.00872933	8.96706e-21	1.37332e-07
right.precuneus	1.08068e-06	1.36085e-07	1.43754e-23	1.39485e-13
right.rostral.anterior.cingulate	4.45645e-05	0.000622603	1.25146e-12	0.00133389
right.rostral.middle.frontal	0.000233896	6.42674e-05	6.43814e-07	1.56167e-05
right.superior.frontal	0.000832716	0.00198502	5.38149e-15	1.52158e-10
right.superior.parietal	0.000973604	0.00145602	5.06054e-14	1.04559e-07
right.superior.temporal	2.83081e-05	0.000180593	4.40277e-16	2.89635e-08
right.supramarginal	0.00859227	0.000689262	3.89583e-09	3.04659e-05
right.transverse.temporal	1.32939e-06	2.27324e-05	1.4116e-05	4.56449e-09
right.insula	2.24302e-06	1.17012e-08	9.89266e-13	3.55872e-11
cerebellar.vermal.lobules.I.V	5.76483e-10	0.000697104	6.25232e-06	2.18439e-07
cerebellar.vermal.lobules.VI.VII	0.00045983	6.89166e-05	0.00186267	0.000138361
cerebellar.vermal.lobules.VIII.X	5.92676e-05	2.7497e-13	7.99634e-29	2.21972e-22
left.basal.forebrain	0.0150307	0.000112693	0.000208909	6.537e-05
right.basal.forebrain	0.00332375	0.00012853	0.000882832	4.72078e-05
Brain.stem	9.89205e-08	0.000160141	6.23573e-07	9.95617e-07
CSF	0.000988175	1.87288e-05	5.04309e-05	1.88753e-05
X3rd.ventricle	8.57046e-05	2.76706e-06	2.64328e-09	3.49463e-05
X4th.ventricle	3.10974e-09	1.44768e-06	7.08794e-06	9.20103e-07
optic.chiasm	1.05592e-05	0.00945251	2.30066e-05	0.000596045
left.lateral.ventricle	0.00207771	0.000648429	0.000170875	9.9025e-07
left.inferior.lateral.ventricle	0.0130033	8.1246e-05	1.67028e-05	7.7441e-05
left.cerebellum.exterior	1.23247e-07	3.63062e-06	5.93955e-12	6.57213e-10
left.cerebellum.white.matter	8.81042e-06	7.14045e-05	2.83792e-09	4.82318e-10
left.thalamus.proper	0.000131988	1.40433e-06	2.08113e-18	1.60522e-07
left.caudate	0.000176879	5.20401e-07	1.26475e-09	0.000230194
left.putamen	9.10251e-08	5.7682e-06	1.67252e-09	2.77838e-09
left.pallidum	1.27395e-07	4.77423e-07	6.2132e-07	1.173e-06
left.hippocampus	0.000466277	9.65791e-10	4.70627e-15	2.45506e-11
left.amygdala	3.38292e-05	0.00167796	6.31157e-13	4.9105e-07
left.accumbens.area	2.70549e-08	4.43442e-07	2.25509e-12	4.64997e-06
left.ventral.DC	1.48166e-06	5.00002e-08	1.91526e-10	4.53458e-08
left.vessel	8.40224e-05	6.38598e-05	0.00079117	0.00120849
right.lateral.ventricle	0.00270145	0.000564263	0.000714666	1.53488e-05
right.inferior.lateral.ventricle	0.00419526	0.00789633	0.000530992	0.00117895
right.cerebellum.exterior	7.92847e-08	1.55628e-07	1.13519e-13	2.97207e-09
right.cerebellum.white.matter	1.61693e-07	7.71298e-06	6.96088e-08	7.46855e-09
right.thalamus.proper	0.000902719	5.08855e-06	8.44676e-20	5.54292e-08
right.caudate	0.0225933	8.2014e-07	4.12863e-08	4.25832e-06
right.putamen	8.99988e-08	4.54028e-08	5.16033e-08	3.91371e-09
right.pallidum	1.32852e-09	5.04974e-08	1.20547e-05	6.67325e-07
right.hippocampus	0.000896384	8.52881e-11	5.01007e-17	3.24825e-07
right.amygdala	0.000372925	0.00030124	6.54657e-08	4.17954e-06
right.accumbens.area	2.27181e-09	9.3351e-09	8.75051e-12	2.1289e-07
right.ventral.DC	1.02422e-07	3.25082e-07	2.46722e-11	1.11823e-07
right.vessel	0.000255357	0.000164474	0.00953465	0.000203271
grey.matter	0.000125245	1.1275e-05	7.55862e-31	5.29538e-11
white.matter	0.000236064	8.29274e-05	1.92789e-15	4.5021e-06
total.brain.volume	1.00361e-09	4.96859e-06	2.47816e-22	4.8295e-12
