## Supplementary_tables for "Transcriptome-wide association analysis of 211 neuroimaging traits identifies new genes for brain structures and yields insights into the gene-level pleiotropy with other complex traits": Supp_Table20.xlsx

### Sheet: R-squared
Supplementary Table 20: Prediction accuracy (incremental R-squared) and p-value of gene-based polygenic risk scores constructed by UKB-derived GWAS summary statistics (n=17,706 subjects) on the three independent datasets.
ID	PING	PNC	HCP
ACR.FA	3.80273	0.877261	3.29388
ALIC.FA	1.69195	0.807411	1.54709
Average.FA	1.26713	1.4429	2.66736
BCC.FA	0.941358	0.931605	2.08289
CGC.FA	1.43497	0.81329	1.92927
CGH.FA	1.32479	1.84185	1.84373
CST.FA	0.913929	0.589717	2.51551
EC.FA	3.12426	1.06662	1.43665
FX.FA	1.04207	1.32897	2.41802
FXST.FA	1.47386	1.38452	1.19561
GCC.FA	2.70318	1.22591	1.92622
IFO.FA	1.63706	1.60617	2.52068
PCR.FA	0.669636	0.876401	2.14086
PLIC.FA	1.32997	0.890048	1.84005
PTR.FA	1.24296	1.18014	1.9756
RLIC.FA	3.3455	1.33938	1.97739
SCC.FA	2.03321	0.923717	1.68791
SCR.FA	0.917486	0.951842	2.41066
SFO.FA	1.96303	1.1652	1.41443
SLF.FA	1.66136	2.7336	2.39713
SS.FA	3.03312	1.69726	1.98838
UNC.FA	1.28933	1.37714	1.77221
ACR.AD	2.64423	0.978415	2.01599
ALIC.AD	6.61953	3.02566	1.00196
Average.AD	2.74354	1.70905	2.21293
BCC.AD	1.64084	1.24058	1.15396
CGC.AD	1.88911	1.17257	1.54903
CGH.AD	3.9615	1.85613	1.03676
CST.AD	1.12617	0.951605	2.13026
EC.AD	2.67129	0.816523	1.34832
FX.AD	1.44568	1.1674	1.77153
FXST.AD	1.51465	2.6193	2.2803
GCC.AD	2.47536	2.70524	1.11795
IFO.AD	3.79391	1.7487	2.60979
PCR.AD	1.62666	0.455409	2.90261
PLIC.AD	2.39374	1.47203	1.02296
PTR.AD	2.76475	1.06385	2.63709
RLIC.AD	1.82383	0.981462	0.984258
SCC.AD	2.3669	1.44198	1.82209
SCR.AD	3.0188	1.5778	1.53038
SFO.AD	3.6179	2.16857	1.77377
SLF.AD	2.04485	0.940656	2.83926
SS.AD	1.95189	0.543871	2.54018
UNC.AD	1.25293	0.699951	1.71554
ACR.MD	3.81064	0.870878	2.20473
ALIC.MD	4.7512	1.07818	1.25627
Average.MD	2.09628	0.713263	2.18792
BCC.MD	1.08269	0.716396	1.47611
CGC.MD	2.36881	0.957184	1.48256
CGH.MD	1.52345	1.10418	1.56646
CST.MD	0.960337	0.869785	2.32039
EC.MD	2.3291	0.841315	1.72551
FX.MD	1.43298	0.842055	0.911686
FXST.MD	1.0682	1.54061	4.15574
GCC.MD	2.89597	1.33864	1.41361
IFO.MD	4.79031	1.19541	1.54071
PCR.MD	1.6319	1.15979	2.23138
PLIC.MD	1.38248	1.12957	2.27328
PTR.MD	2.264	0.725341	2.31028
RLIC.MD	1.58972	0.798307	2.6802
SCC.MD	2.5159	0.525199	1.962
SCR.MD	2.66489	0.598343	1.71081
SFO.MD	3.80495	2.2353	2.40558
SLF.MD	1.45708	0.911116	2.68952
SS.MD	1.9851	0.688249	2.51578
UNC.MD	1.39481	0.624173	2.41369
ACR.MO	1.48198	1.00551	1.46439
ALIC.MO	1.95775	1.87358	3.29194
Average.MO	1.65863	3.7891	2.3052
BCC.MO	1.40476	1.77799	1.43109
CGC.MO	1.0331	0.925794	1.93736
CGH.MO	1.46915	2.22168	1.40576
CST.MO	1.03384	0.965412	2.32225
EC.MO	2.52907	1.09353	1.35494
FX.MO	0.600489	0.938681	1.23067
FXST.MO	1.14606	2.49439	1.54887
GCC.MO	1.04173	1.58479	1.31943
IFO.MO	1.34204	1.79978	1.2408
PCR.MO	1.50226	0.917262	4.45649
PLIC.MO	2.72484	2.1989	2.30578
PTR.MO	2.81159	0.524799	1.94028
RLIC.MO	2.49898	1.03206	1.87407
SCC.MO	1.88101	1.3534	1.64548
SCR.MO	2.74889	1.09393	2.11138
SFO.MO	1.52965	1.89209	1.78229
SLF.MO	2.0067	2.47656	3.2341
SS.MO	1.31878	0.929537	1.59848
UNC.MO	1.45228	2.09857	1.77114
ACR.RD	3.65292	1.15751	2.16855
ALIC.RD	2.43989	0.714582	1.77651
Average.RD	1.47902	0.779628	1.42897
BCC.RD	1.4327	0.903814	1.57269
CGC.RD	1.45633	0.970388	2.01222
CGH.RD	1.2797	0.699805	1.74739
CST.RD	1.90538	0.582908	2.8288
EC.RD	2.106	0.927844	1.70106
FX.RD	1.23007	0.817173	0.825631
FXST.RD	1.44717	0.686283	1.62606
GCC.RD	2.78003	1.06056	1.59471
IFO.RD	1.71415	1.20537	1.5788
PCR.RD	1.29462	1.22449	2.83401
PLIC.RD	1.01	1.00599	2.11926
PTR.RD	1.48696	0.875679	2.61042
RLIC.RD	1.93808	1.04888	2.09233
SCC.RD	2.13617	0.451992	1.59108
SCR.RD	1.40632	0.816802	2.36002
SFO.RD	2.82393	0.962382	1.85321
SLF.RD	1.6117	1.1305	2.50008
SS.RD	1.84542	0.977085	4.17639
UNC.RD	0.862633	1.10102	1.89394

### Sheet: p-value
ID	PING	PNC	HCP
ACR.FA	2.48342e-10	0.000518493	1.29935e-08
ALIC.FA	8.64586e-07	0.000405615	0.000103797
Average.FA	1.63712e-05	3.06301e-06	3.34357e-07
BCC.FA	0.00206075	0.000328736	6.59874e-06
CGC.FA	4.28222e-06	0.00027842	1.44094e-05
CGH.FA	6.80693e-05	3.9932e-07	2.23529e-05
CST.FA	0.000655816	0.00283219	7.04678e-07
EC.FA	1.48448e-09	0.000120046	0.000184306
FX.FA	0.00134235	2.70045e-05	1.09906e-06
FXST.FA	8.05334e-05	2.50304e-05	0.000663424
GCC.FA	6.0198e-07	4.05575e-05	1.47442e-05
IFO.FA	7.33967e-05	5.04649e-06	6.73101e-07
PCR.FA	0.00427155	0.000599024	4.88381e-06
PLIC.FA	0.000118199	0.000563043	2.26838e-05
PTR.FA	0.000228535	9.25535e-05	1.14755e-05
RLIC.FA	2.9815e-09	3.12076e-05	1.12939e-05
SCC.FA	3.39935e-06	0.000334072	5.07217e-05
SCR.FA	0.000994996	0.000301684	1.17051e-06
SFO.FA	1.29747e-06	5.0822e-05	0.000206747
SLF.FA	3.34029e-06	1.51968e-10	1.30722e-06
SS.FA	1.22743e-09	2.2807e-06	1.03988e-05
UNC.FA	0.000239984	1.48747e-05	3.26563e-05
ACR.AD	1.99855e-07	0.000247432	9.4674e-06
ALIC.AD	7.43432e-15	3.06746e-10	0.00177813
Average.AD	2.5726e-08	5.48054e-08	3.31966e-06
BCC.AD	7.71248e-05	5.89531e-05	0.000827519
CGC.AD	2.63507e-05	0.000101238	0.000104524
CGH.AD	1.46142e-10	2.4102e-08	0.00152916
CST.AD	0.00146798	0.000244291	4.9275e-06
EC.AD	8.00011e-07	0.000769612	0.00029555
FX.AD	0.000317373	0.000102022	3.23014e-05
FXST.AD	0.000225261	2.46538e-10	2.3724e-06
GCC.AD	2.13724e-06	2.42023e-09	0.000989554
IFO.AD	3.75331e-09	1.27972e-06	4.50887e-07
PCR.AD	7.58978e-06	0.00937739	9.81386e-08
PLIC.AD	8.81172e-07	6.60676e-06	0.001587
PTR.AD	7.23292e-08	5.30945e-05	3.83666e-07
RLIC.AD	2.747e-05	0.000175224	0.00201355
SCC.AD	1.29458e-06	9.45911e-06	2.55519e-05
SCR.AD	3.07305e-09	2.07982e-06	0.00011493
SFO.AD	1.03785e-09	1.13693e-07	3.03947e-05
SLF.AD	2.49639e-06	0.000298691	1.36903e-07
SS.AD	1.60695e-05	0.00613523	6.33036e-07
UNC.AD	0.000302614	0.0019181	4.40099e-05
ACR.MD	5.19743e-11	0.000264989	3.61237e-06
ALIC.MD	1.09134e-12	2.36849e-05	0.000473682
Average.MD	2.57318e-08	0.000186951	3.83874e-06
BCC.MD	0.000467928	0.00125019	0.000155658
CGC.MD	5.08734e-09	2.60489e-05	0.000147196
CGH.MD	8.82984e-06	4.83927e-06	9.46143e-05
CST.MD	0.00343928	8.19851e-05	1.93938e-06
EC.MD	4.43782e-07	0.000200733	4.15352e-05
FX.MD	0.000375461	0.0010035	0.00286573
FXST.MD	0.000743637	8.47995e-07	1.53125e-10
GCC.MD	2.61044e-07	1.47165e-05	0.000214553
IFO.MD	2.91918e-12	3.03794e-05	0.000107086
PCR.MD	3.51397e-07	1.63475e-05	3.16648e-06
PLIC.MD	2.47628e-05	2.09878e-05	2.40179e-06
PTR.MD	8.70131e-08	0.000867851	2.05737e-06
RLIC.MD	1.13741e-05	0.000563295	3.03694e-07
SCC.MD	8.81204e-08	0.00507249	1.25515e-05
SCR.MD	8.76281e-11	0.00174237	4.62086e-05
SFO.MD	2.47544e-12	1.56675e-08	1.19575e-06
SLF.MD	2.21842e-06	9.08322e-05	2.99669e-07
SS.MD	3.04215e-07	0.00133769	7.30146e-07
UNC.MD	1.35119e-05	0.00210718	1.23188e-06
ACR.MO	0.000291631	0.000326316	0.000162512
ALIC.MO	3.21153e-05	8.10478e-07	1.3182e-08
Average.MO	2.89004e-05	9.62287e-13	2.10644e-06
BCC.MO	0.0003627	1.43576e-06	0.000192172
CGC.MO	0.000265584	0.000268887	1.3603e-05
CGH.MO	0.000255675	6.6761e-08	0.000215859
CST.MO	0.00171753	0.000294268	1.89897e-06
EC.MO	1.67107e-07	9.79161e-05	0.000279676
FX.MO	0.0130531	0.000422268	0.000566246
FXST.MO	0.0010952	1.13634e-08	0.000105294
GCC.MO	0.00249054	4.52902e-06	0.00034502
IFO.MO	0.000484041	1.41149e-06	0.000513285
PCR.MO	0.000236993	0.000537155	3.07208e-11
PLIC.MO	2.38408e-07	4.09132e-08	2.02955e-06
PTR.MO	1.70881e-07	0.00900447	1.37022e-05
RLIC.MO	2.03297e-06	0.000255052	1.92239e-05
SCC.MO	2.69412e-05	2.02948e-05	6.11324e-05
SCR.MO	7.23647e-07	0.000141989	5.71194e-06
SFO.MO	0.000227666	7.09387e-07	2.99696e-05
SLF.MO	6.52917e-06	4.58106e-09	1.7935e-08
SS.MO	0.000198208	0.000452019	7.77822e-05
UNC.MO	0.000274256	1.76979e-07	3.30178e-05
ACR.RD	1.04624e-10	2.84816e-05	4.33964e-06
ALIC.RD	1.6994e-08	0.00041262	3.28794e-05
Average.RD	1.13946e-06	0.000154232	0.000197288
BCC.RD	7.31305e-05	0.000316389	9.25262e-05
CGC.RD	2.22237e-07	1.70451e-05	9.41896e-06
CGH.RD	3.41917e-05	0.000503196	3.65561e-05
CST.RD	1.83363e-05	0.000789876	1.44149e-07
EC.RD	6.16459e-07	0.000139955	4.70234e-05
FX.RD	0.00100483	0.00120776	0.00464093
FXST.RD	4.62066e-05	0.00181304	7.08491e-05
GCC.RD	4.45475e-07	0.000108276	8.41197e-05
IFO.RD	3.05463e-05	4.94336e-05	8.69968e-05
PCR.RD	5.97263e-06	1.73118e-05	1.44754e-07
PLIC.RD	0.000417871	0.000140593	5.54411e-06
PTR.RD	1.11109e-05	0.000485692	4.44827e-07
RLIC.RD	1.43236e-06	0.00013805	6.24221e-06
SCC.RD	7.45678e-07	0.00957081	8.40818e-05
SCR.RD	3.01748e-06	0.000368689	1.60506e-06
SFO.RD	1.09668e-09	0.000179239	2.1753e-05
SLF.RD	2.0661e-07	1.51323e-05	7.89125e-07
SS.RD	2.99439e-07	0.000177655	1.43033e-10
UNC.RD	0.000808988	5.73363e-05	1.75825e-05
