## Supplementary_tables for "Transcriptome-wide association analysis of 211 neuroimaging traits identifies new genes for brain structures and yields insights into the gene-level pleiotropy with other complex traits": Supp_Table21.xlsx

### Sheet: Supp_Table21
Supplementary Table 21: Mean prediction accuracy (incremental R-squared) of gene-based polygenic risk scores constructed using each reference panel (n=19,629 subjects for ROI volumes and 17,706 for DTI parameters).
Panel_ID	Mean_R-squared	Panel_size	Number_of_imputed_genes
GTEx.Nerve_Tibial	1.1441	361	16609
GTEx.Brain_Cerebellum	1.12082	154	14309
METSIM.ADIPOSE.RNASEQ	1.11555	563	4619
GTEx.Esophagus_Muscularis	1.1132	335	14732
GTEx.Heart_Left_Ventricle	1.09228	272	12288
GTEx.Artery_Aorta	1.081	267	13886
CMC.BRAIN.RNASEQ	1.06877	452	5392
GTEx.Esophagus_Mucosa	1.06766	358	15098
GTEx.Lung	1.03292	383	15685
GTEx.Skin_Sun_Exposed_Lower_leg	1.01935	414	15989
GTEx.Colon_Transverse	1.01828	246	13673
GTEx.Stomach	1.01647	237	12669
GTEx.Muscle_Skeletal	1.01533	491	13567
GTEx.Cells_Transformed_fibroblasts	1.01323	300	14057
GTEx.Adipose_Subcutaneous	1.01062	385	15265
GTEx.Skin_Not_Sun_Exposed_Suprapubic	1.00172	335	15248
YFS.BLOOD.RNAARR	0.999532	1264	4680
GTEx.Spleen	0.995647	146	13154
GTEx.Brain_Caudate_basal_ganglia	0.993963	144	12466
GTEx.Brain_Frontal_Cortex_BA9	0.9879	118	11919
GTEx.Brain_Cortex	0.986482	136	12782
GTEx.Adipose_Visceral_Omentum	0.979715	313	14198
GTEx.Minor_Salivary_Gland	0.975568	85	11113
GTEx.Artery_Coronary	0.968484	152	11866
GTEx.Thyroid	0.966731	399	16632
GTEx.Brain_Cerebellar_Hemisphere	0.96429	125	13230
GTEx.Artery_Tibial	0.963059	388	14857
GTEx.Colon_Sigmoid	0.9617	203	13097
GTEx.Brain_Nucleus_accumbens_basal_ganglia	0.959439	130	12192
GTEx.Esophagus_Gastroesophageal_Junction	0.958481	213	12993
GTEx.Adrenal_Gland	0.957169	175	12760
GTEx.Heart_Atrial_Appendage	0.952307	264	13203
GTEx.Cells_EBV-transformed_lymphocytes	0.948376	117	11004
GTEx.Brain_Hippocampus	0.947917	111	11039
GTEx.Brain_Anterior_cingulate_cortex_BA24	0.941725	109	11555
GTEx.Testis	0.931712	225	19632
GTEx.Liver	0.917572	153	10801
GTEx.Breast_Mammary_Tissue	0.915985	251	13652
GTEx.Pancreas	0.910216	220	12711
GTEx.Pituitary	0.894727	157	13764
GTEx.Small_Intestine_Terminal_Ileum	0.892325	122	12217
GTEx.Brain_Putamen_basal_ganglia	0.892232	111	11470
GTEx.Brain_Substantia_nigra	0.876752	80	10242
GTEx.Brain_Spinal_cord_cervical_c-1	0.861056	83	10997
GTEx.Brain_Hypothalamus	0.857722	108	11257
GTEx.Prostate	0.849529	132	11934
GTEx.Brain_Amygdala	0.845341	88	10476
GTEx.Whole_Blood	0.838865	369	12341
GTEx.Ovary	0.837708	122	11668
GTEx.Vagina	0.814449	106	11082
GTEx.Uterus	0.796632	101	10942
NTR.BLOOD.RNAARR	0.767146	1247	2447
