## Supplementary_tables for "Transcriptome-wide association analysis of 211 neuroimaging traits identifies new genes for brain structures and yields insights into the gene-level pleiotropy with other complex traits": Supp_Table22.xlsx

### Sheet: GWAS_sample_size
Supplementary Table 22: Sample size of each neuroimaging GWAS and IDs of neuroimaging traits
Dataset	Sample size of ROI volumes	Sample size of DTI parameters
UK Biobank	19629	17706
ADNI	860	NA
HCP	334	319
PING	461	444
PNC	537	520

### Sheet: ENIGMA
Dataset	ICV	MeanThalamus	MeanPutamen	MeanPallidum	MeanHippocampus	MeanCaudate	MeanAmygdala	MeanAccumbens
ENIGMA2 (GWAS of subcortical volumes) and the ENIGMA-CHARGE collaboration, 8 ROI volumes in total	11373	13193	13145	13142	13163	13171	13160	13112

### Sheet: ROI_volumes_ID
ROI_Volumes_ID
left.caudal.anterior.cingulate
left.caudal.middle.frontal
left.cuneus
left.entorhinal
left.fusiform
left.inferior.parietal
left.inferior.temporal
left.isthmus.cingulate
left.lateral.occipital
left.lateral.orbitofrontal
left.lingual
left.medial.orbitofrontal
left.middle.temporal
left.parahippocampal
left.paracentral
left.pars.opercularis
left.pars.orbitalis
left.pars.triangularis
left.pericalcarine
left.postcentral
left.posterior.cingulate
left.precentral
left.precuneus
left.rostral.anterior.cingulate
left.rostral.middle.frontal
left.superior.frontal
left.superior.parietal
left.superior.temporal
left.supramarginal
left.transverse.temporal
left.insula
right.caudal.anterior.cingulate
right.caudal.middle.frontal
right.cuneus
right.entorhinal
right.fusiform
right.inferior.parietal
right.inferior.temporal
right.isthmus.cingulate
right.lateral.occipital
right.lateral.orbitofrontal
right.lingual
right.medial.orbitofrontal
right.middle.temporal
right.parahippocampal
right.paracentral
right.pars.opercularis
right.pars.orbitalis
right.pars.triangularis
right.pericalcarine
right.postcentral
right.posterior.cingulate
right.precentral
right.precuneus
right.rostral.anterior.cingulate
right.rostral.middle.frontal
right.superior.frontal
right.superior.parietal
right.superior.temporal
right.supramarginal
right.transverse.temporal
right.insula
cerebellar.vermal.lobules.I.V
cerebellar.vermal.lobules.VI.VII
cerebellar.vermal.lobules.VIII.X
left.basal.forebrain
right.basal.forebrain
Brain.stem
CSF
X3rd.ventricle
X4th.ventricle
optic.chiasm
left.lateral.ventricle
left.inferior.lateral.ventricle
left.cerebellum.exterior
left.cerebellum.white.matter
left.thalamus.proper
left.caudate
left.putamen
left.pallidum
left.hippocampus
left.amygdala
left.accumbens.area
left.ventral.DC
left.vessel
right.lateral.ventricle
right.inferior.lateral.ventricle
right.cerebellum.exterior
right.cerebellum.white.matter
right.thalamus.proper
right.caudate
right.putamen
right.pallidum
right.hippocampus
right.amygdala
right.accumbens.area
right.ventral.DC
right.vessel
grey.matter
white.matter
total.brain.volume

### Sheet: DTI_parameters_ID
DTI_ID
ACR.FA
ALIC.FA
Average.FA
BCC.FA
CGC.FA
CGH.FA
CST.FA
EC.FA
FX.FA
FXST.FA
GCC.FA
IFO.FA
PCR.FA
PLIC.FA
PTR.FA
RLIC.FA
SCC.FA
SCR.FA
SFO.FA
SLF.FA
SS.FA
UNC.FA
ACR.AD
ALIC.AD
Average.AD
BCC.AD
CGC.AD
CGH.AD
CST.AD
EC.AD
FX.AD
FXST.AD
GCC.AD
IFO.AD
PCR.AD
PLIC.AD
PTR.AD
RLIC.AD
SCC.AD
SCR.AD
SFO.AD
SLF.AD
SS.AD
UNC.AD
ACR.MD
ALIC.MD
Average.MD
BCC.MD
CGC.MD
CGH.MD
CST.MD
EC.MD
FX.MD
FXST.MD
GCC.MD
IFO.MD
PCR.MD
PLIC.MD
PTR.MD
RLIC.MD
SCC.MD
SCR.MD
SFO.MD
SLF.MD
SS.MD
UNC.MD
ACR.MO
ALIC.MO
Average.MO
BCC.MO
CGC.MO
CGH.MO
CST.MO
EC.MO
FX.MO
FXST.MO
GCC.MO
IFO.MO
PCR.MO
PLIC.MO
PTR.MO
RLIC.MO
SCC.MO
SCR.MO
SFO.MO
SLF.MO
SS.MO
UNC.MO
ACR.RD
ALIC.RD
Average.RD
BCC.RD
CGC.RD
CGH.RD
CST.RD
EC.RD
FX.RD
FXST.RD
GCC.RD
IFO.RD
PCR.RD
PLIC.RD
PTR.RD
RLIC.RD
SCC.RD
SCR.RD
SFO.RD
SLF.RD
SS.RD
UNC.RD

### Sheet: DTI_parameters
DTI parameter	Full name	Description
FA	fractional anisotropy	a summary measure of WM integrity
MD	mean diusivities	magnitude of absolute directionality
AD	axial diusivities	eigenvalue of the principal diusion direction
RD	radial diusivities	average of the eigenvalues of the two secondary directions
MO	mode of anisotropy	third moment of the tensor

### Sheet: White_matter_tracts
ID	Full Name
ACR	Anterior corona radiata
ALIC	Anterior limb of internal capsule
Average	Average across all tracts
BCC	Body of corpus callosum
CGC	Cingulum (cingulate gyrus)
CGH	Cingulum (hippocampus)
CST	Corticospinal tract
EC	External capsule
FX	Fornix (column and body of fornix)
FXST	Fornix (cres) / Stria terminalis (can not be resolved with current resolution)
GCC	Genu of corpus callosum
IFO	Inferior fronto-occipital fasciculus
PCR	Posterior corona radiata
PLIC	Posterior limb of internal capsule
PTR	Posterior thalamic radiation (include optic radiation)
RLIC	Retrolenticular part of internal capsule
SCC	Splenium of corpus callosum
SCR	Superior corona radiata
SFO	Superior fronto-occipital fasciculus (could be a part of anterior internal capsule)
SLF	Superior longitudinal fasciculus
SS	Sagittal stratum (include inferior longitidinal fasciculus and inferior fronto-occipital fasciculus)
UNC	Uncinate fasciculus
