## Supplementary_tables for "Transcriptome-wide association analysis of 211 neuroimaging traits identifies new genes for brain structures and yields insights into the gene-level pleiotropy with other complex traits": Supp_Table23.xlsx

### Sheet: GWAS_summary_statistics
Supplementary Table 23: Sources of the 11 sets of publicly available GWAS summary statistics of cognitive and mental health traits used in this study.
ID	Phenotype	Consortium	URL	Reference	Number of individuals in GWAS
CCACE_Cognitive	Cognitive_Function	Centre for Cognitive Ageing and Cognitive Epidemiology (CCACE)	https://www.ccace.ed.ac.uk/node/335	Davies et al. Study of 300,486 individuals identifies 148 independent genetic loci influencing general cognitive function. Nature Communications (2018) 9, 2098	282014
CCACE_Reaction	Reaction_Time	Centre for Cognitive Ageing and Cognitive Epidemiology (CCACE)	https://www.ccace.ed.ac.uk/node/335	Davies et al. Study of 300,486 individuals identifies 148 independent genetic loci influencing general cognitive function. Nature Communications (2018) 9, 2098; doi:10.1038/s41467-018-04362-x	330069
CCACE_Verbal_Numerical_Reasoning	Numerical_Reasoning	Centre for Cognitive Ageing and Cognitive Epidemiology (CCACE)	https://www.ccace.ed.ac.uk/node/335	Davies et al. Study of 300,486 individuals identifies 148 independent genetic loci influencing general cognitive function. Nature Communications (2018) 9, 2098; doi:10.1038/s41467-018-04362-x	168033
CTG_Depression	Depression	CTGlab	https://ctg.cncr.nl/software/summary_statistics	Nagel M, Jansen PR, Stringer S, Watanabe K, de Leeuw CA, Bryois J, Savage JE, Hammerschlag AR, Skene N, Muñoz-Manchado AB, the 23andMe Research Team, White TJH, Tiemeier H, Linnarsson S, Hjerling-Leffler J, Polderman TJC, Sullivan PF, van der Sluis S, Posthuma D. Meta-Analysis of Genome-wide Association Studies for Neuroticism in 449,484 Individuals Identifies Novel Genetic Loci and Pathways. Nat…	381455
CTG_Intelligence	Intelligence	CTGlab	https://ctg.cncr.nl/software/summary_statistics	Savage JE, Jansen PR, Stringer S, Watanabe K, Bryois J, de Leeuw CA, Nagel M, Awasthi S, Barr PB, Coleman JRI, Grasby KL, Hammerschlag AR, Kaminski J, Karlsson R, Krapohl E, Lam M, Nygaard M, Reynolds CA, Trampush JW, Young H, Zabaneh D, Hägg S, Hansell NK, Karlsson IK, Linnarsson S, Montgomery GW, Munoz-Manchado AB, Quinlan EB, Schumann G, Skene N, Webb BT, White T, Arking DE, Attix DK, Avramopo…	269867
CTG_Neuroticism	Neuroticism	CTGlab	https://ctg.cncr.nl/software/summary_statistics	Nagel M, Jansen PR, Stringer S, Watanabe K, de Leeuw CA, Bryois J, Savage JE, Hammerschlag AR, Skene N, Muñoz-Manchado AB, the 23andMe Research Team, White TJH, Tiemeier H, Linnarsson S, Hjerling-Leffler J, Polderman TJC, Sullivan PF, van der Sluis S, Posthuma D. Meta-Analysis of Genome-wide Association Studies for Neuroticism in 449,484 Individuals Identifies Novel Genetic Loci and Pathways. Nat…	390278
PGC_ADHD	ADHD	Psychiatric Genomics Consortium (PGC)	https://www.med.unc.edu/pgc/results-and-downloads	These are the GWAS results files from the meta-analysis of ADHD by the Psychiatric Genomics Consortium (PGC) and the Lundbeck Foundation Initiative for Integrative Psychiatric Research (iPSYCH) released in June 2017.	55374
PGC_MDD	Major_Depressive_Disorder	Psychiatric Genomics Consortium (PGC)	https://www.med.unc.edu/pgc/results-and-downloads	PGC-MDD2, Wray, Ripke, Mattheisen, Trzaskowski et al. (2018) Genome-wide association analyses identify 44 risk variants and refine the genetic architecture of major depression. Nature Genetics, 2018.	173005
PGC_SCZ	Schizophrenia	Psychiatric Genomics Consortium (PGC)	https://www.med.unc.edu/pgc/results-and-downloads	Bipolar Disorder and Schizophrenia Working Group of the Psychiatric Genomics Consortium, 2018. Genomic Dissection of bipolcellar disorder and schizophrenia, including 28 subphenotypes. Cell 173. https://doi.org/10.1016/j.cell.2018.05.046	65967
SSGAC_Drinking	Drinking	Social Science Genetic Association Consortium (SSGAC)	https://www.thessgac.org/data	Karlsson Linnér et al. (2018). Genome-wide association analyses of risk tolerance and risky behaviors in over one million individuals identify hundreds of loci and shared genetic influences. Forthcoming Nature Genetics.	414343
SSGAC_EA	EA	Social Science Genetic Association Consortium (SSGAC)	https://www.thessgac.org/data	Lee et al. (2018). Gene discovery and polygenic prediction from a 1.1-million-person GWAS of educational attainment. Nature Genetics, 50(8), 1112-1121. doi: 10.1038/s41588-018-0147-3	766345
